# YAP activation reverses aging-related visual dysfunction caused by impaired cell‒matrix adhesion

**DOI:** 10.64898/2026.01.07.697636

**Authors:** Gyuri Kim, Chanok Son, Hyo Kyung Lee, Jaemyung Choi, Soomin Lee, Seyoun Oh, Jae-Byoung Chae, Chul-Woo Park, Chaekyu Kim, Ja-Hyoung Ryu, Semin Lee, Jiwon Jang, Hyewon Chung

**Author notes:** Contributed equally (Gyuri Kim, Chanok Son, Hyo Kyung Lee). Correspondence: Semin Lee, Jiwon Jang, Hyewon Chung.

## Abstract

Cellular senescence of retinal pigment epithelium (RPE) cells drives age-related visual decline, particularly in the pathology of age-related macular degeneration (AMD). While genome-wide association studies (GWAS) have identified genetic risk factors underlying AMD, the molecular mechanisms governing RPE senescence remain unclear. Here, single-cell RNA sequencing of young and old mouse RPE revealed dysregulated cell-matrix adhesion as a key feature of senescence, consistent with transcriptional changes in AMD patients. Hydrogel-based experiments confirmed that impaired integrin-mediated adhesion induces RPE senescence. Yes-associated protein 1 (YAP), a crucial mechanotransducer, mediated the protective effects of cell-matrix adhesion, and its activation alone reversed aging phenotypes in senescent RPE cells. Notably, treatment with TRULI, a small-molecule YAP activator, significantly improved visual function in AMD and naturally aged mice. These findings highlight the integrin-YAP mechanotransduction pathway as a fundamental regulator of RPE senescence and a potential therapeutic target for AMD.
