## Supplemental Table 1 for "YAP activation reverses aging-related visual dysfunction caused by impaired cell‒matrix adhesion"

### Sheet: Supplementary Table X1
Gene_Symbol	p-value	log2FC	pct.1	pct.2	Adj	logP	AUC	State
Serpine3	1.46625e-88	1.54977	0.259	0.07	4.73378e-84	83.3248	129.134	UP
Lyz2	8.57743e-235	1.48758	0.808	0.398	2.76922e-230	229.558	341.486	UP
Ctss	1.23995e-92	1.15248	0.331	0.113	4.00317e-88	87.3976	100.724	UP
Fabp5	1.33963e-52	0.791371	0.235	0.09	4.325e-48	47.364	37.4825	UP
Trf	3.5374e-231	0.674224	0.999	0.984	1.14205e-226	225.942	152.336	UP
Sult1c1	3.00964e-24	0.663881	0.325	0.224	9.71661e-20	19.0125	12.622	UP
Tyrobp	5.30918e-45	0.650016	0.231	0.097	1.71407e-40	39.766	25.8485	UP
AC149090.1	1.73691e-78	0.597098	0.3	0.119	5.6076e-74	73.2512	43.7382	UP
Lgals3	1.92693e-31	0.594786	0.245	0.136	6.22108e-27	26.2061	15.5871	UP
Gpx4	6.95919e-162	0.589635	0.987	0.928	2.24678e-157	156.648	92.3654	UP
Ifi27	4.28706e-59	0.584273	0.56	0.42	1.38408e-54	53.8588	31.4683	UP
Dbndd2	3.4157e-48	0.573583	0.528	0.4	1.10276e-43	42.9575	24.6397	UP
mt-Atp8	1.27272e-44	0.571568	0.557	0.417	4.10897e-40	39.3863	22.5119	UP
Rmdn3	3.95552e-47	0.569142	0.464	0.337	1.27704e-42	41.8938	23.8435	UP
Ppp1r1b	8.00537e-39	0.557068	0.312	0.193	2.58453e-34	33.5876	18.7106	UP
mt-Co1	1.2776e-72	0.541801	0.937	0.785	4.12474e-68	67.3846	36.5091	UP
Mt1	2.84574e-141	0.513319	0.996	0.965	9.18748e-137	136.037	69.8303	UP
Dapl1	2.4717e-38	0.509302	0.515	0.387	7.97988e-34	33.098	16.8569	UP
Atp5g1	3.17207e-63	0.507078	0.734	0.575	1.0241e-58	57.9897	29.4053	UP
Mfge8	5.04806e-07	0.504885	0.177	0.14	0.0162976	1.78788	0.90267	UP
Bst2	1.35997e-56	0.503496	0.522	0.387	4.39068e-52	51.3575	25.8583	UP
Gpc3	8.64329e-14	-0.500349	0.42	0.478	2.79049e-09	8.55432	4.28014	DOWN
Id1	8.59854e-18	-0.502	0.139	0.213	2.77604e-13	12.5566	6.3034	DOWN
Mfap5	1.54147e-12	-0.504514	0.066	0.112	4.97663e-08	7.30307	3.6845	DOWN
Trhde	2.84269e-62	-0.507568	0.139	0.292	9.17763e-58	57.0373	28.9503	DOWN
Bmyc	1.88101e-08	-0.509901	0.275	0.338	0.000607284	3.21661	1.64015	DOWN
Nrp2	9.08071e-07	-0.510193	0.106	0.143	0.0293171	1.53288	0.782064	DOWN
Smoc1	2.10956e-09	-0.535247	0.113	0.159	6.81071e-05	4.16681	2.23027	DOWN
Cavin3	5.1342e-16	-0.539855	0.063	0.114	1.65758e-11	10.7805	5.81992	DOWN
Hspa1b	3.89984e-27	-0.541386	0.087	0.168	1.25906e-22	21.9	11.8563	DOWN
Crip2	1.31832e-15	-0.548895	0.061	0.111	4.25621e-11	10.371	5.69258	DOWN
Trpm1	2.6703e-29	-0.553753	0.089	0.174	8.62105e-25	24.0644	13.3258	DOWN
S100a11	4.11011e-08	-0.558456	0.148	0.19	0.00132695	2.87715	1.60676	DOWN
Anxa5	4.91999e-12	-0.563853	0.487	0.552	1.58842e-07	6.79903	3.83366	DOWN
Hspa1a	1.91983e-23	-0.56674	0.12	0.201	6.19817e-19	18.2077	10.3191	DOWN
Ier3	1.89511e-07	-0.603575	0.236	0.284	0.00611837	2.21336	1.33593	DOWN
Myo5a	1.2531e-28	-0.607244	0.178	0.286	4.04563e-24	23.393	14.2053	DOWN
Peg3	3.9033e-178	-0.610142	0.039	0.25	1.26018e-173	172.9	105.493	DOWN
Akap12	6.89645e-25	-0.62912	0.06	0.127	2.22652e-20	19.6524	12.3637	DOWN
Sptbn1	3.65205e-20	-0.634634	0.528	0.598	1.17906e-15	14.9285	9.47411	DOWN
Lum	5.42612e-07	-0.643879	0.132	0.168	0.0175182	1.75651	1.13098	DOWN
Spp1	1.41657e-35	-0.643975	0.13	0.241	4.57338e-31	30.3398	19.5381	DOWN
Bgn	4.50089e-08	-0.657153	0.285	0.328	0.00145311	2.8377	1.8648	DOWN
Txnip	1.45615e-24	-0.65792	0.082	0.155	4.70118e-20	19.3278	12.7161	DOWN
Ptma	1.43094e-23	-0.667156	0.608	0.675	4.61977e-19	18.3354	12.2326	DOWN
Ccnd2	2.19327e-66	-0.676591	0.047	0.161	7.08098e-62	61.1499	41.3735	DOWN
Zfp36l1	5.80058e-13	-0.67696	0.501	0.563	1.87272e-08	7.72753	5.23123	DOWN
Pgf	7.22907e-23	-0.712648	0.055	0.116	2.33391e-18	17.6319	12.5654	DOWN
Slc45a2	3.9335e-37	-0.713414	0.064	0.15	1.26993e-32	31.8962	22.7552	DOWN
Tuba1a	1.50669e-46	-0.73645	0.141	0.273	4.86434e-42	41.313	30.4249	DOWN
Myl9	2.94697e-21	-0.74477	0.063	0.123	9.5143e-17	16.0216	11.9324	DOWN
Jun	5.51076e-07	-0.752413	0.572	0.584	0.0177915	1.74979	1.31656	DOWN
Serpine2	3.13588e-14	-0.756711	0.231	0.295	1.01242e-09	8.99464	6.80635	DOWN
Cited1	1.67024e-87	-0.768924	0.012	0.111	5.39236e-83	82.2682	63.2581	DOWN
Mlph	4.01138e-73	-0.798929	0.017	0.109	1.29507e-68	67.8877	54.2375	DOWN
Cxcl1	6.01547e-11	-0.840281	0.118	0.166	1.94209e-06	5.71173	4.79946	DOWN
Fos	1.85735e-20	-0.841769	0.743	0.776	5.99646e-16	15.2221	12.8135	DOWN
Gadd45b	1.02747e-10	-0.845357	0.165	0.216	3.3172e-06	5.47923	4.63191	DOWN
Fxyd1	6.18662e-51	-0.848101	0.059	0.163	1.99735e-46	45.6995	38.7578	DOWN
Dcn	6.30323e-09	-0.852131	0.468	0.496	0.0002035	3.69144	3.14559	DOWN
Socs3	5.41833e-14	-0.866755	0.126	0.182	1.74931e-09	8.75713	7.59029	DOWN
Sparcl1	3.11715e-46	-0.893161	0.054	0.148	1.00637e-41	40.9972	36.6172	DOWN
Dnajb1	6.62682e-11	-0.908885	0.268	0.331	2.13947e-06	5.66969	5.1531	DOWN
Cygb	6.83551e-24	-0.910839	0.195	0.285	2.20684e-19	18.6562	16.9928	DOWN
Phlda1	3.70822e-22	-0.91463	0.121	0.199	1.1972e-17	16.9218	15.4772	DOWN
Hspb1	2.05879e-07	-0.916993	0.218	0.263	0.00664681	2.17739	1.99665	DOWN
Dkk3	1.20571e-94	-1.00195	0.076	0.24	3.89265e-90	89.4098	89.5841	DOWN
Id3	3.80706e-37	-1.01272	0.464	0.572	1.22911e-32	31.9104	32.3163	DOWN
Igfbp5	4.55494e-57	-1.02301	0.491	0.656	1.47056e-52	51.8325	53.0252	DOWN
Edn3	1.48545e-27	-1.03176	0.118	0.202	4.79576e-23	22.3191	23.0279	DOWN
Gsn	1.23266e-31	-1.05097	0.127	0.221	3.97963e-27	26.4002	27.7459	DOWN
Klf2	5.21105e-22	-1.05287	0.173	0.251	1.68239e-17	16.7741	17.6609	DOWN
Gstp1	6.82617e-70	-1.07953	0.5	0.653	2.20383e-65	64.6568	69.7989	DOWN
Selenop	1.02831e-90	-1.09339	0.325	0.545	3.31989e-86	85.4789	93.4616	DOWN
Egr1	1.01026e-29	-1.13919	0.625	0.69	3.26161e-25	24.4866	27.8949	DOWN
Nr4a1	1.03691e-26	-1.16752	0.279	0.372	3.34765e-22	21.4753	25.0728	DOWN
Ier2	2.59175e-31	-1.18552	0.27	0.375	8.36747e-27	26.0774	30.9154	DOWN
S100b	1.42252e-122	-1.20345	0.047	0.218	4.59262e-118	117.338	141.21	DOWN
Junb	9.6343e-19	-1.24131	0.559	0.614	3.11043e-14	13.5072	16.7666	DOWN
Ppp1r15a	1.53914e-26	-1.25598	0.375	0.476	4.96913e-22	21.3037	26.7569	DOWN
Zfp36	1.72595e-37	-1.37938	0.426	0.54	5.57224e-33	32.254	44.4904	DOWN
Dct	4.60906e-217	-1.4517	0.575	0.784	1.48804e-212	211.827	307.51	DOWN
Ednrb	1.83827e-217	-1.48777	0.011	0.212	5.93484e-213	212.227	315.745	DOWN
Igfbp4	1.6092e-71	-1.70507	0.305	0.475	5.19531e-67	66.2844	113.02	DOWN
Mlana	0	-1.90122	0.144	0.58	0	229.558	436.439	DOWN
Tyrp1	0	-2.20303	0.135	0.61	0	229.558	505.721	DOWN
Pmel	0	-2.62169	0.085	0.61	0	229.558	601.829	DOWN
