## Supplemental Table 2 for "YAP activation reverses aging-related visual dysfunction caused by impaired cell‒matrix adhesion"

### Sheet: Supplementary Table X2
Gene_Symbol	p-value	log2FC	pct.1	pct.2	Adj	logP	AUC	State
Lyz2	2.24924e-61	1.53987	0.797	0.56	7.26168e-57	56.139	86.4466	UP
Mt3	2.54249e-178	1.32095	0.873	0.544	8.20842e-174	173.086	228.637	UP
Ctss	2.50621e-39	1.30191	0.365	0.174	8.0913e-35	34.092	44.3845	UP
Krt18	1.69289e-134	1.23672	0.737	0.344	5.4655e-130	129.262	159.861	UP
Fabp5	2.36926e-30	1.21449	0.274	0.123	7.64915e-26	25.1164	30.5036	UP
Trf	0	1.19161	1	0.972	0	288.383	343.639	UP
Rlbp1	1.21432e-186	1.18956	0.914	0.63	3.92045e-182	181.407	215.795	UP
Rbp1	1.57024e-230	1.13809	0.979	0.867	5.06953e-226	225.295	256.406	UP
Slc9a3r1	8.24089e-84	1.1092	0.5	0.178	2.66057e-79	78.575	87.1556	UP
Sult1c1	2.42566e-31	1.06292	0.263	0.112	7.83124e-27	26.1062	27.7488	UP
Gpx4	2.09641e-197	1.05653	0.982	0.895	6.76826e-193	192.17	203.033	UP
Taldo1	7.93188e-91	1.05629	0.635	0.298	2.56081e-86	85.5916	90.4093	UP
Tyrobp	6.44431e-29	1.04248	0.264	0.117	2.08055e-24	23.6818	24.6879	UP
Phgdh	1.62141e-78	1.02937	0.519	0.206	5.23473e-74	73.2811	75.4331	UP
Rd3l	6.15991e-67	1.01965	0.472	0.194	1.98873e-62	61.7014	62.9141	UP
Rpe65	1.28657e-201	1.01636	0.963	0.813	4.15368e-197	196.382	199.594	UP
Basp1	5.98981e-78	1.00969	0.552	0.235	1.93381e-73	72.7136	73.4185	UP
Plekhb1	7.45735e-72	1.00536	0.524	0.229	2.40761e-67	66.6184	66.9753	UP
Vamp8	3.43388e-83	0.991743	0.665	0.344	1.10863e-78	77.9552	77.3116	UP
Ermn	1.59555e-73	0.990274	0.537	0.231	5.15123e-69	68.2881	67.6239	UP
Mt1	2.1525e-208	0.989089	0.994	0.947	6.94934e-204	203.158	200.941	UP
Serpine3	9.92628e-22	0.986246	0.205	0.093	3.2047e-17	16.4942	16.2673	UP
Trpm3	7.74708e-100	0.977846	0.736	0.397	2.50114e-95	94.6019	92.5061	UP
Ckb	6.37479e-88	0.96826	0.731	0.425	2.0581e-83	82.6865	80.0621	UP
Mif	2.28352e-111	0.960485	0.841	0.564	7.37236e-107	106.132	101.939	UP
Unc119	6.24545e-63	0.959347	0.439	0.174	2.01634e-58	57.6954	55.3499	UP
Ldhb	5.87097e-75	0.952531	0.628	0.324	1.89544e-70	69.7223	66.4126	UP
Ezr	2.44988e-76	0.951221	0.609	0.296	7.90944e-72	71.1019	67.6336	UP
Dbi	6.5385e-79	0.947535	0.716	0.427	2.11096e-74	73.6755	69.8101	UP
Rsph10b	5.63175e-55	0.931822	0.352	0.123	1.81821e-50	49.7404	46.3492	UP
Rdh5	1.51005e-171	0.928935	0.952	0.771	4.8752e-167	166.312	154.493	UP
Cltb	1.82531e-70	0.909826	0.6	0.299	5.89301e-66	65.2297	59.3476	UP
Otx2	9.5522e-56	0.903012	0.423	0.174	3.08393e-51	50.5109	45.612	UP
Atp6v1e1	3.18443e-63	0.896384	0.51	0.229	1.02809e-58	57.988	51.9795	UP
Aldoa	7.74165e-124	0.89313	0.897	0.679	2.49939e-119	118.602	105.927	UP
Rgr	4.166e-232	0.892296	0.996	0.948	1.34499e-227	226.871	202.436	UP
Dapl1	3.82266e-48	0.87243	0.306	0.103	1.23415e-43	42.9086	37.4348	UP
Chchd10	3.21105e-90	0.857115	0.793	0.519	1.03669e-85	84.9844	72.8414	UP
Dbndd2	1.42669e-45	0.856514	0.312	0.112	4.60605e-41	40.3367	34.5489	UP
Ttr	1.28087e-293	0.853559	1	0.999	4.1353e-289	288.383	246.152	UP
C1qa	3.23562e-16	0.85111	0.159	0.071	1.04462e-11	10.981	9.34607	UP
Higd2a	6.23055e-51	0.834742	0.411	0.174	2.01153e-46	45.6965	38.1448	UP
C1qb	4.27719e-16	0.826238	0.208	0.11	1.38089e-11	10.8598	8.97282	UP
C1qc	7.71781e-18	0.820545	0.188	0.088	2.4917e-13	12.6035	10.3417	UP
Pla2g5	2.13215e-53	0.800189	0.426	0.175	6.88365e-49	48.1622	38.5388	UP
Atp5g1	2.50071e-58	0.799311	0.598	0.321	8.07356e-54	53.0929	42.4378	UP
Arl6ip1	1.76695e-146	0.799048	0.968	0.834	5.70461e-142	141.244	112.861	UP
Mt2	2.196e-62	0.794327	0.642	0.361	7.0898e-58	57.1494	45.3953	UP
Car14	4.14309e-65	0.793584	0.667	0.379	1.3376e-60	59.8737	47.5148	UP
Tmem98	3.11757e-79	0.785076	0.786	0.52	1.00651e-74	73.9972	58.0934	UP
Ndufv3	3.47229e-57	0.782408	0.581	0.314	1.12103e-52	51.9504	40.6464	UP
Pitpna	3.17446e-53	0.77755	0.503	0.24	1.02487e-48	47.9893	37.3141	UP
Ndufs5	2.35767e-46	0.772169	0.528	0.285	7.61175e-42	41.1185	31.7505	UP
Prcd	1.04281e-45	0.772084	0.323	0.119	3.3667e-41	40.4728	31.2484	UP
Rmdn3	5.16478e-38	0.769326	0.225	0.069	1.66745e-33	32.7779	25.2169	UP
Nt5dc2	2.45928e-42	0.761249	0.303	0.111	7.9398e-38	37.1002	28.2425	UP
Baiap2l2	3.42637e-39	0.7592	0.263	0.091	1.1062e-34	33.9562	25.7795	UP
1810058I24Rik	8.78401e-51	0.755214	0.471	0.215	2.83592e-46	45.5473	34.398	UP
Ppp1r1b	1.61131e-32	0.750814	0.147	0.03	5.2021e-28	27.2838	20.4851	UP
Slc6a13	1.36753e-43	0.746098	0.378	0.164	4.41508e-39	38.3551	28.6166	UP
Bsg	8.49997e-133	0.745419	0.965	0.857	2.74421e-128	127.562	95.0868	UP
Gmpr	2.59328e-37	0.745324	0.207	0.058	8.37241e-33	32.0771	23.9079	UP
Cspg5	2.26536e-48	0.744664	0.497	0.246	7.31372e-44	43.1359	32.1217	UP
Fcer1g	2.0425e-17	0.742753	0.181	0.085	6.5942e-13	12.1808	9.04735	UP
Atp5mpl	6.08089e-56	0.742592	0.572	0.294	1.96321e-51	50.707	37.6546	UP
Ociad2	3.29953e-45	0.731524	0.385	0.163	1.06525e-40	39.9725	29.2409	UP
Fbxw4	1.29388e-28	0.721353	0.163	0.047	4.17731e-24	23.3791	16.8646	UP
Ndufb3	1.69571e-36	0.718996	0.343	0.155	5.4746e-32	31.2616	22.477	UP
Tes	1.14894e-46	0.715132	0.371	0.148	3.70935e-42	41.4307	29.6284	UP
Cdr2	6.7153e-45	0.712416	0.365	0.149	2.16803e-40	39.6639	28.2572	UP
Tmem56	5.4023e-52	0.708932	0.569	0.298	1.74413e-47	46.7584	33.1485	UP
Rom1	1.14401e-41	0.708393	0.313	0.118	3.69345e-37	36.4326	25.8086	UP
Ctsd	3.45827e-58	0.706243	0.858	0.671	1.1165e-53	52.9521	37.3971	UP
Ptgds	5.01667e-261	0.705035	1	1	1.61963e-256	255.791	180.341	UP
Lgals3	3.05291e-15	0.70285	0.23	0.129	9.85631e-11	10.0063	7.03292	UP
Cox8b	4.54734e-28	0.691024	0.206	0.075	1.46811e-23	22.8332	15.7783	UP
Atp5md	8.22991e-48	0.689412	0.539	0.282	2.65703e-43	42.5756	29.3521	UP
Dusp4	2.75347e-35	0.684248	0.26	0.095	8.88958e-31	30.0511	20.5624	UP
Mrps6	1.09848e-39	0.683173	0.482	0.259	3.54646e-35	34.4502	23.5354	UP
Etfb	2.48872e-46	0.681581	0.54	0.292	8.03484e-42	41.095	28.0096	UP
Ddt	1.07959e-34	0.680457	0.365	0.175	3.48547e-30	29.4577	20.0447	UP
Cd74	7.43785e-09	0.680059	0.172	0.107	0.000240131	3.61955	2.46151	UP
Inpp5k	5.64362e-49	0.676984	0.556	0.294	1.82204e-44	43.7394	29.6109	UP
Eci1	2.38308e-42	0.676922	0.423	0.199	7.69379e-38	37.1139	25.1232	UP
0610012G03Rik	8.92758e-35	0.666979	0.354	0.166	2.88227e-30	29.5403	19.7027	UP
Cops9	3.35324e-43	0.665758	0.449	0.218	1.08259e-38	37.9655	25.2758	UP
Cat	2.73814e-44	0.655737	0.421	0.19	8.84007e-40	39.0535	25.6089	UP
Pts	1.46814e-32	0.654408	0.229	0.08	4.7399e-28	27.3242	17.8812	UP
Cox8a	2.48733e-72	0.647811	0.894	0.725	8.03034e-68	67.0953	43.4651	UP
Cst3	3.24985e-197	0.647574	1	1	1.04921e-192	191.979	124.321	UP
Cox7b	9.13861e-42	0.646857	0.486	0.252	2.9504e-37	36.5301	23.6298	UP
Ccnd1	2.38987e-33	0.641364	0.29	0.121	7.71569e-29	28.1126	18.0304	UP
Prr13	2.59719e-37	0.636457	0.308	0.124	8.38504e-33	32.0765	20.4153	UP
Bmp4	1.41393e-31	0.636353	0.256	0.101	4.56486e-27	26.3406	16.7619	UP
Stra6	3.82306e-39	0.635781	0.51	0.281	1.23427e-34	33.9086	21.5584	UP
Clic6	4.22241e-39	0.63537	0.365	0.159	1.36321e-34	33.8654	21.5171	UP
Mrpl58	6.59896e-41	0.635186	0.385	0.171	2.13048e-36	35.6715	22.658	UP
Krt8	1.20477e-39	0.635104	0.289	0.105	3.88962e-35	34.4101	21.854	UP
Uqcr10	3.15044e-38	0.635103	0.493	0.268	1.01712e-33	32.9926	20.9537	UP
Calm3	1.11737e-40	0.632651	0.59	0.35	3.60744e-36	35.4428	22.4229	UP
A930028N01Rik	1.67475e-23	0.630258	0.136	0.04	5.40692e-19	18.2671	11.5129	UP
Padi2	1.7215e-30	0.628822	0.213	0.075	5.55785e-26	25.2551	15.881	UP
Ppdpf	2.60703e-38	0.626447	0.409	0.199	8.4168e-34	33.0749	20.7196	UP
Adh5	1.494e-32	0.623995	0.36	0.174	4.82336e-28	27.3166	17.0455	UP
Hist1h4i	2.28909e-25	0.621136	0.148	0.044	7.39033e-21	20.1313	12.5043	UP
Mdh1	2.7764e-41	0.609372	0.562	0.323	8.9636e-37	36.0475	21.9663	UP
Col9a3	3.59732e-34	0.608518	0.395	0.198	1.16139e-29	28.935	17.6075	UP
Gsx2	1.64952e-24	0.608338	0.117	0.027	5.32549e-20	19.2736	11.7249	UP
Slc16a8	3.10564e-39	0.607388	0.583	0.352	1.00266e-34	33.9988	20.6505	UP
Slc2a1	1.78111e-34	0.599321	0.47	0.256	5.75033e-30	29.2403	17.5243	UP
Uqcrq	1.42803e-34	0.593101	0.508	0.289	4.6104e-30	29.3363	17.3994	UP
Adra2c	1.60753e-26	0.590156	0.188	0.067	5.18992e-22	21.2848	12.5614	UP
Prdx6	1.82437e-32	0.588728	0.443	0.241	5.88997e-28	27.2299	16.031	UP
1190005I06Rik	3.88814e-25	0.587574	0.148	0.044	1.25529e-20	19.9013	11.6935	UP
H2afj	1.22886e-34	0.587133	0.442	0.233	3.96738e-30	29.4015	17.2626	UP
Gzmm	1.51208e-28	0.587079	0.146	0.036	4.88174e-24	23.3114	13.6856	UP
Csad	3.01266e-30	0.587056	0.276	0.118	9.72638e-26	25.012	14.6835	UP
Cd68	6.33359e-14	0.586792	0.128	0.055	2.0448e-09	8.68935	5.09884	UP
Slc25a39	4.41903e-27	0.586679	0.284	0.134	1.42668e-22	21.8457	12.8164	UP
Rnf13	5.96136e-34	0.586649	0.483	0.263	1.92463e-29	28.7157	16.846	UP
Rida	2.27682e-27	0.58632	0.183	0.062	7.35071e-23	22.1337	12.9774	UP
Ndufb4	1.9196e-31	0.584291	0.475	0.272	6.19743e-27	26.2078	15.313	UP
Calml4	1.55601e-34	0.581185	0.334	0.147	5.02358e-30	29.299	17.0281	UP
Cltrn	2.59928e-37	0.580844	0.516	0.287	8.39178e-33	32.0761	18.6312	UP
Ndufc1	3.87724e-32	0.579014	0.447	0.247	1.25177e-27	26.9025	15.5769	UP
Scp2	5.26974e-34	0.576107	0.498	0.282	1.70134e-29	28.7692	16.5742	UP
Atp5k	5.12846e-32	0.575648	0.301	0.131	1.65572e-27	26.781	15.4164	UP
Hsp90aa1	1.20068e-44	0.574616	0.738	0.523	3.87641e-40	39.4116	22.6465	UP
Cystm1	6.85972e-32	0.573832	0.433	0.233	2.21466e-27	26.6547	15.2953	UP
Pgk1	1.89109e-33	0.570999	0.332	0.15	6.10538e-29	28.2143	16.1103	UP
Six3	5.72407e-31	0.569549	0.197	0.063	1.84801e-26	25.7333	14.6564	UP
Rogdi	7.11769e-28	0.569075	0.192	0.066	2.29795e-23	22.6387	12.8831	UP
Uqcr11	3.0417e-34	0.568306	0.547	0.329	9.82012e-30	29.0079	16.4854	UP
Pebp1	1.079e-37	0.567783	0.678	0.458	3.48355e-33	32.458	18.4291	UP
Wfdc2	2.3044e-25	0.563344	0.173	0.058	7.43976e-21	20.1284	11.3392	UP
Sept4	6.47869e-23	0.551629	0.187	0.073	2.09164e-18	17.6795	9.75253	UP
Suclg1	1.90244e-23	0.551296	0.232	0.104	6.14203e-19	18.2117	10.04	UP
Atp5h	1.14293e-33	0.550601	0.635	0.417	3.68995e-29	28.433	15.6552	UP
Bdh2	1.51289e-25	0.54866	0.245	0.107	4.88436e-21	20.3112	11.1439	UP
Mapre1	1.97643e-30	0.547004	0.36	0.179	6.38089e-26	25.1951	13.7818	UP
Rbm47	2.35042e-26	0.544443	0.173	0.057	7.58832e-22	21.1199	11.4986	UP
Uqcrb	1.38724e-30	0.543651	0.513	0.308	4.4787e-26	25.3488	13.7809	UP
Pla2g7	1.07082e-28	0.543373	0.284	0.125	3.45713e-24	23.4613	12.7482	UP
Nme1	1.01965e-27	0.543202	0.372	0.197	3.29195e-23	22.4825	12.2126	UP
Mpeg1	1.02692e-12	0.540931	0.106	0.043	3.31543e-08	7.47946	4.04588	UP
Pon1	1.92207e-32	0.539732	0.447	0.238	6.20541e-28	27.2072	14.6846	UP
Cryab	1.95876e-38	0.537099	0.712	0.497	6.32386e-34	33.199	17.8312	UP
Prxl2a	3.69273e-33	0.535135	0.53	0.307	1.1922e-28	27.9237	14.9429	UP
Spg21	3.19104e-34	0.534961	0.426	0.215	1.03023e-29	28.9871	15.507	UP
Ndufa4	1.56362e-35	0.533391	0.696	0.468	5.04815e-31	30.2969	16.1601	UP
Fuom	7.29471e-27	0.532757	0.288	0.136	2.3551e-22	21.628	11.5225	UP
Otx2os1	3.50017e-25	0.531742	0.141	0.039	1.13003e-20	19.9469	10.6066	UP
Apoe	1.5285e-52	0.531148	0.984	0.94	4.93476e-48	47.3067	25.1269	UP
Ucp2	1.85261e-32	0.530165	0.455	0.245	5.98115e-28	27.2232	14.4328	UP
Clu	3.14176e-61	0.529997	0.954	0.834	1.01432e-56	55.9938	29.6766	UP
Adipor1	7.93365e-31	0.527715	0.344	0.165	2.56138e-26	25.5915	13.505	UP
Atp5l	7.22353e-29	0.527417	0.595	0.395	2.33212e-24	23.6322	12.4641	UP
Ak2	1.28798e-23	0.526011	0.218	0.093	4.15825e-19	18.3811	9.66866	UP
Gm10638	3.96476e-22	0.525657	0.13	0.038	1.28002e-17	16.8928	8.87982	UP
Park7	3.15621e-27	0.524163	0.512	0.316	1.01898e-22	21.9918	11.5273	UP
Laptm5	4.00857e-12	0.522817	0.112	0.048	1.29417e-07	6.88801	3.60117	UP
Rdh10	2.55686e-31	0.522044	0.622	0.406	8.25481e-27	26.0833	13.6166	UP
Gnao1	4.41517e-29	0.518115	0.276	0.118	1.42544e-24	23.8461	12.355	UP
Atp6v1b2	2.38283e-26	0.516434	0.231	0.095	7.69298e-22	21.1139	10.9039	UP
Srp9	1.35147e-24	0.51555	0.33	0.175	4.3632e-20	19.3602	9.98114	UP
Pole4	3.75836e-28	0.513771	0.311	0.146	1.21339e-23	22.916	11.7736	UP
Apbb1	1.64725e-20	0.513648	0.123	0.037	5.31813e-16	15.2742	7.84559	UP
Macrod1	1.84726e-23	0.51351	0.17	0.061	5.96387e-19	18.2245	9.35844	UP
Rnf181	4.98931e-29	0.513038	0.285	0.125	1.6108e-24	23.793	12.2067	UP
Perp	5.50835e-24	0.511264	0.203	0.081	1.77837e-19	18.75	9.58619	UP
Trem2	1.94291e-11	0.511011	0.102	0.043	6.27267e-07	6.20255	3.16957	UP
Slc6a20a	8.00194e-26	0.510955	0.288	0.137	2.58343e-21	20.5878	10.5194	UP
Hint2	2.7754e-28	0.510386	0.259	0.109	8.96038e-24	23.0477	11.7632	UP
Atp5g3	7.60334e-34	0.509749	0.719	0.513	2.45474e-29	28.61	14.5839	UP
Atp5c1	6.74707e-26	0.509582	0.44	0.258	2.17829e-21	20.6619	10.5289	UP
Dusp6	8.62354e-30	0.506827	0.288	0.125	2.78411e-25	24.5553	12.4453	UP
Six3os1	5.36487e-24	0.505728	0.148	0.046	1.73205e-19	18.7614	9.48819	UP
Stxbp2	4.01865e-25	0.505274	0.168	0.056	1.29742e-20	19.8869	10.0483	UP
Lrat	1.32794e-38	0.505015	0.667	0.428	4.28725e-34	33.3678	16.8512	UP
Alad	7.32175e-27	0.504909	0.246	0.103	2.36383e-22	21.6264	10.9193	UP
Calcoco1	1.30971e-24	0.502921	0.186	0.068	4.22839e-20	19.3738	9.74351	UP
Gstt1	8.16519e-07	-0.50341	0.076	0.118	0.0263613	1.57903	0.794901	DOWN
Dpysl3	1.51826e-11	-0.505486	0.053	0.108	4.90171e-07	6.30965	3.18944	DOWN
Serpina3n	1.88955e-10	-0.506923	0.055	0.107	6.10043e-06	5.21464	2.64342	DOWN
Lamp1	1.15684e-10	-0.506969	0.339	0.404	3.73485e-06	5.42773	2.75169	DOWN
Rhoa	1.07043e-08	-0.511271	0.405	0.431	0.000345589	3.46144	1.76973	DOWN
Rpl11	1.45995e-20	-0.516481	0.622	0.64	4.71346e-16	15.3267	7.91594	DOWN
Ctsh	2.88037e-11	-0.519803	0.076	0.137	9.29928e-07	6.03155	3.13522	DOWN
Rpl32	4.73415e-16	-0.522073	0.55	0.579	1.52842e-11	10.8158	5.64662	DOWN
Cd9	5.94777e-08	-0.527343	0.194	0.252	0.00192024	2.71664	1.4326	DOWN
Ifrd1	1.21543e-08	-0.527894	0.127	0.187	0.000392402	3.40627	1.79815	DOWN
Rps28	3.15423e-09	-0.528777	0.333	0.38	0.000101834	3.99211	2.11093	DOWN
P4hb	5.35157e-07	-0.52888	0.148	0.199	0.0172776	1.76252	0.93216	DOWN
Rps13	5.36216e-14	-0.530855	0.526	0.55	1.73117e-09	8.76166	4.65117	DOWN
Rpl7a	3.49852e-13	-0.535389	0.5	0.524	1.1295e-08	7.94711	4.2548	DOWN
Rpl17	1.58483e-14	-0.541068	0.524	0.546	5.11662e-10	9.29102	5.02707	DOWN
Lima1	2.60286e-14	-0.542067	0.042	0.1	8.40333e-10	9.07555	4.91956	DOWN
Shisa5	1.23812e-10	-0.54212	0.059	0.113	3.99727e-06	5.39824	2.92649	DOWN
Rpl15	1.71923e-11	-0.54767	0.499	0.515	5.55052e-07	6.25567	3.42604	DOWN
Rpl13a	3.31063e-16	-0.557356	0.538	0.564	1.06884e-11	10.9711	6.1148	DOWN
Marcks	5.90115e-13	-0.558405	0.048	0.105	1.90519e-08	7.72006	4.31092	DOWN
Rpl28	1.68482e-22	-0.558952	0.614	0.629	5.43945e-18	17.2644	9.65	DOWN
Rpl3	3.4809e-11	-0.562431	0.461	0.489	1.12381e-06	5.94931	3.34607	DOWN
Timp2	4.64635e-09	-0.56294	0.365	0.402	0.000150008	3.82389	2.15262	DOWN
Tmsb4x	7.32633e-37	-0.573367	0.497	0.631	2.36531e-32	31.6261	18.1334	DOWN
Tagln2	4.90272e-11	-0.578504	0.073	0.132	1.58284e-06	5.80056	3.35565	DOWN
Rplp2	2.44736e-14	-0.580236	0.483	0.521	7.90129e-10	9.1023	5.28148	DOWN
Serinc3	1.85566e-08	-0.584001	0.087	0.138	0.000599101	3.2225	1.88194	DOWN
Pmepa1	7.96094e-14	-0.587423	0.065	0.13	2.57019e-09	8.59004	5.04598	DOWN
Phlda3	7.07335e-13	-0.587763	0.05	0.108	2.28363e-08	7.64137	4.49132	DOWN
Pcolce	2.63241e-10	-0.589358	0.392	0.427	8.49874e-06	5.07065	2.98843	DOWN
Errfi1	9.1261e-07	-0.593758	0.087	0.13	0.0294636	1.53071	0.908874	DOWN
Sat1	9.23402e-10	-0.598054	0.153	0.219	2.9812e-05	4.52561	2.70656	DOWN
Ppib	6.09971e-07	-0.600637	0.319	0.35	0.0196929	1.70569	1.0245	DOWN
Rps3	1.50961e-20	-0.602805	0.529	0.575	4.87377e-16	15.3121	9.23024	DOWN
Rps26	4.70895e-21	-0.610507	0.522	0.57	1.52028e-16	15.8181	9.65705	DOWN
Pttg1ip	1.06898e-06	-0.614244	0.088	0.13	0.034512	1.46203	0.898044	DOWN
Rps9	4.66357e-31	-0.618578	0.63	0.671	1.50564e-26	25.8223	15.9731	DOWN
Rps27	2.06903e-10	-0.622409	0.397	0.43	6.67987e-06	5.17523	3.22111	DOWN
Vkorc1	1.85529e-14	-0.626736	0.061	0.127	5.98982e-10	9.22259	5.78013	DOWN
Eef1b2	3.68452e-10	-0.631227	0.255	0.317	1.18955e-05	4.92462	3.10855	DOWN
Rpl26	2.18326e-23	-0.642	0.546	0.597	7.04866e-19	18.1519	11.6535	DOWN
Nrp2	5.53079e-10	-0.642548	0.053	0.101	1.78562e-05	4.74821	3.05096	DOWN
Rpl8	5.60376e-28	-0.643998	0.551	0.602	1.80917e-23	22.7425	14.6461	DOWN
Rpl19	7.43645e-45	-0.647913	0.67	0.733	2.40086e-40	39.6196	25.6701	DOWN
Clic4	1.50944e-15	-0.650708	0.054	0.12	4.87321e-11	10.3122	6.71022	DOWN
Rpl34	2.80642e-21	-0.652437	0.481	0.54	9.06054e-17	16.0428	10.467	DOWN
Rpl18	1.64297e-22	-0.65373	0.504	0.558	5.30432e-18	17.2754	11.2934	DOWN
Fkbp9	1.07895e-14	-0.660765	0.044	0.103	3.48338e-10	9.458	6.24952	DOWN
Ly6e	2.13216e-14	-0.662395	0.09	0.166	6.88367e-10	9.16218	6.06898	DOWN
Mcl1	1.49448e-11	-0.664378	0.116	0.186	4.82493e-07	6.31651	4.19655	DOWN
Rpl14	6.25518e-16	-0.667625	0.383	0.447	2.01948e-11	10.6948	7.14009	DOWN
Myo5a	1.47229e-06	-0.66778	0.076	0.115	0.0475329	1.32301	0.883478	DOWN
Rps16	1.07327e-33	-0.673375	0.641	0.673	3.46507e-29	28.4603	19.1644	DOWN
Bmyc	1.32015e-07	-0.674092	0.104	0.152	0.00426211	2.37038	1.59785	DOWN
Gas5	2.36061e-11	-0.674195	0.306	0.363	7.62122e-07	6.11798	4.12471	DOWN
Cyb5r3	4.40568e-08	-0.674593	0.126	0.179	0.00142237	2.84699	1.92056	DOWN
Rpl23	1.12938e-41	-0.674827	0.63	0.69	3.64621e-37	36.4382	24.5895	DOWN
Myl12a	1.14304e-09	-0.675664	0.268	0.325	3.6903e-05	4.43294	2.99518	DOWN
Klf9	1.31529e-10	-0.676702	0.077	0.134	4.24643e-06	5.37198	3.63523	DOWN
Itgbl1	1.65193e-19	-0.677954	0.04	0.111	5.33325e-15	14.273	9.67644	DOWN
Rps7	5.41127e-29	-0.681385	0.569	0.619	1.74703e-24	23.7577	16.1881	DOWN
Rps21	1.88199e-16	-0.681883	0.416	0.473	6.07602e-12	11.2164	7.64826	DOWN
Ppp1r2	4.89744e-10	-0.68358	0.171	0.235	1.58114e-05	4.80103	3.28189	DOWN
Ywhah	1.46223e-11	-0.684957	0.12	0.188	4.72082e-07	6.32598	4.33303	DOWN
Tmem176b	1.40867e-12	-0.690007	0.284	0.352	4.54789e-08	7.34219	5.06617	DOWN
Nenf	8.82986e-11	-0.694329	0.311	0.361	2.85072e-06	5.54505	3.85009	DOWN
Anxa1	3.85744e-19	-0.695697	0.083	0.172	1.24537e-14	13.9047	9.67346	DOWN
Arpc1b	3.28843e-13	-0.696958	0.173	0.253	1.06167e-08	7.97401	5.55755	DOWN
Tpm4	4.23526e-15	-0.69804	0.071	0.143	1.36735e-10	9.86412	6.88555	DOWN
Clic1	7.33121e-14	-0.699401	0.107	0.183	2.36688e-09	8.62582	6.03291	DOWN
C1s1	9.42744e-26	-0.701586	0.029	0.105	3.04365e-21	20.5166	14.3942	DOWN
Mmp14	2.1287e-19	-0.705194	0.037	0.104	6.87251e-15	14.1629	9.98758	DOWN
Rps27a	1.76775e-36	-0.707979	0.642	0.683	5.70717e-32	31.2436	22.1198	DOWN
Rpl27a	3.53496e-35	-0.711029	0.537	0.613	1.14126e-30	29.9426	21.2901	DOWN
Rpl37	6.48945e-18	-0.711041	0.467	0.51	2.09512e-13	12.6788	9.01514	DOWN
Abi3bp	5.0746e-31	-0.711383	0.021	0.1	1.63834e-26	25.7856	18.3434	DOWN
Mxra7	1.84776e-10	-0.715293	0.102	0.163	5.96551e-06	5.22435	3.73694	DOWN
Tpm2	5.10389e-16	-0.717826	0.046	0.11	1.64779e-11	10.7831	7.74039	DOWN
Klf6	3.50377e-13	-0.722858	0.066	0.13	1.13119e-08	7.94646	5.74417	DOWN
Tmem176a	8.33814e-09	-0.723216	0.158	0.213	0.000269197	3.56993	2.58183	DOWN
Tubb5	1.38973e-14	-0.72361	0.173	0.257	4.48674e-10	9.34807	6.76436	DOWN
Rps10	2.22651e-48	-0.731655	0.638	0.711	7.1883e-44	43.1434	31.5661	DOWN
Spp1	2.46844e-14	-0.73579	0.164	0.247	7.96934e-10	9.09858	6.69464	DOWN
Rpl7	1.48012e-19	-0.739929	0.407	0.473	4.77855e-15	14.3207	10.5963	DOWN
Rps19	3.41034e-21	-0.744572	0.391	0.472	1.10103e-16	15.9582	11.882	DOWN
Rpl21	5.76226e-47	-0.745155	0.681	0.722	1.86035e-42	41.7304	31.0956	DOWN
Rps2	2.36618e-42	-0.746701	0.653	0.69	7.6392e-38	37.117	27.7153	DOWN
Fcgrt	3.23258e-14	-0.747271	0.082	0.152	1.04364e-09	8.98145	6.71157	DOWN
Rpl30	1.01264e-35	-0.758727	0.582	0.636	3.26931e-31	30.4855	23.1302	DOWN
Rps8	1.97749e-55	-0.760891	0.717	0.762	6.38432e-51	50.1949	38.1928	DOWN
H3f3b	1.31389e-31	-0.761325	0.559	0.623	4.2419e-27	26.3724	20.078	DOWN
Itm2a	9.15835e-28	-0.761962	0.028	0.107	2.95677e-23	22.5292	17.1664	DOWN
Rpl22	2.95915e-21	-0.765517	0.347	0.438	9.55363e-17	16.0198	12.2635	DOWN
Gpx3	7.42949e-18	-0.767329	0.092	0.178	2.39861e-13	12.62	9.68373	DOWN
Tcf4	1.33303e-19	-0.774796	0.047	0.12	4.3037e-15	14.3662	11.1308	DOWN
Rpl9	6.27555e-45	-0.77528	0.64	0.687	2.02606e-40	39.6933	30.7735	DOWN
Gnas	1.43867e-48	-0.776775	0.644	0.709	4.64473e-44	43.333	33.66	DOWN
Csrnp1	1.25173e-15	-0.780492	0.047	0.11	4.04121e-11	10.3935	8.11204	DOWN
Lmna	2.7117e-18	-0.782341	0.074	0.154	8.75472e-14	13.0578	10.2156	DOWN
Gng11	2.45649e-31	-0.78585	0.021	0.102	7.93078e-27	26.1007	20.5112	DOWN
Rnase4	1.91638e-24	-0.78587	0.053	0.143	6.18704e-20	19.2085	15.0954	DOWN
Rplp0	1.38439e-33	-0.791352	0.53	0.595	4.46951e-29	28.3497	22.4346	DOWN
Crispld2	1.32342e-34	-0.793795	0.022	0.109	4.27266e-30	29.3693	23.3132	DOWN
Mdk	2.66594e-11	-0.79667	0.214	0.279	8.60698e-07	6.06515	4.83192	DOWN
Rps20	1.06468e-52	-0.798169	0.622	0.706	3.43731e-48	47.4638	37.8841	DOWN
Fstl1	7.56248e-20	-0.801745	0.075	0.16	2.44155e-15	14.6123	11.7154	DOWN
Rpl35a	9.29966e-50	-0.803616	0.564	0.656	3.00239e-45	44.5225	35.779	DOWN
Sertad1	4.71996e-18	-0.803738	0.068	0.146	1.52384e-13	12.8171	10.3016	DOWN
Marcksl1	2.66601e-18	-0.810325	0.041	0.108	8.60722e-14	13.0651	10.587	DOWN
Nfkbiz	5.4632e-23	-0.813371	0.045	0.126	1.76379e-18	17.7536	14.4402	DOWN
Vim	1.20103e-30	-0.815262	0.432	0.543	3.87753e-26	25.4114	20.717	DOWN
Pdlim2	4.77462e-21	-0.816271	0.049	0.126	1.54149e-16	15.8121	12.9069	DOWN
Bhlhe40	1.94405e-13	-0.816995	0.174	0.25	6.27637e-09	8.20229	6.70123	DOWN
Btg1	1.67445e-19	-0.818048	0.085	0.174	5.40595e-15	14.2671	11.6712	DOWN
Rps12	5.81569e-46	-0.819485	0.548	0.651	1.87759e-41	40.7264	33.3747	DOWN
Pnrc1	2.6222e-14	-0.824909	0.213	0.292	8.46578e-10	9.07233	7.48385	DOWN
Cited2	8.02654e-12	-0.829577	0.094	0.157	2.59137e-07	6.58647	5.46399	DOWN
Rps23	5.02364e-30	-0.831671	0.421	0.513	1.62188e-25	24.79	20.6171	DOWN
Rpl10	1.1615e-53	-0.836119	0.583	0.677	3.7499e-49	48.426	40.4899	DOWN
Tnfsf12	7.20071e-27	-0.841207	0.046	0.136	2.32475e-22	21.6336	18.1984	DOWN
Icam1	1.2063e-28	-0.845076	0.045	0.139	3.89453e-24	23.4095	19.7829	DOWN
Id1	2.83598e-14	-0.846408	0.063	0.127	9.15597e-10	9.0383	7.65008	DOWN
Rps3a1	7.11291e-49	-0.849245	0.621	0.684	2.2964e-44	43.639	37.0602	DOWN
Emb	2.25428e-30	-0.849606	0.033	0.121	7.27795e-26	25.138	21.3574	DOWN
Rgs7bp	4.0825e-36	-0.851361	0.019	0.105	1.31803e-31	30.8801	26.2901	DOWN
Ndrg1	4.20899e-25	-0.85149	0.028	0.102	1.35887e-20	19.8668	16.9164	DOWN
Atp1b3	1.88791e-23	-0.853642	0.101	0.204	6.09511e-19	18.215	15.5491	DOWN
Ccnd2	2.31795e-25	-0.854595	0.029	0.103	7.4835e-21	20.1259	17.1995	DOWN
Fmo1	1.18027e-20	-0.858096	0.042	0.114	3.81051e-16	15.419	13.231	DOWN
Gstm2	4.07596e-27	-0.863153	0.033	0.115	1.31592e-22	21.8808	18.8865	DOWN
Cdh11	8.58051e-28	-0.864075	0.035	0.12	2.77022e-23	22.5575	19.4913	DOWN
Mfap4	3.91781e-30	-0.874015	0.022	0.1	1.26486e-25	24.898	21.7612	DOWN
Serpinh1	1.39479e-21	-0.87526	0.156	0.262	4.50309e-17	16.3465	14.3074	DOWN
Fxyd6	1.67544e-27	-0.892388	0.036	0.121	5.40916e-23	22.2669	19.8707	DOWN
Ecm1	1.75944e-25	-0.892485	0.044	0.129	5.68036e-21	20.2456	18.0689	DOWN
Selenom	1.9697e-22	-0.892969	0.252	0.356	6.35919e-18	17.1966	15.356	DOWN
Klf4	1.60477e-21	-0.900432	0.053	0.134	5.18099e-17	16.2856	14.6641	DOWN
Rplp1	2.67301e-75	-0.905992	0.706	0.788	8.62982e-71	70.064	63.4774	DOWN
Crip1	1.95266e-28	-0.909185	0.154	0.283	6.30417e-24	23.2004	21.0934	DOWN
Rps24	1.47515e-79	-0.912577	0.725	0.791	4.76251e-75	74.3222	67.8247	DOWN
Ddah2	4.46925e-32	-0.915094	0.044	0.143	1.4429e-27	26.8408	24.5618	DOWN
Rps5	1.1229e-51	-0.92451	0.503	0.625	3.6253e-47	46.4407	42.9349	DOWN
Rcn3	1.12423e-38	-0.928874	0.031	0.134	3.62958e-34	33.4401	31.0617	DOWN
Anxa5	1.58496e-35	-0.933411	0.293	0.434	5.11704e-31	30.291	28.2739	DOWN
CAAA01147332.1	1.0701e-32	-0.937162	0.133	0.27	3.45482e-28	27.4616	25.7359	DOWN
Ier5	2.31856e-21	-0.946315	0.053	0.132	7.48547e-17	16.1258	15.2601	DOWN
Tpm1	2.0803e-15	-0.952238	0.13	0.213	6.71626e-11	10.1729	9.68699	DOWN
Ctsl	1.80714e-29	-0.962426	0.344	0.447	5.83436e-25	24.234	23.3234	DOWN
Ifi27l2a	9.92516e-23	-0.96338	0.075	0.168	3.20434e-18	17.4943	16.8536	DOWN
Emp1	2.3669e-35	-0.966777	0.037	0.138	7.64154e-31	30.1168	29.1163	DOWN
Sparc	1.08469e-31	-0.981237	0.317	0.44	3.50193e-27	26.4557	25.9593	DOWN
Prelp	7.55993e-44	-0.98678	0.027	0.136	2.44072e-39	38.6125	38.102	DOWN
Lgals1	1.79897e-32	-0.988198	0.268	0.4	5.80797e-28	27.236	26.9145	DOWN
Rpl13	3.54423e-100	-0.989102	0.713	0.812	1.14426e-95	94.9415	93.9068	DOWN
Sptbn1	1.49826e-27	-0.996088	0.275	0.39	4.83712e-23	22.3154	22.2281	DOWN
Txnip	7.74129e-26	-0.998527	0.048	0.135	2.49928e-21	20.6022	20.5718	DOWN
Rps4x	1.40404e-75	-0.999194	0.604	0.728	4.53294e-71	70.3436	70.2869	DOWN
Colec12	1.14065e-37	-1.00025	0.04	0.148	3.68259e-33	32.4338	32.4419	DOWN
Tpt1	2.32439e-123	-1.00355	0.814	0.879	7.50431e-119	118.125	118.543	DOWN
Itm2b	1.69143e-91	-1.00804	0.613	0.754	5.46077e-87	86.2627	86.9567	DOWN
Tsc22d1	6.05739e-21	-1.01945	0.151	0.252	1.95563e-16	15.7087	16.0142	DOWN
Lbp	3.6155e-40	-1.02068	0.043	0.158	1.16726e-35	34.9328	35.6552	DOWN
Aebp1	9.92648e-32	-1.02218	0.057	0.164	3.20476e-27	26.4942	27.0818	DOWN
Smoc1	1.07698e-36	-1.0238	0.05	0.163	3.47703e-32	31.4588	32.2075	DOWN
Ptgs2	5.80488e-24	-1.0345	0.048	0.132	1.87411e-19	18.7272	19.3734	DOWN
Rhob	2.03616e-28	-1.03468	0.125	0.246	6.57374e-24	23.1822	23.9862	DOWN
Cd302	4.14634e-37	-1.04216	0.064	0.186	1.33864e-32	31.8733	33.217	DOWN
Gas1	1.31725e-31	-1.04675	0.036	0.128	4.25273e-27	26.3713	27.6043	DOWN
Angpt1	3.21455e-41	-1.04948	0.02	0.116	1.03782e-36	35.9839	37.7643	DOWN
Nupr1	5.44929e-37	-1.05523	0.044	0.155	1.7593e-32	31.7547	33.5084	DOWN
Myl9	3.77034e-33	-1.05615	0.065	0.178	1.21726e-28	27.9146	29.4822	DOWN
Ahnak	3.72851e-29	-1.06642	0.107	0.226	1.20375e-24	23.9195	25.5082	DOWN
2410006H16Rik	6.72776e-31	-1.06688	0.099	0.22	2.17206e-26	25.6631	27.3794	DOWN
Col1a1	8.26034e-45	-1.07047	0.046	0.173	2.66685e-40	39.574	42.3626	DOWN
Gpc3	3.53535e-21	-1.07693	0.169	0.266	1.14139e-16	15.9426	17.169	DOWN
Akap12	2.30428e-37	-1.08337	0.041	0.148	7.43937e-33	32.1285	34.8071	DOWN
Kitl	3.26402e-39	-1.08354	0.036	0.143	1.05379e-34	33.9772	36.8158	DOWN
Dkk3	1.47935e-33	-1.08382	0.058	0.169	4.77607e-29	28.3209	30.6947	DOWN
Cdkn1c	2.29378e-37	-1.08654	0.045	0.155	7.40548e-33	32.1304	34.9109	DOWN
Rgs5	6.18594e-20	-1.08673	0.094	0.186	1.99713e-15	14.6996	15.9745	DOWN
Rpsa	3.16972e-74	-1.0996	0.494	0.65	1.02335e-69	68.99	75.8616	DOWN
Tmsb10	1.50263e-55	-1.10477	0.405	0.568	4.85126e-51	50.3141	55.5856	DOWN
Jund	1.01223e-37	-1.10726	0.317	0.454	3.26798e-33	32.4857	35.9703	DOWN
Sparcl1	5.0893e-31	-1.11005	0.054	0.157	1.64308e-26	25.7843	28.6218	DOWN
Col1a2	4.92406e-44	-1.11633	0.05	0.178	1.58973e-39	38.7987	43.3122	DOWN
Fosb	1.08968e-28	-1.12513	0.116	0.237	3.51802e-24	23.4537	26.3884	DOWN
Mxra8	4.09793e-48	-1.12598	0.023	0.135	1.32302e-43	42.8784	48.2802	DOWN
Ptma	1.98048e-62	-1.13592	0.416	0.582	6.39397e-58	57.1942	64.9678	DOWN
Plpp3	1.22264e-44	-1.14505	0.034	0.149	3.9473e-40	39.4037	45.1194	DOWN
Igfbp7	6.35127e-60	-1.14732	0.566	0.655	2.05051e-55	54.6881	62.7449	DOWN
Tm4sf1	8.10081e-37	-1.14908	0.053	0.168	2.61535e-32	31.5825	36.2907	DOWN
Ly6a	4.55021e-35	-1.15218	0.106	0.24	1.46904e-30	29.833	34.3731	DOWN
Col3a1	7.04121e-44	-1.16293	0.036	0.152	2.27326e-39	38.6434	44.9395	DOWN
Ifitm2	1.36088e-51	-1.16952	0.34	0.497	4.39361e-47	46.3572	54.2159	DOWN
Gstp1	1.59266e-43	-1.17152	0.31	0.464	5.1419e-39	38.2889	44.8561	DOWN
Crip2	1.05745e-49	-1.18415	0.039	0.168	3.41397e-45	44.4667	52.6555	DOWN
Cavin3	1.48079e-54	-1.19622	0.042	0.183	4.78074e-50	49.3205	58.998	DOWN
Anxa2	9.26212e-44	-1.20232	0.145	0.304	2.99027e-39	38.5243	46.3185	DOWN
Gstm1	1.50869e-40	-1.20668	0.165	0.319	4.87079e-36	35.3124	42.6109	DOWN
Atf3	1.08274e-37	-1.22066	0.167	0.317	3.49563e-33	32.4565	39.6183	DOWN
Emp3	1.92754e-54	-1.2265	0.093	0.265	6.22305e-50	49.206	60.3511	DOWN
Emcn	6.4095e-52	-1.23522	0.033	0.161	2.06931e-47	46.6842	57.6654	DOWN
Adamts1	1.42087e-37	-1.24393	0.034	0.137	4.58728e-33	32.3384	40.2268	DOWN
Mfap5	4.90983e-57	-1.2566	0.041	0.186	1.58514e-52	51.7999	65.092	DOWN
Nfkbia	5.8174e-46	-1.26399	0.175	0.342	1.87815e-41	40.7263	51.4775	DOWN
Tuba1a	1.1217e-58	-1.27357	0.07	0.238	3.62141e-54	53.4411	68.0608	DOWN
Dct	5.00786e-46	-1.29266	0.389	0.526	1.61679e-41	40.7913	52.7294	DOWN
Cebpb	5.51126e-38	-1.31741	0.209	0.357	1.77931e-33	32.7497	43.1449	DOWN
Pitx2	2.10749e-72	-1.35058	0.028	0.186	6.80403e-68	67.1672	90.7147	DOWN
Gadd45g	1.20218e-36	-1.35847	0.106	0.239	3.88124e-32	31.411	42.6708	DOWN
Ednrb	3.57214e-51	-1.35883	0.032	0.158	1.15327e-46	45.9381	62.4219	DOWN
Fxyd1	4.30079e-65	-1.35978	0.052	0.22	1.38851e-60	59.8575	81.393	DOWN
Pgf	4.3743e-52	-1.36181	0.033	0.16	1.41224e-47	46.8501	63.8009	DOWN
Igfbp6	3.60285e-37	-1.37885	0.103	0.237	1.16318e-32	31.9344	44.0328	DOWN
S100b	1.39896e-49	-1.38209	0.062	0.207	4.51656e-45	44.3452	61.2888	DOWN
Fbln1	1.77356e-72	-1.3857	0.03	0.19	5.72594e-68	67.2422	93.1773	DOWN
Zfp36l1	7.65128e-56	-1.41488	0.253	0.434	2.47022e-51	50.6073	71.6032	DOWN
Dnajb1	5.76163e-35	-1.42275	0.105	0.233	1.86014e-30	29.7305	42.299	DOWN
Nbl1	1.59769e-70	-1.4292	0.079	0.275	5.15814e-66	65.2875	93.3087	DOWN
Irf1	3.67161e-48	-1.43046	0.069	0.214	1.18538e-43	42.9261	61.4043	DOWN
Btg2	3.0688e-43	-1.43114	0.134	0.288	9.90762e-39	38.004	54.3892	DOWN
Rarres2	4.50934e-66	-1.43223	0.069	0.249	1.45584e-61	60.8369	87.1322	DOWN
Ier3	3.5103e-61	-1.4882	0.117	0.307	1.1333e-56	55.9457	83.2584	DOWN
Gadd45b	2.44671e-61	-1.4917	0.103	0.288	7.89919e-57	56.1024	83.6882	DOWN
Apod	1.16525e-29	-1.51395	0.301	0.424	3.762e-25	24.4246	36.9776	DOWN
Selenop	7.13687e-134	-1.52187	0.284	0.614	2.30414e-129	128.637	195.769	DOWN
S100a11	1.19322e-88	-1.52988	0.122	0.366	3.8523e-84	83.4143	127.614	DOWN
Jun	8.09807e-74	-1.53425	0.368	0.569	2.61446e-69	68.5826	105.223	DOWN
S100a6	1.14132e-75	-1.55576	0.273	0.495	3.68476e-71	70.4336	109.578	DOWN
Fos	4.71661e-136	-1.55738	0.639	0.808	1.52276e-131	130.817	203.732	DOWN
Dusp1	2.35161e-92	-1.62832	0.225	0.481	7.59216e-88	87.1196	141.859	DOWN
Rasd1	3.25545e-51	-1.63674	0.037	0.166	1.05102e-46	45.9784	75.2547	DOWN
Ifitm3	1.62482e-106	-1.65973	0.221	0.496	5.24572e-102	101.28	168.098	DOWN
Serpinf1	4.77429e-84	-1.71017	0.097	0.319	1.54138e-79	78.8121	134.782	DOWN
Hspb1	1.40124e-54	-1.71618	0.092	0.257	4.52392e-50	49.3445	84.6839	DOWN
Ccn2	1.22734e-73	-1.71714	0.186	0.409	3.96247e-69	68.402	117.456	DOWN
Cxcl12	8.45638e-87	-1.72381	0.108	0.339	2.73014e-82	81.5638	140.6	DOWN
Myoc	2.18837e-25	-1.77456	0.085	0.184	7.06514e-21	20.1509	35.7589	DOWN
Socs3	6.95536e-82	-1.80209	0.088	0.301	2.24554e-77	76.6487	138.128	DOWN
Serping1	2.5032e-118	-1.82528	0.125	0.413	8.08158e-114	113.093	206.426	DOWN
Tyrp1	4.43393e-105	-1.85181	0.122	0.386	1.4315e-100	99.8442	184.892	DOWN
Mlana	7.39875e-100	-1.8749	0.128	0.386	2.38869e-95	94.6218	177.407	DOWN
Cxcl1	9.28374e-66	-1.87909	0.103	0.294	2.99725e-61	60.5233	113.729	DOWN
Phlda1	5.6968e-85	-1.88199	0.086	0.305	1.83921e-80	79.7354	150.061	DOWN
Igfbp5	5.94986e-145	-1.89088	0.384	0.67	1.92091e-140	139.716	264.187	DOWN
Lum	1.42901e-92	-1.9061	0.108	0.348	4.61357e-88	87.336	166.471	DOWN
Mgp	1.23653e-110	-1.91635	0.367	0.618	3.99213e-106	105.399	201.981	DOWN
Ppp1r15a	5.43793e-96	-1.96728	0.185	0.434	1.75564e-91	90.7556	178.541	DOWN
Klf2	7.44192e-122	-1.98266	0.123	0.415	2.40262e-117	116.619	231.216	DOWN
Gsn	9.65939e-118	-1.98989	0.096	0.371	3.11853e-113	112.506	223.875	DOWN
Nr4a1	3.98858e-122	-2.03412	0.161	0.456	1.28771e-117	116.89	237.768	DOWN
Bgn	5.07514e-160	-2.06691	0.223	0.569	1.63851e-155	154.786	319.927	DOWN
Edn3	5.13077e-138	-2.09329	0.086	0.386	1.65647e-133	132.781	277.949	DOWN
Egr1	8.30967e-185	-2.09329	0.476	0.754	2.68278e-180	179.571	375.896	DOWN
Ier2	2.1668e-128	-2.12532	0.137	0.436	6.99551e-124	123.155	261.744	DOWN
Pmel	3.80063e-155	-2.17774	0.113	0.452	1.22703e-150	149.911	326.468	DOWN
Cygb	8.49051e-167	-2.21001	0.115	0.46	2.74116e-162	161.562	357.054	DOWN
Serpine2	9.33171e-164	-2.24127	0.184	0.531	3.01274e-159	158.521	355.289	DOWN
Cebpd	1.3916e-135	-2.24823	0.246	0.553	4.49277e-131	130.347	293.051	DOWN
Id3	4.30448e-203	-2.26819	0.311	0.679	1.3897e-198	197.857	448.777	DOWN
Junb	1.54902e-188	-2.27218	0.395	0.714	5.001e-184	183.301	416.492	DOWN
Zfp36	1.41804e-161	-2.29688	0.304	0.627	4.57815e-157	156.339	359.093	DOWN
Dcn	1.4325e-189	-2.37614	0.447	0.742	4.62483e-185	184.335	438.006	DOWN
Igfbp4	8.17031e-281	-2.82937	0.295	0.747	2.63778e-276	275.579	779.714	DOWN
