## Supplemental Table 3 for "YAP activation reverses aging-related visual dysfunction caused by impaired cell‒matrix adhesion"

### Sheet: Sheet1
dataset ID	sample ID	sample	disease status
GSE210543	GSM6432149	fetal	normal
GSE210543	GSM6432150	fetal	normal
GSE210543	GSM6432151	fetal	normal
GSE210543	GSM6432152	fetal	normal
GSE210543	GSM6432154	adult	normal
GSE210543	GSM6432155	adult	normal
GSE210543	GSM6432156	adult	normal
GSE210543	GSM6432157	adult	normal
GSE210543	GSM6432158	adult	normal
GSE210543	GSM6432159	AMD	AMD
GSE210543	GSM6432160	AMD	AMD
GSE210543	GSM6432161	normal	normal
GSE210543	GSM6432162	normal	normal
GSE203499	GSM6173961	AMD	AMD
GSE203499	GSM6173963	AMD	AMD
GSE203499	GSM6173965	normal	normal
GSE203499	GSM6173967	normal	normal
GSE203499	GSM6173969	AMD	AMD
GSE203499	GSM6173971	AMD	AMD
GSE203499	GSM6173973	AMD	AMD
GSE203499	GSM6173975	AMD	AMD
GSE203499	GSM6173977	AMD	AMD
GSE203499	GSM6173979	AMD	AMD
GSE203499	GSM6173981	normal	normal
GSE203499	GSM6173983	normal	normal
GSE203499	GSM6173985	normal	normal
GSE203499	GSM6173987	normal	normal
GSE203499	GSM6173991	normal	normal
GSE203499	GSM6173993	normal	normal
GSE203499	GSM6173996	AMD	AMD
GSE203499	GSM6173998	AMD	AMD
GSE203499	GSM6174000	AMD	AMD
