## Supplemental Table 6 for "YAP activation reverses aging-related visual dysfunction caused by impaired cell‒matrix adhesion"

### Sheet: Supplementary Table X3
Transcript_ID	Gene_Symbol	P1_TPM	P2_TPM	P3_TPM	S1_TPM	S2_TPM	S3_TPM	Y1_TPM	Y2_TPM	Y3_TPM	AdjP	log2FC	State
ENST00000625474.1	TGFB2-OT1	0	0	0	5.49	39.82	39.57	0	0	0	1.62439e-22	9.35615	UP
ENST00000527288.1	AC079329.1	0	0	0	0	57.65	34.01	0	1.27	0	7.07763e-11	7.45337	UP
ENST00000446301.1	AF127577.1	0	0	0	4.63	24.05	29.52	0	0	0	5.57957e-13	7.06893	UP
ENST00000557223.1	AL583722.1	0	0	0	1.08	14.51	7.91	5.71	8.96	8.86	3.85489e-09	6.15261	UP
ENST00000586474.1	CHMP1B-AS1	0	0	0	4.9	11.81	11.05	8.68	3.89	9.12	3.20039e-10	5.97824	UP
ENST00000531742.1	AP001267.1	2.07	1.17	0.63	18.6	32.65	34.08	1.03	4.71	0.62	6.94468e-06	5.36622	UP
ENST00000601886.1	ANGPTL4	4.13	4.12	4.74	129.79	140.74	139.35	1.73	1.78	2.28	0	5.03872	UP
ENST00000573371.1	AC087292.1	2.25	0	0	13.11	25.35	23.66	2.83	1.55	0	0.000170247	4.4234	UP
ENST00000610674.1	RN7SL3	2.21	5.42	1.13	37.49	27.77	50.57	8.54	12.5	46.06	8.89358e-15	3.56663	UP
ENST00000404622.5	SERPINB2	41.74	49.08	48.35	512.22	454.15	532.16	65.84	63.4	65.97	0	3.41711	UP
ENST00000009530.12	CD74	7.71	8.07	6.54	68.7	68.89	69.75	1.1	0.73	1.34	4.78259e-169	3.18341	UP
ENST00000563565.1	AC133550.2	6.32	0	0	15.35	29.23	24.42	3.87	12.17	6.8	0.00732086	3.05284	UP
ENST00000618786.1	RN7SL1	70.94	365.32	172.99	1552.92	1199.67	1740.27	477	458.82	2126.88	3.24155e-06	2.93711	UP
ENST00000527220.2	BST2	29.55	32.53	32.41	207.56	232.32	234.85	0.85	1.15	0.86	4.68031e-181	2.8295	UP
ENST00000300175.8	SCG5	5.37	6.04	5.72	36.32	39.86	42.76	2.18	1.99	2.66	2.12969e-71	2.78042	UP
ENST00000490232.3	RN7SL2	160.51	455.37	270.22	1878.36	1463.11	2094.55	667.27	561.22	2493.66	2.00068e-11	2.65532	UP
ENST00000339145.8	IFI6	191.89	189.46	205.62	1128.59	1281.01	1230.8	9.57	11.63	11.77	2.51882e-179	2.62563	UP
ENST00000614204.4	IFI27	28.81	26.21	21.07	151.01	173.96	178.35	0.08	0.37	0.08	2.17358e-82	2.59463	UP
ENST00000636484.1	RN7SK	4.88	9.47	7.52	36.29	29.47	57.87	9.68	3.42	18.61	4.22561e-13	2.47147	UP
ENST00000401931.1	CXCL8	63.18	68.35	66.87	295.42	387.07	381.58	13	15.49	13.65	9.749e-97	2.43856	UP
ENST00000378700.8	ID4	4.16	4.61	4.86	21.2	21.92	23.25	3.3	3.84	3.98	1.70956e-110	2.2724	UP
ENST00000255688.8	PLAAT4	6.24	5.5	6.7	28.82	29.91	29.84	0.94	2.19	1.55	1.14198e-39	2.21614	UP
ENST00000448696.4	IFNE	3.24	2.23	2.85	12.28	13.17	13.85	3.47	2.67	3.07	1.64843e-36	2.19726	UP
ENST00000314088.6	H2AC6	2.7	3.59	2.39	8.42	9.74	11.85	2.87	2.74	2.57	1.16594e-30	2.19284	UP
ENST00000371936.5	IL13RA2	6.4	5.67	7.11	23.77	28.3	30.22	7.52	6.5	6.29	5.44243e-56	2.15948	UP
ENST00000624697.4	ISG15	144.08	135.57	150.5	582.15	694.44	650.95	27.59	31.98	28.32	2.74202e-90	2.15832	UP
ENST00000680299.1	IFITM1	218.34	150.41	161.77	755.17	631.71	611.95	3.52	1.96	2.9	1.54029e-64	2.12182	UP
ENST00000470323.5	IFI44	18.41	20.45	20.41	78	99.08	89.19	1.89	2.35	2.9	7.55703e-91	2.11486	UP
ENST00000340134.5	IFITM10	0.97	4.15	5.84	19.21	6.97	10.19	0.17	0.03	0.1	3.63249e-09	2.07966	UP
ENST00000542265.6	PXN-AS1	3.16	4.49	4.21	2.7	24.92	22.33	3.89	4.26	3.88	0.0239506	2.04854	UP
ENST00000412893.5	HMOX1	30.97	26.6	29.26	115.22	130.65	126.87	14.25	15.2	12.8	1.94306e-98	2.04798	UP
ENST00000376105.4	ID1	38.05	33.03	43.72	141.02	160.99	160.77	35.11	38.6	30.37	3.78237e-63	1.99692	UP
ENST00000301408.7	CGB5	3.93	3.09	3.82	15.92	14.09	14.3	0.96	1.31	0.29	2.04337e-23	1.99153	UP
ENST00000234091.8	ID2	17.18	18.95	18.72	51.49	58.51	61.48	17.82	17.72	17.54	1.85541e-53	1.97947	UP
ENST00000679911.1	MX1	33.85	34.07	35.42	139.15	123.37	124.8	2.17	2.04	2.68	1.59213e-128	1.88824	UP
ENST00000679998.1	IFI44L	8.14	15.23	10.48	41.67	36.46	41.68	0.2	0.21	0.36	3.14592e-72	1.84959	UP
ENST00000296026.4	CXCL3	6.14	6.31	6.23	20.25	22.19	25.8	2.68	3.33	2.62	2.65082e-35	1.84137	UP
ENST00000546318.2	IFIT1	25.86	29.65	29.81	96.7	103.41	104.22	6.64	6.23	5.98	1.84823e-100	1.82397	UP
ENST00000356082.9	LAMB3	13.11	11.62	13.34	46.07	34.42	36.79	7.73	5.11	5.08	1.65432e-80	1.77078	UP
ENST00000458098.5	CMPK2	6.15	5.75	6.84	20.05	17.02	18.68	0.21	0.15	0.25	2.14527e-59	1.76684	UP
ENST00000680620.1	OASL	19.45	19.24	21.05	70.85	67.48	69.22	3.66	3.31	3.41	6.06473e-97	1.76051	UP
ENST00000254765.4	POPDC3	5.11	4.94	5.22	17.39	18.14	16.71	3.72	4.64	4.14	6.13932e-29	1.75726	UP
ENST00000475789.1	STEAP1	5.53	4.84	7.11	18.54	20.88	18.26	4.34	3.87	3.31	1.33778e-25	1.73219	UP
ENST00000514309.5	GPAT3	3.69	3.11	3.55	10.89	10.3	11.71	6.85	7.95	6.8	1.6441e-41	1.73207	UP
ENST00000515707.1	ABCC3	9.78	10.77	11.31	41.62	30.13	31.29	3.41	3.46	3.86	1.68891e-52	1.72709	UP
ENST00000680607.1	RSAD2	11.07	12.49	12.75	42.93	39.81	38.37	0.32	0.59	0.55	6.33073e-78	1.71293	UP
ENST00000680189.1	OAS1	17.27	17.56	18.38	55.73	55.35	59.92	0.37	0.48	0.31	6.07314e-89	1.70418	UP
ENST00000464326.1	PLIN2	85.03	84.7	88.64	269.35	279.26	273.51	103.56	109.76	103.32	5.11685e-107	1.66632	UP
ENST00000596965.5	CGB7	3.12	3.03	2.83	10.77	12.1	11.12	0.86	1.42	0.73	5.06089e-36	1.6631	UP
ENST00000514661.1	FOXD1-AS1	21.46	40.6	33.5	71.32	117.12	101.04	43.73	41.52	43.73	2.34838e-13	1.62522	UP
ENST00000605140.6	CCL5	8.28	9.8	10.37	29.14	29.08	27.76	1.82	1.92	1.4	3.89528e-37	1.6225	UP
ENST00000215794.8	USP18	8.12	8.84	9.06	26.37	25.62	27.59	1.31	1.66	1.46	2.84174e-51	1.60001	UP
ENST00000420652.5	RRAD	4.18	3.35	4.99	11.52	13.35	13.48	1.44	1.45	1.71	3.09227e-20	1.58931	UP
ENST00000273960.7	HERC6	14.3	14.43	14.05	43.47	36.28	35.92	3.99	3.69	3.61	1.94749e-60	1.58332	UP
ENST00000650017.1	LUCAT1	5.44	5.28	5.4	17.8	17.7	16.59	2.57	1.75	3.34	1.32191e-27	1.58162	UP
ENST00000636615.1	AC068580.4	13.72	11.35	13.51	40.79	40.59	39.58	2.59	3.1	2.79	2.29299e-52	1.56636	UP
ENST00000394001.2	KRT34	23.24	23.33	23.02	65.34	73.32	68.55	39.67	37.16	42.84	1.07283e-59	1.56367	UP
ENST00000448456.3	CGB8	20.99	19.59	19.84	58	62.5	59.86	2.77	5.32	3.14	3.01419e-42	1.56266	UP
ENST00000357949.5	SERTAD1	5.51	5.05	5.1	14.5	16.72	15.46	5.03	5.76	5.25	8.16471e-33	1.55653	UP
ENST00000343677.4	H1-2	7.62	8.76	10.16	21.96	27.16	29.26	11.64	11.52	12.26	3.45052e-17	1.55312	UP
ENST00000673221.1	FP236383.17	102.87	200.32	187.64	418.68	370.41	617.96	260.69	150.98	272.76	3.14914e-05	1.51507	UP
ENST00000673528.1	FP236383.22	102.87	200.32	187.64	418.68	370.41	617.96	260.69	150.98	272.76	3.14914e-05	1.51507	UP
ENST00000625598.1	FP236383.4	102.87	200.32	187.64	418.68	370.41	617.96	260.69	150.98	272.76	3.14914e-05	1.51507	UP
ENST00000627981.1	FP236383.5	102.87	200.32	187.64	418.68	370.41	617.96	260.69	150.98	272.76	3.14914e-05	1.51507	UP
ENST00000631211.1	FP671120.6	102.87	200.32	187.64	418.68	370.41	617.96	260.69	150.98	272.76	3.14914e-05	1.51507	UP
ENST00000622942.1	AC130304.1	3.11	3.52	2.85	6.31	10.44	10.3	4.31	3.45	3.52	5.57317e-14	1.50318	UP
ENST00000342315.8	OAS2	7.65	7.94	7.86	26.15	19.25	21.76	0.27	0.21	0.2	3.48385e-39	1.50124	UP
ENST00000418776.1	AC068631.2	7.62	14.39	10.72	29.24	31.9	28.98	7.92	7.83	8.69	9.06485e-12	1.47983	UP
ENST00000566667.2	OSGIN1	8.49	6.99	5.32	16.84	13.57	14.38	6.06	6.81	7.5	2.78656e-25	1.47398	UP
ENST00000561622.1	AC012321.1	11.2	8.68	6.59	20.11	26.34	26.02	8.62	9.49	7.16	7.47898e-15	1.43147	UP
ENST00000565587.5	ADGRG1	14.95	21.65	21.85	41.58	30.69	32.86	2.66	3.76	3.02	1.43836e-53	1.42322	UP
ENST00000374561.6	ID3	57.77	50.68	48.18	132.72	144.06	147.42	45.11	45.94	41.16	4.49847e-40	1.4206	UP
ENST00000302228.9	LGALS9	10.21	9.25	10.52	25.84	26.06	23.05	0.15	0.45	0.42	7.42384e-25	1.4073	UP
ENST00000509791.7	SEC11C	29.48	30.45	35.77	70.39	91.13	87.64	51.34	50.28	49.06	1.27643e-23	1.36022	UP
ENST00000491456.1	CYP1B1	11.94	15.01	16.16	38.86	32.28	35.62	6.99	7.06	7.81	6.08757e-40	1.35544	UP
ENST00000654736.1	MIR31HG	8.08	7.69	7.45	21.35	21.5	20.74	7.16	6.96	6.72	6.48283e-39	1.35308	UP
ENST00000406697.5	C1S	27.96	30.45	27.73	66.95	57.7	60.53	6.02	5.31	5.1	1.67639e-58	1.3419	UP
ENST00000503771.2	TMEM158	20.6	19.3	19.82	41.95	59.42	50.9	16.02	16.74	13.54	7.68836e-23	1.34054	UP
ENST00000367429.9	CFH	4.67	5.17	4.94	12.6	10.93	10.28	1.94	1.66	1.48	4.93162e-29	1.33947	UP
ENST00000403593.9	SDSL	5.12	4.99	5.59	12.78	14.64	13.13	4.02	4.58	3.08	7.23112e-15	1.33943	UP
ENST00000679781.1	IFIT3	60.38	63.2	59.4	158.18	151.21	152.58	14.16	14.59	12.71	6.17571e-76	1.33596	UP
ENST00000251645.3	KRT31	3.5	3.58	3.47	8.32	9.49	9.26	5.18	5.92	4.58	8.00325e-16	1.33401	UP
ENST00000586529.1	AC011511.4	5.87	5.94	5.87	9.58	18.96	15.9	5.48	7.72	5.08	3.91217e-10	1.32378	UP
ENST00000617920.1	AL137060.1	5.7	0.31	4.11	9.56	10.39	8.52	8.72	11.38	11.98	0.0137025	1.31273	UP
ENST00000618562.2	VEGFC	24.39	22.66	23.57	56.82	60.03	59.73	11.59	12.91	12	9.51257e-49	1.30884	UP
ENST00000403915.5	KCNS3	5.12	5.01	5.21	12.84	12.53	13.06	3.82	3.98	4.31	1.70789e-28	1.30617	UP
ENST00000561500.5	NQO1	403.88	390.53	446.98	968.51	1015.55	994.94	330.97	347.29	329.15	2.85832e-64	1.29933	UP
ENST00000681850.1	IFIT2	27.46	32.14	28.91	76.12	71.89	71.5	7.12	6.64	6.12	3.27154e-58	1.2959	UP
ENST00000563131.2	AC124068.1	24.54	11.46	11.97	34.04	40.77	45.03	10.65	13.58	8.52	0.00297422	1.29238	UP
ENST00000606393.1	AL008729.2	4.53	2.59	3.92	7.09	10.22	10.97	3.95	7.09	2.73	0.000459824	1.28546	UP
ENST00000422695.5	MLPH	5.34	4.43	7.78	11.59	15.06	14.27	2.67	2.95	3.47	5.75574e-16	1.27945	UP
ENST00000234111.9	ODC1	137.98	146.72	156.72	343.94	342.84	348.38	248.56	259.35	252.01	6.91106e-62	1.27662	UP
ENST00000244043.5	PTGIS	9.27	8.79	8.09	21.43	16.57	17.38	1.89	2.13	1.96	1.83819e-33	1.27034	UP
ENST00000548547.5	IGFBP6	66.76	62.76	66.34	147.99	175.44	158.69	33.72	36.37	32.1	4.76971e-34	1.26106	UP
ENST00000395156.7	STX1A	7.37	6.43	8.12	17.68	14.75	19.88	6.23	4.7	8.6	3.32178e-14	1.25611	UP
ENST00000619252.4	CU633967.1	5.34	10.05	7.01	12.64	11.53	17	11.62	12.61	13.65	1.0482e-13	1.24665	UP
ENST00000379224.10	ISG20	8.89	8.4	9.18	23.81	28.59	24.14	1.23	1.35	0.47	5.80711e-16	1.22631	UP
ENST00000438323.2	IFI35	25.68	27.95	28.9	61.5	66.28	65.72	14.44	16.03	15.78	7.88782e-34	1.21888	UP
ENST00000607286.5	SLC9A3-AS1	29.38	27.89	32.38	63.49	54.33	61.9	29.38	31.09	23.27	6.86826e-36	1.20645	UP
ENST00000509570.6	SELENOW	105.59	100.09	103.36	208.84	267.59	261.02	71.98	83.05	71.36	7.72473e-25	1.18422	UP
ENST00000509101.1	CXCL1	7.13	8.26	7.18	13.76	17.36	17.56	2.73	3.17	2.16	1.31378e-12	1.18416	UP
ENST00000319017.5	SLC25A20	7.63	7.55	9.71	20.39	24.05	19.41	11.71	12.21	9.44	5.74392e-20	1.1797	UP
ENST00000517676.2	AC019257.1	8.22	8.05	7.26	16.01	18.27	16.54	4.72	5.4	6.25	7.90952e-18	1.17757	UP
ENST00000264350.8	HERC5	6.72	6.4	6.53	14.86	17.32	15.19	2.35	2.13	2.09	3.37616e-27	1.17652	UP
ENST00000316149.8	NDUFAF4	17.55	16.83	17.9	35.92	49.81	44.89	27.09	29.92	24.54	4.18954e-15	1.17455	UP
ENST00000463224.5	SFR1	5.62	4.71	4.79	9.1	11.76	13.64	7.38	5.79	5.38	2.06397e-10	1.1733	UP
ENST00000391418.3	KRTAP2-3	137.17	124.97	146.71	289.73	311.71	326.39	151.45	165.51	134.04	1.32147e-31	1.17262	UP
ENST00000578899.5	LINC01145	0.92	1.55	19.43	2.63	2.74	2.66	0.33	0.66	21.81	3.24294e-06	1.17218	UP
ENST00000529191.5	FTH1	7350.92	5671.64	7394.99	14155.1	15132	14149.7	4135.66	4390.42	3600.38	2.55632e-27	1.16574	UP
ENST00000649979.2	IFIH1	16.11	18.24	15.98	38.02	37.11	40.35	4.61	5.32	4.31	1.7996e-45	1.15476	UP
ENST00000258381.11	SP110	15.63	18.68	17.29	32.59	32.94	31.87	10.53	9.17	13.81	6.04e-38	1.14673	UP
ENST00000566111.5	IFI16	7.9	9.31	8.36	17.81	18.87	18.33	6.12	5.43	5.15	1.47623e-26	1.11929	UP
ENST00000527192.5	CSF1	23.86	23.26	24.68	57.85	45.44	52.31	13.71	13.21	13.87	2.97567e-35	1.11135	UP
ENST00000222543.11	TFPI2	39.24	39.76	36.62	64.35	64.74	71.4	33.55	30.94	29.86	4.30574e-23	1.10921	UP
ENST00000395693.8	SCO2	11.78	6.59	9.6	19.8	21.51	20.15	9.01	9.81	11.3	1.05247e-08	1.10914	UP
ENST00000602540.5	PHLDA1	23.24	21.77	25.27	49.45	51.11	52.36	22.37	22.17	23.67	3.89904e-38	1.10869	UP
ENST00000456917.1	MIR155HG	4.1	5.04	4.72	8.19	9.95	11.94	4.33	4	4.15	1.42136e-09	1.1078	UP
ENST00000409248.8	C4orf48	29.99	18.96	25.28	42.74	55.81	63.88	25.19	32.59	14.56	7.3361e-07	1.09896	UP
ENST00000316660.7	PMAIP1	12.2	13.52	12.39	23.65	25.47	29.04	12.75	11.56	15.13	4.83938e-16	1.09218	UP
ENST00000339082.7	PLAUR	53.95	49.69	51.69	110.79	111.06	108.35	38.54	40.74	39.25	1.58607e-34	1.08496	UP
ENST00000216629.11	BDKRB1	19.17	17.71	18.77	39.31	40.16	39.59	9.1	9.59	9.73	4.55944e-25	1.08464	UP
ENST00000481476.1	PTGES	17.59	17.33	15.41	34.53	34.47	38.39	16.17	16.99	14.78	3.50617e-24	1.07915	UP
ENST00000506042.5	SQSTM1	215.98	215.97	226.37	451.2	432.48	437.76	187.58	199.04	181.79	1.30595e-55	1.07528	UP
ENST00000679665.1	DDX58	15.76	17.71	16.35	36.58	31.39	35.22	2.99	4.09	4.23	2.72532e-36	1.07229	UP
ENST00000589979.1	DHX58	9.63	9.34	11.35	21.92	23.77	22.02	3.8	3.47	4.15	3.22229e-23	1.07002	UP
ENST00000676008.1	HSPB8	39.27	39.66	39.61	98.6	91.88	90.24	37.55	40.83	37.24	5.26385e-42	1.06907	UP
ENST00000342435.9	PLSCR1	46.15	48.75	49.13	99.64	81.07	96.85	30.64	28.13	29.87	2.79871e-31	1.06688	UP
ENST00000275300.3	SLC22A3	6.43	6.17	7.09	14.15	12.91	14.61	1.74	1.24	1.46	2.77099e-23	1.06547	UP
ENST00000637815.2	CTSD	1087.48	979.56	1031.1	2197.47	2247.2	2112.79	525.79	550.68	517.04	1.17897e-39	1.06468	UP
ENST00000623459.1	AC011558.1	79.26	44.42	53.84	99.05	145.17	129.45	32.26	52.14	26.08	7.16983e-06	1.0588	UP
ENST00000333007.8	TNFAIP2	9.01	6.89	12.49	21.84	25.11	18.38	2.48	3.04	1.91	2.94376e-20	1.04791	UP
ENST00000418539.2	BCYRN1	179.03	265.05	287.69	419.35	565.39	465.73	671.66	573.07	675.72	1.98693e-06	1.04552	UP
ENST00000254878.8	RIDA	10.65	10.93	10.57	17.73	23.17	24.98	18.6	17.61	17.08	4.16745e-10	1.0436	UP
ENST00000597802.2	IFI30	10.54	11.77	11.54	24.56	18.99	21.96	8.97	6.79	7.02	1.70922e-12	1.04359	UP
ENST00000530561.5	LPXN	10.64	10.63	8.43	19.74	18.81	19.58	6.32	8.1	7.2	3.75707e-17	1.0318	UP
ENST00000616661.5	DHRS3	10.42	11.26	11.22	23.41	24.04	21.41	4.44	6.04	4.75	6.52157e-22	1.0305	UP
ENST00000679793.1	IFITM3	1029.16	904.67	940.41	2021.92	1933.66	1951.33	466.83	460.71	410.22	5.35279e-30	1.02918	UP
ENST00000481849.5	HLA-B	170.54	144.3	163.49	319.94	332.15	323.14	52.17	54.29	49.34	2.94561e-30	1.02659	UP
ENST00000248958.5	SDF2L1	25.68	21.42	31.76	50.55	58.69	51.62	35.52	37.97	31.96	3.15062e-11	1.01839	UP
ENST00000464023.1	DERL3	4.56	3.97	3.76	7.4	8	7.38	3.8	4.11	4.03	1.14505e-07	1.01184	UP
ENST00000559720.5	B2M	438.37	476.46	451.15	838.52	902.52	992.16	238.67	235.06	228.95	3.37298e-30	1.01164	UP
ENST00000361475.7	TGM2	6.72	6.54	7.27	12.7	10.22	10.98	4.73	5.09	4.85	2.34185e-20	1.00858	UP
ENST00000421450.1	TNFAIP3	14.37	14.86	14.05	28.59	22.71	21.71	7.17	8.2	8.48	1.02495e-25	1.00682	UP
ENST00000528413.6	IRF7	13.21	11.52	14.13	23.61	24.32	24.54	4.88	4.88	5.28	4.96623e-19	1.00625	UP
ENST00000558928.1	KIF7	3.75	4.02	4.94	7.58	7.03	8.05	3.82	4.26	4.94	2.42487e-15	1.00531	UP
ENST00000329970.8	GTF3C6	67.46	63.56	71.42	118.96	152.56	135.69	89.03	96.57	87.61	1.06873e-15	1.00184	UP
ENST00000550042.2	NAV3	8.84	9.84	10.9	24.43	18.57	17.2	9.17	11.03	15.96	1.2608e-15	1.00008	UP
ENST00000360428.9	DSC3	18.63	19.93	21.85	10.82	8.09	9.5	16.88	17.54	20.21	2.96987e-22	-1.00522	DOWN
ENST00000417172.5	CALD1	245.02	348.48	328.44	140.93	116.97	134.59	132.85	123.19	150.12	1.44452e-20	-1.00534	DOWN
ENST00000477333.5	KLF5	47.76	42.99	43.02	14.99	12.49	14.74	35.01	30.27	47.29	1.14582e-27	-1.00548	DOWN
ENST00000368346.7	ASH1L	16.77	19.56	16.7	16.76	14.5	15.96	14.01	14.82	14.95	9.55047e-13	-1.0055	DOWN
ENST00000416426.6	MSI2	19.04	24.55	23.42	15.01	12.19	13.42	22.92	24.34	20.36	5.57713e-21	-1.00678	DOWN
ENST00000561721.6	SEC14L1	69.42	65.19	71.01	35.72	28.36	27.14	69.18	70.6	75.42	2.65633e-19	-1.00679	DOWN
ENST00000637215.1	CELF2	34.81	42.86	36.62	19.73	13.72	16.37	39.69	38.49	47.27	2.56828e-17	-1.00776	DOWN
ENST00000585421.5	TIMP2	145.95	146.38	148.07	82.96	67.05	70.94	163.36	168.36	166.99	9.15596e-32	-1.0116	DOWN
ENST00000650285.1	IGF1R	22.51	25.24	24.99	10.96	7	8.36	8.67	7.79	11.6	1.24757e-20	-1.01607	DOWN
ENST00000348956.7	CKB	20.38	16.02	21.99	8.72	8.97	9.53	26.76	29.44	26.3	2.86988e-12	-1.01624	DOWN
ENST00000512992.1	NSD1	17.55	24.56	22.25	11.47	8.48	9.52	17.19	18.43	23.19	8.30651e-15	-1.0174	DOWN
ENST00000438447.2	PDZD2	6.96	8.44	7.12	3.99	2.91	4.27	3.21	3.96	4.68	8.74579e-10	-1.01786	DOWN
ENST00000559250.5	PCK2	18.65	15.97	17.09	8.68	8.54	8.01	11.49	12.35	13.56	1.17595e-17	-1.01834	DOWN
ENST00000417523.5	TRRAP	13.79	16.14	15.87	10.92	7.62	8.66	12.43	12.24	16.38	2.42685e-12	-1.01921	DOWN
ENST00000381055.8	ADAMTS6	18.07	21.97	22.03	9.65	6.58	8.4	6.86	6.65	8.9	8.27214e-22	-1.01985	DOWN
ENST00000411986.6	CTH	9.22	9.52	7.49	4.79	3.75	4.73	6.85	6.5	7.39	1.85683e-10	-1.02087	DOWN
ENST00000522362.7	PNMA2	51.12	58.91	58.24	29.97	23.38	25.99	51.34	52.73	60.21	1.03345e-32	-1.02214	DOWN
ENST00000261716.8	TAOK1	19.23	27.36	25.18	14.78	10.13	11.49	19.56	18.6	25.2	4.88059e-14	-1.02409	DOWN
ENST00000507287.5	RPL32P3	7.32	8.07	10.14	5.92	2.83	4.16	5.48	6.52	8.71	1.59187e-07	-1.02602	DOWN
ENST00000366956.10	PTPN14	24.89	34.23	33.6	18.48	12.44	13.76	21.99	23.06	29.41	9.00604e-14	-1.02819	DOWN
ENST00000527583.1	PIGCP1	34.15	32.66	36.9	21.29	14.04	15.86	17.42	20.92	22.61	6.83766e-12	-1.02947	DOWN
ENST00000620676.6	VPS13D	9.68	9.2	9.54	9.88	8.77	7.8	8.28	8.92	8.28	7.5821e-12	-1.02989	DOWN
ENST00000532687.5	TCP11L1	47.04	53.31	51.39	29.11	22.45	21.95	28.54	29.54	35.54	4.1961e-20	-1.03017	DOWN
ENST00000315939.11	WNK1	61.37	62.28	65.06	36.01	19.93	23.47	45.85	43.19	59.86	7.05727e-14	-1.03019	DOWN
ENST00000306378.11	BPTF	29.6	29.35	33.4	25.13	20.19	19.65	26.89	24.17	29.33	4.01556e-12	-1.03045	DOWN
ENST00000346786.2	MYL9	249.01	208.06	220.24	107.53	114.39	108.5	61.59	62.33	53.23	4.06431e-27	-1.03076	DOWN
ENST00000357387.8	RICTOR	12.21	17.13	14.96	7.57	5.73	6.58	8.42	7.86	11.06	1.53456e-16	-1.03386	DOWN
ENST00000361507.5	GAB2	16.48	17.78	18.82	10.27	7.45	8.39	13.47	14.57	15.58	2.82626e-17	-1.03518	DOWN
ENST00000502732.6	ABL2	79.51	109.11	111.35	44.48	26.34	28.96	52.47	52.71	69.67	8.77683e-19	-1.04202	DOWN
ENST00000519662.5	HMBOX1	11.56	12.59	9.66	8.2	9.18	8.07	8.5	7.96	9.15	1.42421e-13	-1.04273	DOWN
ENST00000374884.3	SPIN4	6.51	6.51	6.74	3.62	2.48	3.58	6.94	6.12	7.87	1.71151e-13	-1.04378	DOWN
ENST00000673875.1	SPEN	20.28	21.02	21.76	14.32	13.78	14.65	13.17	12.98	16.62	0.000532687	-1.04379	DOWN
ENST00000381340.8	ITPR2	7	7.8	9.09	5.01	3.15	3.52	5.92	5.62	7.61	1.54819e-13	-1.04635	DOWN
ENST00000373344.11	ATRX	26.28	31.83	29.28	15.65	11.01	12.58	22.09	22.09	29.28	3.85525e-13	-1.04662	DOWN
ENST00000643631.1	AL109918.1	18.4	19.52	18.01	9.65	8.29	8.8	17.07	15.64	20.22	2.61911e-26	-1.04681	DOWN
ENST00000360772.7	MYLK	197.05	221.12	225.23	136.34	92.11	94.23	111.85	109.17	128.57	1.73224e-15	-1.04921	DOWN
ENST00000660641.1	LINC00342	26.67	33.91	31.66	18.72	14.51	13.39	20.09	16.96	23.94	1.40509e-14	-1.04946	DOWN
ENST00000513000.5	INPP4B	19.21	23.33	24.29	12.87	10.15	10.45	25.56	27.34	31.01	6.15819e-23	-1.04995	DOWN
ENST00000508593.6	APBB2	66.3	79.97	76.62	38.63	22.17	24.29	29.4	28.51	35.19	4.14663e-21	-1.0515	DOWN
ENST00000446231.7	SMG1	21.08	31.3	29.95	14.45	9.07	10.83	21.73	21.27	31.13	3.84239e-12	-1.05405	DOWN
ENST00000673751.1	SAMD4A	49.5	61.82	65.44	27.7	19.7	23.85	52.78	49.06	62.12	1.46892e-27	-1.05446	DOWN
ENST00000618427.4	FAM13C	11.31	8.44	7.54	4.52	2.74	3.39	4.1	3.21	4.32	7.63821e-12	-1.05723	DOWN
ENST00000382592.5	LATS2	17.61	18.54	18.65	10.09	7.29	9.23	16.77	16.32	18.78	5.15278e-22	-1.05729	DOWN
ENST00000310343.13	ARHGAP32	11.2	12.78	13.28	6.11	3.33	3.99	9.87	8.43	11.38	1.49805e-14	-1.05736	DOWN
ENST00000415807.7	FNDC3B	63.83	77.37	75.05	31.66	18.36	22.2	29.72	25.97	32.8	4.98835e-15	-1.05772	DOWN
ENST00000424789.6	TANC2	17.22	19.06	24.64	9.6	5.55	6.83	10.73	10.4	13.88	3.01871e-13	-1.05864	DOWN
ENST00000333646.10	MED12	15.37	17.96	15.18	10.16	6.96	7.56	12.16	13.96	15.08	3.89077e-10	-1.06068	DOWN
ENST00000040738.10	BOD1L1	15.15	19.65	19.97	13.58	10.42	12.14	14.46	15.4	17.87	3.06326e-11	-1.0608	DOWN
ENST00000275884.10	DENND2A	11.05	11.61	11.25	6.9	4.81	4.49	5.51	6.15	6.69	3.96164e-19	-1.06171	DOWN
ENST00000452449.6	UHRF1BP1	8.06	9.71	9.51	5.37	3.6	4.12	7.38	7.36	8.69	6.55305e-16	-1.06182	DOWN
ENST00000616183.1	ZNF714	12.85	15.14	13.32	8.75	4.64	5.59	13.34	14.65	19.63	7.97698e-11	-1.06215	DOWN
ENST00000354556.8	TP53I11	67.3	55.84	60.24	31	28.12	27.65	16.8	18.67	15.89	2.023e-31	-1.06414	DOWN
ENST00000276440.12	DOCK5	66.39	69.35	68.08	38.19	27.72	29.79	59.52	61.24	68.93	1.04614e-23	-1.06473	DOWN
ENST00000508628.6	RNF213	45.06	42.76	42.74	45.6	36.16	39.79	34.71	31.18	33.34	4.71318e-05	-1.06578	DOWN
ENST00000422508.6	CD109	8.9	10.92	10.42	4.72	3.49	3.88	5.99	5.83	7.62	5.42606e-23	-1.06629	DOWN
ENST00000681668.1	DYNC1H1	150.37	139.67	140.98	149.09	146.87	146.2	148.56	160.15	150.33	1.21804e-13	-1.0673	DOWN
ENST00000367634.6	RALGPS2	29.12	32.77	26.92	10.48	6.84	7.8	26.34	24.68	35.85	3.60606e-20	-1.06826	DOWN
ENST00000457658.6	USP9Y	21.22	25.48	24.12	16.67	14.96	18.41	23.01	20.12	20.33	1.44587e-19	-1.0703	DOWN
ENST00000360535.9	CLIP3	23.73	25.17	33.32	9.4	7.99	7.56	11.74	11.22	9.64	5.40311e-24	-1.0712	DOWN
ENST00000252744.6	ZSWIM6	8.59	9.63	9.49	5.02	3.83	4.45	6	6.42	6.8	8.53577e-22	-1.07168	DOWN
ENST00000644861.2	VPS13C	11.32	14.81	13.91	11.7	11.11	13.12	11.25	9.84	12.86	5.55551e-13	-1.07186	DOWN
ENST00000361567.2	MT-ND5	5120.92	5390.63	5038.63	3182.17	2048.44	2230.42	5292.61	5453.89	5780.27	2.60378e-16	-1.07605	DOWN
ENST00000543693.5	NFIB	45.53	55.56	51.49	19.61	16.36	17.96	36.65	37.31	45.53	2.97069e-33	-1.07982	DOWN
ENST00000264951.8	XRN1	10.15	12.32	13.67	5.47	3.73	4.84	8.13	9.57	12.68	4.73537e-18	-1.08087	DOWN
ENST00000299164.3	ADAMTS15	13.35	14.35	14.75	7.97	6.06	6.14	6.32	6.97	6.42	1.93681e-22	-1.08709	DOWN
ENST00000336934.10	STARD13	19.5	20.26	20.78	10.4	7.65	9.66	15.44	15.96	17.18	2.27751e-29	-1.08796	DOWN
ENST00000418664.2	DSP	60.02	72.98	71.8	41.94	28.47	30.77	60.99	60.8	71.23	4.16521e-15	-1.08925	DOWN
ENST00000366767.7	CDC42BPA	18.67	19.12	19.24	10.75	7.33	7.93	12.29	10.88	14.4	9.49536e-18	-1.08958	DOWN
ENST00000358691.10	HELZ	8.49	10.28	9.94	4.85	2.79	3.05	8.39	7.01	11.03	1.04978e-13	-1.09013	DOWN
ENST00000524717.6	MAML2	20.58	25.29	22.54	10.86	7.29	7.93	10.45	9.78	11.14	7.84478e-18	-1.09058	DOWN
ENST00000377669.6	KLF12	8.15	10.24	8.58	3.83	2.97	3.45	5.49	4.81	7	1.66608e-16	-1.09154	DOWN
ENST00000665078.1	SUCLG2-AS1	7.44	9.23	7.96	4.91	3.43	3.89	7.39	8.01	7.74	2.8183e-12	-1.09194	DOWN
ENST00000379980.8	MYH10	30.53	36.71	40.07	20.14	13.9	14.76	36.25	39.2	44.58	1.38807e-19	-1.09258	DOWN
ENST00000341865.9	C6orf132	17.57	17.19	18.65	11.42	9.46	8.68	21.26	18.16	20.69	5.59787e-27	-1.09677	DOWN
ENST00000679864.1	AASS	9.43	10.59	10.52	5.01	5	5.91	14.09	13.47	16.11	1.56124e-23	-1.09785	DOWN
ENST00000579662.5	ITGB4	31.81	23.06	28.77	15.57	12.04	11.11	11.34	9.29	10.62	4.6935e-17	-1.10147	DOWN
ENST00000651943.2	LRBA	17.58	19.78	19.42	16.89	15.9	18.34	18.3	18.92	18.54	8.43293e-16	-1.10267	DOWN
ENST00000453318.6	MID1	37.61	40.3	46.34	16.81	11.06	13.14	34.34	31.56	38.26	2.38526e-28	-1.10481	DOWN
ENST00000361335.1	MT-ND4L	16939.1	17615.2	15922.6	10582.3	6378.47	6504.05	17834.2	17117.2	19830	1.2631e-14	-1.10578	DOWN
ENST00000578036.5	PLEKHM1P1	5.62	7.26	8.03	5.08	2.29	3.29	4.46	4.66	7.91	0.0020339	-1.10581	DOWN
ENST00000379446.10	NEDD9	55.43	56.89	56.86	30.75	24.91	24.6	29.21	27.84	29.81	6.08351e-30	-1.10727	DOWN
ENST00000591137.1	AC005180.1	12.38	21.17	15.1	7.41	8.09	6.57	5.37	5.96	9.48	6.45751e-06	-1.10918	DOWN
ENST00000487903.5	ATP11A	23.54	27.35	28.04	15.27	7.43	9.31	19.45	15.75	23.98	0.000467944	-1.11026	DOWN
ENST00000550722.5	HECTD4	11.09	11.84	12.49	7.86	9.34	5.02	8.43	7.77	10.53	1.09762e-12	-1.11126	DOWN
ENST00000409003.5	SAMD12	16.44	22.04	20.9	10.4	7.62	8.44	16.19	17.85	20.54	9.49734e-17	-1.11243	DOWN
ENST00000487476.5	NF1	26.76	33.77	31.17	16.65	9.6	10.88	24.31	20.04	24.38	3.12257e-16	-1.11426	DOWN
ENST00000315366.8	ARSJ	9.17	10.14	9.48	4.67	3.36	3.59	7.13	7.3	8.88	1.26079e-20	-1.11679	DOWN
ENST00000251691.5	ARFGEF3	7.52	9.88	9.38	5.07	3.63	3.76	6.99	6.88	8.44	4.64308e-17	-1.11759	DOWN
ENST00000467356.5	JMJD1C	26.94	35.58	28.19	23.07	28.49	25.49	19.38	20.18	22.94	3.77593e-19	-1.11861	DOWN
ENST00000443617.7	HERC1	11.08	12.97	12.41	11.89	10.73	9.85	11.27	11.18	12.49	5.03349e-12	-1.12202	DOWN
ENST00000263253.9	EP300	21.44	23.64	22.74	15.87	7.41	9.49	16.01	15.01	17.43	0.000588397	-1.12292	DOWN
ENST00000426501.5	HERC2P3	6.6	7.27	10.01	5.01	1.44	2.06	8.8	6.26	8.65	1.59126e-06	-1.12431	DOWN
ENST00000313234.9	KRT80	274.14	249.14	256.55	134.47	108.45	116.39	136.86	138.24	130.82	1.24389e-34	-1.12441	DOWN
ENST00000314191.7	PRKDC	67.7	74.87	81.27	76.34	79.55	86.11	99.09	102.37	96.27	1.5709e-16	-1.12643	DOWN
ENST00000618966.1	AL161431.1	114.29	97.69	87.42	48.74	43.51	46.1	111.98	106.57	100.5	2.22278e-24	-1.129	DOWN
ENST00000614960.4	KIF14	13.38	16.04	14.81	8.23	6.2	6.67	16.66	16.02	18.45	1.09035e-23	-1.13158	DOWN
ENST00000396578.8	COL4A3	17.88	21.29	21.09	8.01	6.5	7.9	12.16	13.44	16.06	3.79302e-27	-1.13159	DOWN
ENST00000371380.8	PLCE1	8.99	9.43	9.72	5.28	3.57	4.01	8.97	6.89	9.56	9.52105e-26	-1.13277	DOWN
ENST00000648093.1	LINC00707	4.3	4.11	5.29	2.35	1.43	1.81	13.02	12.57	14.1	1.61229e-09	-1.13377	DOWN
ENST00000261783.4	ARG2	5.71	5.67	7.26	3.08	2.82	2.71	6.79	5.42	6.6	2.50499e-10	-1.13491	DOWN
ENST00000513985.5	ZNF608	11.03	12.24	11.06	7.49	5.76	6.81	6.88	7.25	7.8	4.60135e-16	-1.13792	DOWN
ENST00000367408.6	ASPM	30.66	39.99	37.73	22.08	22.92	22.78	48.78	46.63	60.96	1.83208e-22	-1.14179	DOWN
ENST00000369483.5	IGSF3	14.78	16.09	17.28	8.61	6.28	6.67	6.51	6.56	6.85	2.16042e-24	-1.14381	DOWN
ENST00000270190.8	DOP1B	18.76	24.52	24.35	11.86	6.98	7.69	15.5	13.61	16.95	2.33904e-20	-1.14431	DOWN
ENST00000182527.4	TRAM2	87.33	99.66	91.35	50.47	35.96	40.86	68.12	69.59	75.31	5.36995e-25	-1.14483	DOWN
ENST00000445224.6	SCHIP1	8.73	7.35	4.44	10.16	3.43	15.46	5.25	12.92	10.16	3.47781e-10	-1.14575	DOWN
ENST00000220592.10	AGO2	12.61	12.08	15.99	7.06	4.93	4.34	12.68	12.76	16.94	9.86244e-20	-1.14898	DOWN
ENST00000256646.7	NOTCH2	92.45	101.92	106.04	59.29	35.71	40.95	65.57	65.18	81.31	4.18562e-16	-1.15031	DOWN
ENST00000392985.3	ZNF292	11.66	14.29	12.05	7.22	4.45	4.47	9.6	8.35	11.43	1.40589e-15	-1.15041	DOWN
ENST00000306329.15	MTCL1	27.34	35.86	31.88	15.79	11.46	13.3	31.26	31.75	33.07	6.14673e-24	-1.15383	DOWN
ENST00000381496.7	DIP2C	8.25	9.04	9.91	4.6	3.29	3.39	5.42	5.44	6.76	6.91276e-22	-1.15751	DOWN
ENST00000413768.5	DUXAP8	36.88	36.73	49.85	19.66	11.43	11.59	16.72	13.85	16.8	7.42368e-19	-1.16034	DOWN
ENST00000316793.8	OXTR	294.62	314.4	320.24	147.26	130.87	134.93	301.96	306.62	309.56	1.147e-61	-1.16317	DOWN
ENST00000579682.1	DHFRP1	15.74	13.42	17.13	9.43	7.74	3.34	29.42	23.1	24.68	9.42305e-05	-1.16564	DOWN
ENST00000413325.1	PPP1R9A	6.47	10.51	8.37	3.74	2.66	3.1	5.46	5.87	8.15	1.24092e-16	-1.16631	DOWN
ENST00000552023.2	MED13L	12.6	13.93	15.97	11.2	8.9	9.05	12.28	11.81	14.35	2.39929e-16	-1.16664	DOWN
ENST00000430799.7	ARID1A	41.05	47.07	51.61	23.15	15.95	17.73	31.88	31.1	35.8	2.17886e-19	-1.16672	DOWN
ENST00000417056.5	NIBAN1	12.72	14.74	15.06	7.76	5.51	5.89	14.35	14.49	16.7	3.48002e-20	-1.16688	DOWN
ENST00000397601.5	MBNL2	49.57	64.68	54.84	25.96	18.39	21.12	46.25	42.73	51.31	8.79245e-22	-1.16694	DOWN
ENST00000495084.1	COBLL1	17.88	19.35	18.56	10.98	6.45	7.97	20.7	17.32	18.83	1.66236e-24	-1.16731	DOWN
ENST00000251076.9	DMXL2	7.01	8.62	8.15	8.63	7.81	11.01	7.49	6.86	8.61	2.33343e-16	-1.16891	DOWN
ENST00000571841.1	AC005670.2	8.57	7.51	9.42	4.99	3.63	1.61	9.22	5.46	4.18	1.58897e-05	-1.17556	DOWN
ENST00000373233.8	CHD6	9.44	12.45	10.59	5.2	3.77	3.41	7.2	7.6	8.95	3.61075e-21	-1.17969	DOWN
ENST00000544440.7	MYCBP2	20.95	18.95	23.59	21.47	16.96	20.26	15.39	20.79	22.04	3.17486e-15	-1.18038	DOWN
ENST00000262367.10	CREBBP	22.53	26.43	33.05	15.86	7.2	11.84	23.38	25.55	31.31	7.6779e-15	-1.18626	DOWN
ENST00000438257.9	DIO2	70.91	87.29	92.85	34.28	26.54	28.15	57.7	57.43	62.95	5.33861e-37	-1.18684	DOWN
ENST00000615901.4	SPTBN1	184.84	218.98	231.69	122.39	95.03	102.19	132.92	132.28	166.72	1.34939e-17	-1.19334	DOWN
ENST00000460924.6	BCO2	18.4	20.95	20.98	11.25	8.25	11.07	17.12	12.67	12.18	3.02036e-23	-1.19499	DOWN
ENST00000340811.9	PKP2	20.28	23.19	20.72	10.74	8.27	10.23	30.21	31.29	28.18	2.78864e-35	-1.19531	DOWN
ENST00000352241.9	MITF	12.59	12.63	13.93	3.94	3.2	3.96	10.17	9.93	11.53	9.15867e-23	-1.19553	DOWN
ENST00000261839.12	MYO5C	20.47	26.32	25.1	10.31	8.37	7.91	18.44	16.95	20.08	2.3672e-25	-1.19761	DOWN
ENST00000319211.5	F2R	155.1	156.59	156.9	74.79	65.3	67.76	98.25	97.05	104.23	1.91527e-56	-1.19784	DOWN
ENST00000268489.10	ZFHX3	7.36	8.71	9.25	4.77	3.46	3.52	5.73	6.1	7.82	7.1432e-20	-1.19796	DOWN
ENST00000287263.8	RAB11FIP1	19.28	24.57	22.04	10.81	6.56	7.9	12.54	13.54	16.06	1.00518e-15	-1.19985	DOWN
ENST00000316623.10	FBN1	83.83	81.03	81.14	68.83	45.94	57.62	27.15	26.22	25.06	6.47594e-18	-1.20007	DOWN
ENST00000545653.5	DAB2	43.2	47.57	45.35	18.28	16.92	16.36	38.99	35.98	43.01	6.67823e-40	-1.20214	DOWN
ENST00000275493.7	EGFR	40.18	47.58	48.13	23.07	16.98	19.01	42.99	41.74	49.66	2.27189e-25	-1.20258	DOWN
ENST00000525846.6	PKD1P4	20.58	17.88	20.97	13.06	4.61	10.83	12.33	16.85	21.63	0.00246949	-1.2027	DOWN
ENST00000582401.6	TXNIP	23.53	29.45	24.82	11.01	11.31	10.84	13.8	13.73	16.33	6.25631e-27	-1.20303	DOWN
ENST00000375225.7	UBR4	93.25	85.79	91.28	93.57	95.09	72.69	92	103.48	94.25	3.20403e-06	-1.20572	DOWN
ENST00000462119.5	REV3L	20.04	23.78	22.58	16.55	16.24	14.65	13.68	15.2	18.29	3.98131e-17	-1.2064	DOWN
ENST00000261833.11	CIT	35.87	35.58	33.41	20.91	16.92	19.22	35.57	37.48	42.19	6.91314e-22	-1.20644	DOWN
ENST00000393203.3	PTGFRN	16.91	17.95	18.54	10.6	14.13	10.9	13.25	13.91	13.96	2.15739e-33	-1.20773	DOWN
ENST00000315901.4	RBP7	9.56	12.74	9.21	4.01	5.49	3.84	26.17	26.79	25.28	7.30165e-06	-1.20842	DOWN
ENST00000259008.7	BRIP1	12.81	15.43	15.17	6.46	4.89	5.48	10.06	10.51	12.02	5.70343e-28	-1.20877	DOWN
ENST00000520823.6	SMG1P3	13.18	18.16	21.95	8.96	4.81	6.61	14.5	16.23	24.66	5.42316e-12	-1.21074	DOWN
ENST00000421745.6	BIRC6	26.95	30.56	31.53	29.1	24.8	22.84	24.27	28.08	27.8	4.07156e-15	-1.21162	DOWN
ENST00000652747.1	RBM15	8.42	9.28	9.68	5	3.49	3.38	7.72	8.16	10.33	7.52212e-17	-1.21536	DOWN
ENST00000304916.4	LRATD2	64.18	71.03	65.43	39.96	45.31	47.13	33.07	36.29	36.59	2.99852e-49	-1.21638	DOWN
ENST00000527636.7	TEAD1	90.77	123.27	113.31	50.35	31.7	38.37	95.53	96.42	125.09	4.84869e-22	-1.21747	DOWN
ENST00000423427.1	NLGN1	7.11	7.7	7.75	2.82	1.64	1.86	5.57	5.55	8.38	1.09187e-20	-1.21952	DOWN
ENST00000264071.7	TUBB4A	26.88	23.47	26.31	12.19	10.58	10.13	12.4	10.84	11.18	1.28827e-23	-1.22699	DOWN
ENST00000393930.5	JUP	11.55	10.86	10.52	5.02	4.6	3.91	2.86	3.28	3.24	1.62153e-24	-1.2328	DOWN
ENST00000612946.4	TTC28	12.79	15.5	13.91	5.5	4.14	4.36	8.44	9.43	8.78	7.93623e-25	-1.23322	DOWN
ENST00000500800.2	SMARCA5-AS1	8.64	9.29	7.51	4.8	2.93	3.11	7.41	9.46	7.52	1.57286e-07	-1.23368	DOWN
ENST00000426907.5	HUWE1	84.14	91.6	93.61	66.76	52.21	52.97	82.92	80.63	88.79	2.92059e-17	-1.23521	DOWN
ENST00000253407.4	C1QL1	107.59	91.74	109.05	47.45	42.17	42.52	57.07	55.65	47.69	4.4734e-34	-1.23587	DOWN
ENST00000324333.14	GLIS3	16.73	18.93	17.75	8.46	5.12	5.31	12.49	13.54	16.29	1.15592e-22	-1.23606	DOWN
ENST00000330236.7	ZKSCAN8	15.43	19.06	17.18	8.33	5.38	6.74	12.24	12.42	15.65	2.33904e-20	-1.24014	DOWN
ENST00000668245.1	AC005670.3	21.43	23.47	27.66	12.1	10.47	11.68	16.24	13.26	13.89	1.50223e-14	-1.24294	DOWN
ENST00000522491.1	NDST1	97.34	106.08	115.45	51.09	36.63	40.37	40.75	45.61	50.2	2.08465e-27	-1.24561	DOWN
ENST00000624691.3	CBSL	21.04	18.87	21.84	8.79	7.64	9.79	11.01	11.31	10.5	4.7224e-26	-1.24892	DOWN
ENST00000257745.8	KMT2E	28.97	32.69	33.09	17.53	8.49	11.42	27.28	22.88	28.16	1.93753e-16	-1.25008	DOWN
ENST00000382326.5	PDPK2P	7.59	9.54	10.19	5.84	2.73	2.99	7.36	6.18	8.12	0.000763138	-1.25123	DOWN
ENST00000544378.6	NLRP1	15.4	19.04	19.09	6.95	5.73	5.68	9.91	9.96	10.89	6.17586e-36	-1.25211	DOWN
ENST00000648741.1	DOCK2	17.14	15.77	15.08	8.32	7.01	6.97	14.77	11.1	14.08	1.24635e-19	-1.25261	DOWN
ENST00000230173.10	ADGRG6	16.37	19.01	16.61	8.67	5.28	6.11	15.05	17.53	21.53	2.60318e-28	-1.25314	DOWN
ENST00000449260.6	PMEL	6.9	7.84	6.13	2.89	3.04	2.43	8.27	8.74	9.38	3.57045e-12	-1.25832	DOWN
ENST00000392078.7	PRRC2C	76.18	83.56	89.64	58.65	41.44	51.33	80.95	62.01	83.6	4.75505e-18	-1.26221	DOWN
ENST00000446985.6	DDR2	30.63	36.82	41.15	13.56	10.24	11.22	23.05	20.94	25.75	4.22415e-28	-1.26395	DOWN
ENST00000404867.7	SLIT3	53.17	55.43	55.6	27.88	20.61	22.3	24.45	24.52	23.91	7.13467e-33	-1.2659	DOWN
ENST00000296641.5	F2RL2	93.71	104.4	93.93	44.73	35.69	41.04	51.32	48.41	56	3.28951e-43	-1.26838	DOWN
ENST00000465971.1	AC018638.4	27.94	31.18	31.15	15.64	10.6	11.38	18.3	15.98	18.48	2.7524e-19	-1.26956	DOWN
ENST00000394243.5	SYNPO	17.41	18.02	19.84	8.97	6.21	6.48	2.11	2.82	2.3	3.71671e-25	-1.27053	DOWN
ENST00000251879.10	RIC1	20.33	20.56	21.54	9.56	6.76	7.38	15.33	14.77	15.92	3.21197e-25	-1.27072	DOWN
ENST00000404977.6	NFASC	62.38	68.65	69.42	35.31	25.05	24.01	49.7	49.68	59.22	1.14145e-24	-1.27438	DOWN
ENST00000360265.8	AFAP1	23.8	25.88	25.42	12.78	8.04	10.01	19.29	19.95	23.89	2.17453e-22	-1.27535	DOWN
ENST00000571589.6	MRTFB	8.67	11.38	10.37	4.69	2.71	3.13	6.79	7.84	10.16	3.49014e-18	-1.27952	DOWN
ENST00000482108.1	PEG10	38.12	40.29	43.91	37.25	47.22	44.39	64.44	71.11	60.91	8.74973e-46	-1.28081	DOWN
ENST00000225964.10	COL1A1	58.77	57.45	66.97	28.79	19.44	19.44	1.97	3.19	3.76	2.15073e-29	-1.28492	DOWN
ENST00000330387.11	CREB3L2	34.58	37.39	36.45	18.59	12.98	14.09	32.59	30.37	36.28	1.79903e-26	-1.28543	DOWN
ENST00000403733.8	WWC2	45.77	56.5	52.82	23.13	14.99	16.84	38.58	43.99	48.47	3.36566e-29	-1.28998	DOWN
ENST00000588946.2	AC010776.2	7.56	7.36	7.39	3.77	2.86	2.51	7.18	5.29	7.73	5.44385e-09	-1.29076	DOWN
ENST00000629111.1	CICP14	8.25	8.99	9.1	5.61	2.22	3.05	5.97	5.94	6.92	0.00110792	-1.29235	DOWN
ENST00000499986.8	AC138035.1	9.12	10.78	10.67	6.53	2.41	3.54	6.14	3.97	7.43	7.64471e-07	-1.29251	DOWN
ENST00000261799.9	PDGFRB	28.92	33.07	30.75	12.66	9.73	9.93	18.86	17.59	20.52	5.72325e-32	-1.29438	DOWN
ENST00000402364.1	SACS	35.37	47.58	44.13	20.88	14.88	17.15	30.16	31.54	40.97	2.78276e-24	-1.29476	DOWN
ENST00000675268.1	AC079741.2	132.4	87.93	172.4	55.9	34.25	49.71	134.14	135.4	115.13	0.0299282	-1.29498	DOWN
ENST00000557572.1	FOXN3	24.86	29.08	34.16	9.88	8.19	9.58	18.84	20.52	25.49	1.70842e-25	-1.29533	DOWN
ENST00000496043.5	PTPRF	124.19	121.53	136.06	65.33	50.76	52.97	105.04	106.61	119.02	2.1165e-29	-1.29621	DOWN
ENST00000648198.1	DYNC2H1	13.83	13.92	10.93	13.96	13.85	11.45	14.46	12.9	12.94	6.63885e-17	-1.29647	DOWN
ENST00000484298.5	ALMS1	5.61	6.47	6.09	6.15	6.67	6.36	6.01	6.36	7.01	8.70406e-18	-1.29697	DOWN
ENST00000361673.4	ALPK2	19.87	20.55	21.15	8.68	6.47	7.28	18.13	16.69	23.33	4.27993e-49	-1.30058	DOWN
ENST00000329713.5	MEX3B	9.71	9.03	9.03	4.15	3.24	4.12	4.85	5.18	5.71	7.0993e-26	-1.30218	DOWN
ENST00000530124.5	AHNAK	188.62	251.45	267.97	125.3	84.76	94.2	217.2	229.63	327.25	2.59207e-07	-1.30247	DOWN
ENST00000461686.5	CBS	36.09	32.68	34.69	15.52	14.02	12.13	18.39	18.6	20.36	2.06008e-18	-1.30372	DOWN
ENST00000376636.7	VPS13A	18.24	25.25	22.29	14.24	13.85	13.52	20.75	19.77	24.98	3.97243e-21	-1.30726	DOWN
ENST00000389131.8	LOXL2	193.32	197.27	207.26	93.08	71.02	78.3	127.12	127.29	126.24	6.74336e-49	-1.30775	DOWN
ENST00000311127.9	HEG1	55.74	63.48	67.32	28.51	14.89	17.52	41.9	39.66	52.51	1.5496e-23	-1.30958	DOWN
ENST00000380672.9	BNC2	10.15	12.3	12.92	5	3.16	3.51	7.52	8.26	9.48	6.40103e-27	-1.31046	DOWN
ENST00000679879.1	KIAA1109	27.1	36.24	31.09	20.83	15.17	16.62	22.3	22.54	24.52	1.99384e-19	-1.31215	DOWN
ENST00000521689.5	MATN2	174.28	199.04	189.54	76.46	76.81	83.21	210.96	217.02	217.01	3.6492e-73	-1.31387	DOWN
ENST00000356264.7	AMPH	34.79	37.91	40.12	16.24	14.02	14.98	36.47	36.99	39.45	6.40613e-50	-1.31622	DOWN
ENST00000358077.9	DAPK1	11.51	13.75	14.42	6.76	4.49	4.95	14.27	12.91	16.65	1.71919e-26	-1.31944	DOWN
ENST00000296043.7	SHROOM3	70.32	77.14	77.48	26.6	19.4	19.43	37.41	40.73	47.48	4.28662e-46	-1.32139	DOWN
ENST00000557447.5	RHOJ	31.75	42.88	34.69	11.55	10.4	10.05	8.64	10.23	10.79	3.62474e-44	-1.32149	DOWN
ENST00000411836.1	LSM12P1	23.52	23.43	27.55	16.48	4.62	8.9	27.98	28.24	32.23	0.0108895	-1.32218	DOWN
ENST00000565644.5	SLC7A5	216.38	222.54	226.49	106.21	79.54	88.99	244.5	257.04	262.54	5.40299e-39	-1.32725	DOWN
ENST00000514515.5	NREP	516.36	583.87	571.39	224.61	201.88	218.91	119.86	113.6	120.38	4.20478e-80	-1.32817	DOWN
ENST00000295633.8	FSTL1	727.66	868.5	846.78	264.69	185.32	186.72	702.38	645.49	736.27	6.46718e-59	-1.32905	DOWN
ENST00000431321.2	AL732372.2	42.9	28.79	32.18	19.83	8.78	11.9	27.86	22.16	24.53	8.88393e-08	-1.33596	DOWN
ENST00000409762.5	DYSF	14.07	13.28	13.94	7.27	5.92	6.35	7.67	8.17	7.57	3.86841e-30	-1.33622	DOWN
ENST00000393923.7	PHLDB2	93.87	120.82	104.32	53.35	46.82	53.94	48.14	46.82	56.88	1.21998e-32	-1.33747	DOWN
ENST00000567913.2	AC110079.1	11.08	11.82	11.89	6.4	3.26	4.22	7.48	6.59	7.27	1.16981e-14	-1.34429	DOWN
ENST00000426878.2	LMCD1	54.24	66.63	56.79	20.71	25.87	23.95	13.73	13.41	14.46	7.07031e-38	-1.34573	DOWN
ENST00000411919.1	ELOCP19	6.77	9.12	9.07	5.61	2.77	0.49	9.53	5.99	11.09	0.0250503	-1.34929	DOWN
ENST00000370419.6	RIMS1	20.06	23.7	22.24	10.42	7.01	7.32	12.41	12.77	14.15	1.92151e-36	-1.35206	DOWN
ENST00000360655.8	NAV2	61.76	66.89	71.54	31.42	19.74	22.46	59.58	59.11	70.15	3.13379e-26	-1.35329	DOWN
ENST00000508941.5	IL7R	75.39	88.98	84.93	31.94	23.84	24.22	77.32	76.56	91.76	1.87217e-48	-1.35418	DOWN
ENST00000446662.5	SMG1P1	13.44	21.35	18.24	11.44	6.92	5.31	12.21	12.67	25.97	0.000487198	-1.35437	DOWN
ENST00000648908.2	ATP8B1	48.31	60.31	56.79	23.57	16.28	19.64	54.49	52.56	64.13	2.06707e-37	-1.35601	DOWN
ENST00000490882.5	FLNB	277.15	280.53	294.92	196.16	175.67	182.2	182.26	174.79	192.73	1.19468e-24	-1.35796	DOWN
ENST00000237536.9	SOGA1	15.73	16.31	16.47	7.95	5.09	5.96	15.12	15.4	18.19	1.22023e-27	-1.36558	DOWN
ENST00000596705.5	AC010615.2	5.91	8.26	8.7	3.9	1.63	2.68	7.06	7.96	8.63	3.87361e-10	-1.36868	DOWN
ENST00000392952.7	ABLIM1	28.06	38.63	39.69	11.24	8.77	9.59	14.86	11.11	16.68	3.9324e-39	-1.36897	DOWN
ENST00000448637.5	LPP	21.25	36.7	28.08	11.83	6.91	7.73	14.73	11.65	21.09	5.36701e-21	-1.37666	DOWN
ENST00000374695.8	HSPG2	135.05	133.29	139.29	101.47	107.11	110.51	61.59	63.47	73.89	1.60302e-07	-1.38622	DOWN
ENST00000508244.5	CPLANE1	11.73	15.28	14.75	6.91	7.23	8.07	11.16	9.57	14.14	2.90909e-19	-1.38752	DOWN
ENST00000301067.12	KMT2D	24.35	20.82	25.28	21.82	12.73	17.67	23.64	23.91	29.2	2.30354e-06	-1.38828	DOWN
ENST00000373886.8	BICC1	9.2	10.66	11.52	4.37	3.61	3.72	8.75	9.21	10.78	2.6429e-35	-1.39115	DOWN
ENST00000588180.5	WFDC21P	15.95	5.85	14.15	3.21	0.88	2.13	2.18	1.13	2.98	0.00593927	-1.40035	DOWN
ENST00000484793.5	MACF1	172.77	180.6	178.51	127.85	104.79	110.97	166.16	152.27	176.56	6.61027e-23	-1.40408	DOWN
ENST00000360104.8	KMT2C	13.58	17.73	18.75	9.68	8.54	8.69	10.07	9.77	11.7	2.67278e-20	-1.40485	DOWN
ENST00000344204.9	TRIO	145.41	164.23	162.45	92.06	63.78	78.37	109.27	114.32	136.84	1.22172e-21	-1.40783	DOWN
ENST00000271332.4	CELSR2	12.72	14.01	12.87	7.22	5.49	6.09	8.33	8.53	9.03	4.52913e-24	-1.40986	DOWN
ENST00000255198.3	ZBED3	7.3	8.57	7.97	3.79	2.52	2.92	7.49	6.56	6.94	3.48397e-29	-1.41695	DOWN
ENST00000509473.5	EPHA5-AS1	17.77	2.84	3.7	2.57	16.92	1.38	2.08	3.83	2.49	0.000122781	-1.43187	DOWN
ENST00000400163.7	COL4A2	298.18	290.7	309.51	141.61	120.59	117.41	173.42	179.54	171.6	9.18065e-47	-1.43277	DOWN
ENST00000368679.8	ADAM12	65.02	75.94	74.82	30.33	17.84	19.8	22.16	20.76	27.02	7.99089e-31	-1.44712	DOWN
ENST00000265734.8	CDK6	49.11	67.21	59.68	25	18.37	21.24	34.79	35.13	46.13	5.973e-32	-1.45204	DOWN
ENST00000354666.4	ELOVL2	15.93	18.07	17.82	7.2	5.62	6.27	23.37	22.58	24.48	2.30382e-42	-1.45222	DOWN
ENST00000679371.1	RELN	10.44	12.33	11.81	7.46	7.02	7.59	3.41	3.43	4.4	1.54658e-22	-1.45798	DOWN
ENST00000246186.8	MMP24	19.86	21.02	21.49	9.13	6.71	6.94	12.78	13.08	12.73	1.68995e-38	-1.46589	DOWN
ENST00000644638.1	ARID5B	41.44	52.9	47.39	15.95	12.44	13.76	30.06	27.81	36.62	8.4388e-49	-1.46634	DOWN
ENST00000389506.10	KMT2A	36.78	40.08	41.19	25.97	14.97	16.55	35.1	32.81	43.81	9.72658e-09	-1.46686	DOWN
ENST00000244364.10	DST	128.16	130.51	145.5	114.56	84.81	87.58	111.7	104.54	114.37	3.54127e-22	-1.48461	DOWN
ENST00000403372.6	TNFRSF19	12.36	14.3	13.37	4.97	4.13	4.69	5.89	6.03	6.38	3.83686e-44	-1.49437	DOWN
ENST00000632790.1	LINC01002	14.6	24.17	26.95	9.94	6.82	3.87	10.02	9.92	23.75	9.63368e-11	-1.49624	DOWN
ENST00000368653.7	MKI67	82.91	89.78	93.38	47.06	40.79	38.64	94.61	89.14	110.97	1.75901e-25	-1.49728	DOWN
ENST00000488557.6	AC092807.3	6.19	9.79	9.78	4.29	5.46	5.85	6.02	5.6	6.27	1.07487e-17	-1.50681	DOWN
ENST00000397591.2	THBS1	1295.54	1409.29	1381.46	575.86	376.99	421.06	471.57	482.48	520.06	1.28868e-42	-1.51378	DOWN
ENST00000680546.1	AL353751.1	10.78	10.75	13.39	5.85	6.57	6.48	9.37	11.84	10.51	1.14913e-13	-1.52231	DOWN
ENST00000355327.7	THSD4	7.44	8.77	7.99	3.32	3.71	3.77	5.41	5.22	5.6	8.74973e-46	-1.52366	DOWN
ENST00000605551.2	SRGAP2D	13.69	14.77	13.94	7.34	3.49	3.97	9.93	9.85	15.52	5.10482e-12	-1.52583	DOWN
ENST00000413366.8	PRKCA	26.73	30.13	29.74	12.01	8.35	9.92	19.24	20.06	22.07	2.20919e-45	-1.5422	DOWN
ENST00000579913.5	LRRC37A4P	14.62	18.71	17.86	8.66	3.9	4.42	11.59	11.97	14.3	7.2965e-06	-1.55976	DOWN
ENST00000396625.5	COL4A4	18.7	23.13	22.82	9.08	5.75	7	12.05	12.06	16.03	5.48033e-46	-1.5604	DOWN
ENST00000280772.7	ANK3	7.79	13.98	10.12	5.45	2.46	3.26	7.14	5.18	7.02	6.40638e-26	-1.5637	DOWN
ENST00000602672.2	MIR137HG	26.22	28.95	24.81	11.93	9.28	9.96	23.37	22.83	23	1.34994e-36	-1.57832	DOWN
ENST00000252804.9	PXDN	210.29	226.25	238.46	93.42	58.44	62.98	108.32	103.42	123.48	1.29174e-37	-1.59079	DOWN
ENST00000674496.2	FAT4	5.78	7.45	7.46	3.82	2.15	2.25	6.41	6.75	8.68	4.44195e-06	-1.59557	DOWN
ENST00000369039.9	ADAMTSL4	49.99	50.02	48.42	20.93	16.93	20.24	39.31	40.84	40.21	8.93504e-61	-1.59765	DOWN
ENST00000367078.8	C4BPB	12.45	16.41	14.49	4.88	4.99	4.57	22.31	20.53	21.16	8.1391e-24	-1.59792	DOWN
ENST00000673781.1	AP001931.2	18.43	17.8	15.81	8.45	4.48	4.12	6.94	9.47	9.67	1.63544e-06	-1.59925	DOWN
ENST00000216862.8	CYP24A1	243.48	254.87	247.72	95.29	83.5	86.31	465.87	463.78	485.53	1.08217e-78	-1.60283	DOWN
ENST00000433557.1	UTRN	37.35	44.08	44.9	16.56	10.62	9.75	39.39	38.22	57.09	1.36466e-09	-1.61032	DOWN
ENST00000411466.6	SRCAP	31.62	35.32	37.44	15.86	6.62	8.54	23.89	22.2	31.43	0.000193841	-1.61345	DOWN
ENST00000359152.9	SYTL2	8.98	10.85	10.97	3.26	3.18	3.53	4.35	5.3	4.96	2.43489e-27	-1.61416	DOWN
ENST00000426654.6	NFAT5	15.58	21.28	20.53	7.47	4.05	4.68	12.92	10.46	17.66	2.61669e-08	-1.63304	DOWN
ENST00000441493.7	MICAL3	27.85	44.63	36.85	18.55	6.86	10.48	21.55	21.56	34.44	4.67007e-07	-1.6336	DOWN
ENST00000264187.7	NID1	34.72	34.62	33.73	13.56	9.48	10.45	19.76	18.16	20.11	7.38656e-48	-1.63364	DOWN
ENST00000366481.4	TRIM58	121.38	133.38	125.04	48.74	35.62	39.26	97.59	99.61	103.48	9.5673e-56	-1.635	DOWN
ENST00000280527.7	CRIM1	138.92	154.48	156.31	57.55	38.63	45.09	131.85	134.66	150.61	2.02377e-46	-1.63801	DOWN
ENST00000367976.4	CCN2	456.47	476.09	470.81	147.37	155.7	151.17	173.2	197.04	170.55	6.59582e-111	-1.63825	DOWN
ENST00000549484.5	DUXAP9	38.78	55.95	55.1	19.21	15.52	14.65	22.63	19.93	21.09	4.43608e-29	-1.64713	DOWN
ENST00000369236.5	GFRA1	80.42	93.18	89.89	35.01	22.79	26.08	61.52	66.09	73.66	9.31361e-56	-1.65122	DOWN
ENST00000262464.9	FBN2	25.22	27.72	28.42	11.38	7.16	7.9	29.64	29.89	37.11	9.26722e-34	-1.66429	DOWN
ENST00000360358.3	OR2W3	63.79	63.3	60.19	21.99	18.05	19.05	35.74	32.68	32.16	7.263e-52	-1.6727	DOWN
ENST00000375820.10	COL4A1	224.37	247.57	230.28	99.74	88.56	93.66	86.06	88.48	88.85	8.49496e-53	-1.67768	DOWN
ENST00000537783.1	GPRC5A	100.63	109.69	112.08	39.85	26.07	31.52	81.75	85.54	94.18	1.05989e-79	-1.69498	DOWN
ENST00000284987.6	ADAMTS5	19.46	25.12	23.36	6.31	4.53	5.58	18.63	19.38	23.3	4.51119e-48	-1.71964	DOWN
ENST00000396299.6	CREB5	32.01	36.67	41.16	9.7	7.9	10.43	18.4	19.74	22.78	3.56331e-61	-1.75174	DOWN
ENST00000508096.1	AL731577.2	9.04	10.41	10.02	3.13	1.48	3.88	9.75	9.31	9.28	1.17034e-07	-1.75494	DOWN
ENST00000407043.6	PLCB4	121.91	143.12	137.57	42.51	31.7	33.76	102.06	98.38	118.97	7.76286e-71	-1.76278	DOWN
ENST00000382496.10	SEMA5A	6.08	7.27	6.66	2.37	1.66	1.75	7.11	6.4	8.68	3.74785e-40	-1.77567	DOWN
ENST00000616754.1	AC037198.2	15.95	17.61	19.53	7.04	3.78	4.23	14.33	14.36	18.99	2.00068e-11	-1.78761	DOWN
ENST00000613141.1	PGM5P2	22.69	27.61	27.83	10.99	7.17	5.07	13.61	13	25.56	6.79779e-23	-1.79198	DOWN
ENST00000617161.1	CA9	57.29	59.22	55.37	17.56	17.19	16.25	22.02	25.46	23.4	6.30702e-83	-1.809	DOWN
ENST00000642356.2	SCN9A	19.59	22.61	22.95	6.52	6.26	6.47	13.89	13.49	16.53	9.54332e-61	-1.81091	DOWN
ENST00000537992.5	ITGB8	7.42	9.16	8.09	2.46	1.61	2.64	9.39	9.04	11.89	4.76755e-35	-1.82098	DOWN
ENST00000358392.6	COL11A1	123.93	134.22	141.6	49.76	47.04	41.21	84.8	82.82	90.19	2.73366e-74	-1.83402	DOWN
ENST00000441802.7	FAT1	211	201.04	182.29	127.71	99.32	106.03	137.13	133.64	132.46	2.57042e-10	-1.8343	DOWN
ENST00000263805.8	ZNF106	51.65	69.7	64.07	19.18	12.4	13.69	24.96	25.08	29.21	2.10433e-44	-1.84231	DOWN
ENST00000512123.4	FRAS1	7.35	8.86	9.3	2.92	1.92	2.1	6.37	6.23	7.78	2.21222e-43	-1.84957	DOWN
ENST00000526089.1	RNF185-AS1	11.55	20.21	17.67	5.72	5.78	1.25	16.34	5.08	13.1	2.20728e-05	-1.85397	DOWN
ENST00000392951.9	TAGLN	1249.28	1240.9	1276.75	390.43	393.97	381.12	290.27	310.22	260.45	5.50726e-141	-1.85957	DOWN
ENST00000478845.2	AC037198.1	19.54	24.49	25	8.56	4.41	5.95	7.73	7.38	11.3	3.12705e-19	-1.86013	DOWN
ENST00000497505.5	NBEAL1	7.56	11.43	10.35	4.62	2.83	3.64	5.49	6.27	9.17	2.066e-07	-1.86176	DOWN
ENST00000296498.3	PRSS12	134.97	151	145.39	44.21	38.79	41.37	55.57	60.73	60.16	4.70068e-113	-1.86538	DOWN
ENST00000304141.5	CAVIN2	14	15.96	13.61	3.97	3.21	4.83	16.37	15	17.44	1.47356e-41	-1.86933	DOWN
ENST00000338965.9	NCR3LG1	14.05	17.8	17.51	7.34	2.76	3.42	13.84	12.9	18.26	3.22641e-05	-1.88808	DOWN
ENST00000565468.6	TMEM178B	32	37.78	35.3	11.81	7.94	8.9	20.05	21	24.68	6.06117e-54	-1.90223	DOWN
ENST00000425443.6	COL12A1	73.97	79.56	59.9	37.32	31.5	31.97	90.61	91.87	91.25	5.11213e-36	-1.90508	DOWN
ENST00000376468.4	NPPB	17.82	18.5	13.68	3.44	4.63	5.05	35.19	33.57	34.71	1.17875e-16	-1.9075	DOWN
ENST00000395323.9	LBH	250.83	336.45	286.13	79.75	60.86	66.69	113.87	108.15	117.62	1.22357e-113	-1.9085	DOWN
ENST00000541092.1	AP000786.1	7.89	7.99	7.16	2.56	0.43	2.82	7.28	7.65	8.32	1.16639e-06	-1.9337	DOWN
ENST00000674003.1	SYNE2	18.04	18.4	21.87	9.4	8.46	8.28	15.65	11.11	11.57	8.71608e-11	-1.94512	DOWN
ENST00000605862.5	AC108010.1	15.58	23.05	20.48	9.05	3.18	3.02	12.57	10.86	15.55	0.000435204	-1.96569	DOWN
ENST00000396191.6	PDE1C	38.8	45.16	44.52	12.31	9.96	10.43	38.98	38.88	44.83	2.35486e-104	-1.98833	DOWN
ENST00000366930.9	TGFB2	272.92	325.76	276.71	111.62	89.77	93.68	156.51	165.53	187.88	7.31546e-67	-2.01703	DOWN
ENST00000448389.1	AL354733.3	8.03	13.51	12.47	3.61	0	4.03	7.29	5.73	10.12	3.51995e-05	-2.07502	DOWN
ENST00000447924.1	ACKR3	51.43	53.03	65.93	12.9	10.44	9.96	16.75	18.82	15.53	1.41372e-100	-2.12513	DOWN
ENST00000637106.1	VGLL3	43.89	52.14	64.17	9.63	5.48	6.71	25.45	22.67	31.61	8.36955e-57	-2.14277	DOWN
ENST00000623489.1	AL353763.2	28.35	46.84	38.05	11.13	6.05	8.45	21.16	20.06	40.88	3.57045e-12	-2.15349	DOWN
ENST00000612359.4	ANKRD36C	6.22	11.16	11.48	2.23	2.03	1.45	4.71	4.69	9.51	5.32577e-09	-2.2786	DOWN
ENST00000634499.2	NRXN3	30.4	32.29	30.92	7.48	4.86	5.59	20.57	20.09	20.75	6.14087e-86	-2.32376	DOWN
ENST00000666013.1	STARD4-AS1	58.01	73.01	71.64	21.92	6.94	13.77	15.85	16.06	15.07	1.16327e-10	-2.61996	DOWN
ENST00000678525.1	AC270289.2	15.16	13.43	14.93	4.52	0.66	0.97	8.95	11.41	13.53	0.000912736	-2.84399	DOWN
ENST00000550078.2	ZBED6	14.01	20.96	18.62	3.93	0.37	1.24	8.06	7.35	14.65	0.000260857	-3.30286	DOWN
ENST00000233813.5	IGFBP5	64.09	77.39	69.92	6.56	4.33	4.87	9.21	10.09	10.88	1.71077e-185	-3.77618	DOWN
ENST00000548149.1	AC011603.2	142.05	522.66	360.97	0.15	59.31	0.8	144.45	54.87	81.89	0.0435632	-4.04476	DOWN
ENST00000587434.1	AC022966.1	38.32	46.85	51.03	5.54	0	0.56	41.82	33.91	68.51	9.6454e-06	-4.30631	DOWN
