## Supplemental Table 7 for "YAP activation reverses aging-related visual dysfunction caused by impaired cell‒matrix adhesion"

### Sheet: Supplementary Table X4
Transcript_ID	Gene_Symbol	P1_TPM	P2_TPM	P3_TPM	S1_TPM	S2_TPM	S3_TPM	Y1_TPM	Y2_TPM	Y3_TPM	AdjP	log2FC	State
ENST00000557223.1	AL583722.1	0	0	0	1.08	14.51	7.91	5.71	8.96	8.86	2.65012e-11	6.14717	UP
ENST00000586474.1	CHMP1B-AS1	0	0	0	4.9	11.81	11.05	8.68	3.89	9.12	4.80313e-09	5.62723	UP
ENST00000282441.10	YAP1	115.38	125.51	118.89	77.27	55.85	64.84	2468.81	2208.89	2424.08	0	3.0742	UP
ENST00000610674.1	RN7SL3	2.21	5.42	1.13	37.49	27.77	50.57	8.54	12.5	46.06	2.02599e-05	2.75043	UP
ENST00000634899.2	SFTA1P	3.43	5.34	3.58	6.15	6.47	4.26	22.57	25.38	23.63	4.42601e-37	2.41579	UP
ENST00000618786.1	RN7SL1	70.94	365.32	172.99	1552.92	1199.67	1740.27	477	458.82	2126.88	0.0133055	2.34603	UP
ENST00000396947.7	FST	4.27	3.73	4.98	4.13	4.16	3.6	15.48	20.01	17.72	2.2615e-58	2.22855	UP
ENST00000490232.3	RN7SL2	160.51	455.37	270.22	1878.36	1463.11	2094.55	667.27	561.22	2493.66	0.00708406	2.07449	UP
ENST00000648093.1	LINC00707	4.3	4.11	5.29	2.35	1.43	1.81	13.02	12.57	14.1	3.07767e-43	1.59346	UP
ENST00000617920.1	AL137060.1	5.7	0.31	4.11	9.56	10.39	8.52	8.72	11.38	11.98	0.00589401	1.49686	UP
ENST00000418539.2	BCYRN1	179.03	265.05	287.69	419.35	565.39	465.73	671.66	573.07	675.72	1.08078e-16	1.48816	UP
ENST00000678554.1	CTSC	272.6	280.37	269.88	252.48	264.39	279.87	772.76	822.56	799.05	2.49343e-164	1.44524	UP
ENST00000305366.8	TM4SF1	408.78	431.88	410.88	435.32	498.1	490.6	1097.39	1125.75	1129.39	2.30423e-177	1.43125	UP
ENST00000444387.7	SH2D5	9.07	8.72	8.19	10.8	11.69	9.97	23.34	24.3	22.68	1.33413e-51	1.4231	UP
ENST00000371250.4	PLPP3	2.74	2.72	3.43	6.13	5.01	5.46	7.36	9.14	8.24	1.66632e-22	1.40185	UP
ENST00000251646.8	KRT33B	14.69	15.52	14.35	10.24	11.55	10.47	38.87	39.57	39.34	1.9704e-58	1.40096	UP
ENST00000315901.4	RBP7	9.56	12.74	9.21	4.01	5.49	3.84	26.17	26.79	25.28	2.12476e-14	1.32764	UP
ENST00000534464.1	ADM	14.08	15.34	14.69	23.69	24.31	25.59	37.06	35.91	35	2.04391e-44	1.32439	UP
ENST00000623095.3	CU634019.1	2.92	10.38	4.59	25.11	10.86	12.03	23.64	13.95	34.75	0.0351396	1.30065	UP
ENST00000396700.5	STXBP6	20.29	21.28	20.68	14.5	13.72	13.4	49.2	50.83	51.88	1.04248e-68	1.28349	UP
ENST00000436160.1	SPCS2P4	2.97	3.08	3.94	5.77	6.47	3.63	7.5	8.81	6.87	4.23932e-05	1.20685	UP
ENST00000576522.1	AC207056.1	72.73	80.16	73.25	152.46	140.31	151.74	168.5	172.7	165.86	1.73323e-73	1.1662	UP
ENST00000284984.8	ADAMTS1	34.48	38.12	36.67	24.22	21.39	21.58	80.3	84.19	84.07	1.48539e-79	1.13857	UP
ENST00000532636.5	HSPA8	845.38	791.85	811.35	1669.47	1617.6	1583.51	1719.76	1831.83	1760.79	2.64944e-75	1.13181	UP
ENST00000355395.9	GABRA5	5.69	5.04	4.17	2.72	2.41	2.75	8.56	9.66	8.99	6.36028e-17	1.11705	UP
ENST00000559087.5	BMP4	24.37	24.69	25.67	17.06	13.93	15.31	58.87	54.23	55.61	3.30511e-47	1.11694	UP
ENST00000325110.11	HMGCS1	196.99	204.86	198.95	243.91	200.57	228.13	378.73	372.02	418.12	2.16858e-74	1.08068	UP
ENST00000619252.4	CU633967.1	5.34	10.05	7.01	12.64	11.53	17	11.62	12.61	13.65	0.00194757	1.06831	UP
ENST00000514309.5	GPAT3	3.69	3.11	3.55	10.89	10.3	11.71	6.85	7.95	6.8	2.87387e-15	1.06593	UP
ENST00000376468.4	NPPB	17.82	18.5	13.68	3.44	4.63	5.05	35.19	33.57	34.71	5.77542e-13	1.05101	UP
ENST00000367048.5	ACAT2	129.98	123.11	133.45	154.26	171.13	162.25	270.97	275.05	261.23	1.73698e-52	1.05093	UP
ENST00000226230.8	TMEM97	60.62	58.46	52.88	48.54	50.85	48.25	96.59	99.76	103.23	2.2716e-66	1.03748	UP
ENST00000502784.2	NPM1P27	3.6	2.79	5.01	4.19	5.51	5.14	7.02	7.9	8.73	9.36377e-05	1.03158	UP
ENST00000486921.5	KCNK2	4.01	4.44	4.03	6.96	5.38	7.23	9.01	7.22	8.59	7.30736e-17	1.02496	UP
ENST00000430715.6	RTN2	7.29	8.85	6.47	10.3	8.39	9.92	4.94	3.86	3.79	8.89846e-10	-1.00153	DOWN
ENST00000254066.10	RARA	17.85	17.44	18.66	20.61	16.14	19.83	9.19	10.9	9.72	4.02183e-20	-1.0035	DOWN
ENST00000377698.4	ALDH1B1	67.09	72.31	70.92	43.94	39.24	39.36	33.79	36.5	33.96	3.23737e-59	-1.00585	DOWN
ENST00000383772.8	RARB	17.96	15.71	17.63	16.75	11.72	14.85	7.12	8.75	8.49	8.82569e-25	-1.00611	DOWN
ENST00000565454.5	TGFB1I1	68.2	72.34	75.7	57.18	45.67	51.29	35.56	33.03	36.07	2.64394e-37	-1.00978	DOWN
ENST00000493074.1	KLHL24	8.55	9.69	8.72	5.91	3.07	4.06	5.1	4.16	5.77	5.36791e-17	-1.01357	DOWN
ENST00000474629.7	PARP14	19.93	23.52	22.47	32.77	28.11	28.81	10.54	9.68	11.07	5.4202e-39	-1.01518	DOWN
ENST00000278302.9	TRIM6	37.58	42.23	41.13	31.34	29.95	31.78	19.44	17.36	21.97	1.00708e-31	-1.01666	DOWN
ENST00000375011.4	GALNT12	8.93	10.08	9	11.32	11.29	10.83	4.22	4.38	4.44	3.86563e-18	-1.01704	DOWN
ENST00000168869.12	RGS11	8.23	8.52	8.71	11.03	10.09	9.63	3.93	4.42	4.73	7.22099e-17	-1.01717	DOWN
ENST00000056233.4	NFE2L3	69.48	76.58	72.89	58.75	60.07	56.54	34.94	34.79	38.59	9.00818e-58	-1.02155	DOWN
ENST00000647097.2	MANBA	32.14	30.68	32.15	40.06	40.98	37.85	17.34	16.8	16.21	6.98607e-40	-1.02187	DOWN
ENST00000598691.5	TRPM4	7.58	9.26	9.41	8.28	7.42	8.79	3.64	4.37	4.2	1.84529e-14	-1.02262	DOWN
ENST00000367858.9	SGK1	34.58	41.63	33.31	24.21	22.12	22.29	17.94	17.09	17.62	2.11926e-33	-1.02701	DOWN
ENST00000563672.5	CMTM3	24.5	23.07	22.8	22.38	22.86	24.87	10.91	11.87	11.32	1.6202e-22	-1.02789	DOWN
ENST00000360535.9	CLIP3	23.73	25.17	33.32	9.4	7.99	7.56	11.74	11.22	9.64	2.50827e-29	-1.02907	DOWN
ENST00000359152.9	SYTL2	8.98	10.85	10.97	3.26	3.18	3.53	4.35	5.3	4.96	1.83823e-12	-1.03101	DOWN
ENST00000242728.5	BHLHE41	37.16	33.56	37.8	19.28	13.14	16.66	19.83	18.48	20.83	5.81543e-45	-1.03291	DOWN
ENST00000415807.7	FNDC3B	63.83	77.37	75.05	31.66	18.36	22.2	29.72	25.97	32.8	9.43674e-33	-1.03521	DOWN
ENST00000377126.3	KLF9	16.74	19.74	17.61	12.1	9.6	11.54	8.7	8.63	9.05	2.64394e-37	-1.03603	DOWN
ENST00000354050.8	PLTP	34.52	30.28	34.18	28.45	28.13	28.43	15.38	17.03	15.22	6.27864e-26	-1.0373	DOWN
ENST00000398492.8	PLEKHB1	66.14	63.49	71	57.61	51.7	56.33	35.21	32.73	31.1	6.97476e-38	-1.03739	DOWN
ENST00000640233.1	ZC3H12A	14.3	11.82	12.91	12.02	10	10.14	6.52	6.84	5.75	8.15808e-16	-1.03781	DOWN
ENST00000679710.1	SPAG4	14.2	20.7	17.85	12.6	18.8	14.62	7.94	8.87	6.23	1.64633e-11	-1.03783	DOWN
ENST00000326685.11	ABLIM3	44.28	46.65	48.89	55.32	43.37	46.64	21.28	21.97	23.99	2.69897e-55	-1.03923	DOWN
ENST00000524717.6	MAML2	20.58	25.29	22.54	10.86	7.29	7.93	10.45	9.78	11.14	5.37407e-31	-1.03924	DOWN
ENST00000603468.1	AC009549.1	11.71	11.95	12.48	11.35	12.69	10.83	5.42	5.09	7	2.26236e-13	-1.04098	DOWN
ENST00000539408.5	GABARAPL1	22.04	23.02	22.78	23.19	22.18	20.51	11.54	9.92	10.73	1.51905e-25	-1.04113	DOWN
ENST00000400068.7	SIRPA	69.86	66.06	67.14	54.94	48.18	48.56	33.28	32.66	32.52	1.64546e-57	-1.04546	DOWN
ENST00000413768.5	DUXAP8	36.88	36.73	49.85	19.66	11.43	11.59	16.72	13.85	16.8	5.59034e-22	-1.04578	DOWN
ENST00000621271.4	CLTCL1	8.3	7.56	8.92	5.84	5.54	4.95	3.28	4.23	4.77	6.2824e-26	-1.04589	DOWN
ENST00000333538.10	GALNT17	11.56	11.37	12.88	13.75	10.19	11.66	5.07	6.11	5.88	9.84364e-26	-1.04652	DOWN
ENST00000247933.9	IDUA	9.08	10.87	10.02	16.69	15.85	16.02	4.79	5.12	4.86	8.73364e-10	-1.05211	DOWN
ENST00000394957.8	VSIR	9.84	11.05	9.53	4.89	4.82	6.86	5.74	4.59	3.31	1.1839e-12	-1.05296	DOWN
ENST00000501038.6	PLXND1	75.84	81.51	60.25	61.58	59.51	62.68	39.06	38.42	32.26	1.26215e-63	-1.05399	DOWN
ENST00000537351.5	STARD10	42.48	38.65	41.3	39.87	36.61	39.49	17.88	18.91	16.38	1.31942e-20	-1.0598	DOWN
ENST00000542451.1	SLFN5	28.57	33.89	34.99	28.07	21.65	22.19	13.53	14.79	18.89	4.3992e-32	-1.06333	DOWN
ENST00000412893.5	HMOX1	30.97	26.6	29.26	115.22	130.65	126.87	14.25	15.2	12.8	1.20403e-22	-1.06425	DOWN
ENST00000412414.6	KLF7	22.09	22.75	24.64	11.93	7.6	9.04	9.94	11.08	12.17	3.89072e-45	-1.06623	DOWN
ENST00000494393.5	BTN3A3	8.59	8.25	8.77	10.86	9.1	8.57	3.47	5.3	4.67	2.79964e-17	-1.06689	DOWN
ENST00000470579.5	ARID5A	6.27	5.53	6.77	7.34	8.77	6.62	3.19	3.15	2.89	1.20503e-10	-1.06931	DOWN
ENST00000393923.7	PHLDB2	93.87	120.82	104.32	53.35	46.82	53.94	48.14	46.82	56.88	4.66897e-30	-1.0731	DOWN
ENST00000304735.4	VASN	8.59	7.62	9.1	13.46	13.1	12.19	4.16	4.22	3.64	3.91135e-16	-1.07359	DOWN
ENST00000650285.1	IGF1R	22.51	25.24	24.99	10.96	7	8.36	8.67	7.79	11.6	9.44204e-45	-1.07442	DOWN
ENST00000532439.5	CASP1	7.27	7.69	8.89	11.15	15.09	9.07	4.45	3.64	5.76	1.23083e-08	-1.07951	DOWN
ENST00000252804.9	PXDN	210.29	226.25	238.46	93.42	58.44	62.98	108.32	103.42	123.48	6.0211e-74	-1.081	DOWN
ENST00000263805.8	ZNF106	51.65	69.7	64.07	19.18	12.4	13.69	24.96	25.08	29.21	7.90083e-35	-1.08391	DOWN
ENST00000579146.5	PGAP3	5.83	5.02	6.39	7.4	7.74	7.38	3.09	2.69	2.19	3.44859e-11	-1.08396	DOWN
ENST00000529225.5	DIXDC1	74.84	84.21	85.41	47.17	34.62	38.61	36.41	35.19	42.96	8.69337e-47	-1.08424	DOWN
ENST00000425450.5	DNAJB2	96.35	93.61	93.3	86.6	79.97	76.59	41.11	41.54	38.69	4.43735e-50	-1.08494	DOWN
ENST00000453597.8	DNAJB5	18.21	16.01	17.16	14.09	12.39	12.62	8.34	8.07	9.75	4.0774e-27	-1.0858	DOWN
ENST00000356575.9	MEGF6	24.11	23.72	24.33	17.86	14.17	15.45	9.65	13.1	11.95	2.89889e-58	-1.08699	DOWN
ENST00000450269.5	BTBD19	10.99	12.16	10.35	8.59	6.63	7.29	5.4	4.69	5.41	1.33336e-14	-1.09055	DOWN
ENST00000576980.2	KCTD11	8.39	9.2	9.77	8.31	7.81	7.64	4.36	4.04	4.35	4.40505e-20	-1.09099	DOWN
ENST00000679793.1	IFITM3	1029.16	904.67	940.41	2021.92	1933.66	1951.33	466.83	460.71	410.22	1.82468e-29	-1.09186	DOWN
ENST00000414814.5	TTLL3	19.94	18.89	21.05	24.75	17.25	19.3	9.71	10.56	11.62	2.07309e-36	-1.09414	DOWN
ENST00000620026.1	TULP4	20.17	23.92	26.37	15.95	9.51	12.01	9.75	6.74	15	3.93462e-29	-1.09442	DOWN
ENST00000206765.11	TGM1	7.21	9.02	6.43	5.7	4.96	3.74	4.12	4.46	4.6	9.42145e-15	-1.10094	DOWN
ENST00000417172.5	CALD1	245.02	348.48	328.44	140.93	116.97	134.59	132.85	123.19	150.12	8.12438e-33	-1.10183	DOWN
ENST00000296026.4	CXCL3	6.14	6.31	6.23	20.25	22.19	25.8	2.68	3.33	2.62	5.06001e-07	-1.1022	DOWN
ENST00000438716.3	OSBP2	23.05	27.76	26.22	18.84	17.53	18.96	9.28	10.65	9.19	5.06894e-36	-1.10463	DOWN
ENST00000479472.1	SULF2	8.97	8.36	11.1	8.92	7.84	7.85	4.47	4.31	4.42	1.07618e-21	-1.10644	DOWN
ENST00000425673.6	PLEKHG2	15.67	17.3	14.03	11.92	6.11	7.11	5.61	8.62	5.67	8.31435e-31	-1.10695	DOWN
ENST00000299164.3	ADAMTS15	13.35	14.35	14.75	7.97	6.06	6.14	6.32	6.97	6.42	1.42939e-44	-1.10741	DOWN
ENST00000262158.7	SMAD7	24.63	22.63	22.24	42.8	41.16	42.15	11.96	11.69	11.39	1.40787e-37	-1.10909	DOWN
ENST00000264071.7	TUBB4A	26.88	23.47	26.31	12.19	10.58	10.13	12.4	10.84	11.18	3.72063e-25	-1.11127	DOWN
ENST00000588552.5	PTPRS	11.1	12.64	13.93	9.44	5.53	6.72	8.92	7.4	6.17	9.04397e-30	-1.11817	DOWN
ENST00000539719.6	ZNF362	17.37	14.86	15.32	10.6	9.83	9.07	6.6	7.29	6.04	4.90267e-26	-1.11971	DOWN
ENST00000467610.1	BHLHE40	70.8	74.87	69.13	82.5	72.98	73.66	34.42	31.89	33.54	2.00263e-65	-1.12061	DOWN
ENST00000510362.5	RETREG1	21.14	22.5	20.7	10.72	9.64	11.77	9.32	9.8	10.37	2.54332e-26	-1.12109	DOWN
ENST00000601886.1	ANGPTL4	4.13	4.12	4.74	129.79	140.74	139.35	1.73	1.78	2.28	1.53282e-07	-1.12311	DOWN
ENST00000649528.3	FOXP1	43.64	44.16	46.93	23.24	14.15	16.45	17.57	18.41	20.41	1.18522e-44	-1.12925	DOWN
ENST00000403372.6	TNFRSF19	12.36	14.3	13.37	4.97	4.13	4.69	5.89	6.03	6.38	2.10517e-36	-1.13023	DOWN
ENST00000258729.8	IGF2BP3	45.33	59.21	49.11	36.86	21.44	20.92	23.02	20.1	27.27	7.07039e-23	-1.13243	DOWN
ENST00000295958.10	SMIM14	17.65	15.64	15.25	15.46	13.5	14.5	6.77	5.57	6.78	2.45215e-25	-1.13426	DOWN
ENST00000608286.1	AP000525.1	11.8	10.85	10.25	7.64	7.97	9.37	4.74	4.97	5.08	1.57499e-06	-1.13453	DOWN
ENST00000579662.5	ITGB4	31.81	23.06	28.77	15.57	12.04	11.11	11.34	9.29	10.62	1.08657e-40	-1.13457	DOWN
ENST00000551295.7	CNTN1	67.12	64.1	63.02	28.67	17.94	18.28	27.14	27.95	25.92	5.27715e-44	-1.14277	DOWN
ENST00000653047.1	LINC00963	29.42	31.77	29.91	34.17	32.41	32.82	15.52	14.81	15.41	5.4147e-53	-1.14583	DOWN
ENST00000374695.8	HSPG2	135.05	133.29	139.29	101.47	107.11	110.51	61.59	63.47	73.89	8.54995e-37	-1.14708	DOWN
ENST00000392952.7	ABLIM1	28.06	38.63	39.69	11.24	8.77	9.59	14.86	11.11	16.68	7.65865e-38	-1.14767	DOWN
ENST00000006275.8	TRAPPC6A	7.32	8.79	6.86	8.19	11.61	8.79	2.78	3.03	3.48	4.89198e-05	-1.14984	DOWN
ENST00000621169.1	PCDHGB5	7.99	8.86	9.27	5.99	3.66	4.49	4.24	4.24	4.37	1.57601e-27	-1.15097	DOWN
ENST00000312006.5	GAL3ST3	8.32	6.54	7.07	6.55	4.34	4.65	3.19	3.34	2.79	5.54579e-14	-1.15098	DOWN
ENST00000404867.7	SLIT3	53.17	55.43	55.6	27.88	20.61	22.3	24.45	24.52	23.91	5.41283e-94	-1.15848	DOWN
ENST00000354452.8	TCF4	6.81	9.73	8.13	4.83	3.19	3.69	2.15	4.18	3.75	6.0583e-20	-1.16515	DOWN
ENST00000359370.10	FGF1	32.05	29.42	25.44	17.25	17.09	14.75	13.05	15.14	10.06	2.92692e-41	-1.16569	DOWN
ENST00000360954.3	HS3ST3B1	11.65	11.87	12.01	12.1	11.93	10.94	5.12	5.33	5.09	4.34202e-43	-1.16613	DOWN
ENST00000356082.9	LAMB3	13.11	11.62	13.34	46.07	34.42	36.79	7.73	5.11	5.08	5.60287e-26	-1.1667	DOWN
ENST00000339394.7	SDC3	14.46	15.51	16.44	15.34	11.84	11.74	6.36	7.07	7.12	1.77118e-48	-1.16945	DOWN
ENST00000443227.5	CFLAR	46.09	58.67	52.37	47.79	40.08	40.8	27.59	23.51	30.2	2.24621e-59	-1.17011	DOWN
ENST00000532865.5	BTN3A2	9.35	9.77	9.12	9.67	9.54	8.95	4	4.59	4.5	1.95253e-24	-1.17042	DOWN
ENST00000559322.5	SEMA4B	32.91	29.87	34.03	35.26	30.48	32.12	14.09	15.66	15.81	2.93917e-50	-1.17161	DOWN
ENST00000614491.1	LYNX1	10.22	12.17	16.09	8.37	7.08	7.88	5.98	6.94	3.54	6.98851e-26	-1.17447	DOWN
ENST00000577886.5	TRIM16	42.77	44.06	46.2	50.69	50.57	54.32	22.95	22.67	18.39	1.31241e-43	-1.17452	DOWN
ENST00000223095.5	SERPINE1	2451.87	2565.63	2476.3	2828.94	2386.3	2430.92	1097	1125.66	1099.63	1.65919e-121	-1.17492	DOWN
ENST00000598411.1	SOD3	8.54	7.82	8.87	6.26	8.16	6.84	3.81	3.96	3.31	2.55383e-11	-1.17896	DOWN
ENST00000278550.12	TENM4	21.17	22.3	32.37	9.64	5.74	6.6	14.11	15.41	10.74	5.20201e-44	-1.18346	DOWN
ENST00000370746.8	BEND6	8.32	7.04	8.54	10.04	8.88	7.34	3.31	3.42	3.28	1.24411e-17	-1.187	DOWN
ENST00000591137.1	AC005180.1	12.38	21.17	15.1	7.41	8.09	6.57	5.37	5.96	9.48	7.35619e-06	-1.18766	DOWN
ENST00000258534.13	DRAM1	84.1	86.47	87.64	62.64	57.97	58.15	36.56	38.27	38.77	6.60189e-93	-1.18854	DOWN
ENST00000616661.5	DHRS3	10.42	11.26	11.22	23.41	24.04	21.41	4.44	6.04	4.75	7.58435e-18	-1.19	DOWN
ENST00000296129.6	CDCP1	19.79	21.65	21.49	18.06	14.32	14.4	9.2	9.27	9.29	1.71232e-67	-1.19193	DOWN
ENST00000498500.1	THBS3	9.16	9.8	9.64	8.69	9.03	8.78	4.64	4.16	5.03	3.63002e-19	-1.20146	DOWN
ENST00000348367.9	GPAM	18.35	22.5	21.68	41.29	32.28	35.14	8.21	8.61	10.19	3.74114e-38	-1.20468	DOWN
ENST00000354624.6	HKDC1	12.87	13.18	15.85	9.95	9.11	9.89	6.63	5.54	5.48	4.38996e-30	-1.20523	DOWN
ENST00000522491.1	NDST1	97.34	106.08	115.45	51.09	36.63	40.37	40.75	45.61	50.2	3.68459e-79	-1.20955	DOWN
ENST00000381154.6	ARSD	12.68	11.3	9.85	12.18	8.99	9.8	6.29	5.16	5.82	1.10277e-39	-1.22088	DOWN
ENST00000535206.5	B4GALT1	121.21	124.71	116.33	130.31	109.28	115.08	52.13	50.88	52.44	7.23332e-91	-1.2223	DOWN
ENST00000621982.4	AC092683.1	5.31	6.58	7.15	8.01	4.44	6.71	2.32	2.39	2.51	5.90857e-11	-1.22239	DOWN
ENST00000261402.7	NUAK1	17.73	18.81	20.74	10.76	8.54	8.57	6.97	6.9	9.67	1.48753e-52	-1.22908	DOWN
ENST00000392833.6	VEPH1	37.38	40.75	40.19	33.9	26.43	28.43	17.86	19.02	20.61	2.17486e-36	-1.2347	DOWN
ENST00000539881.5	NLRC5	15.78	15.96	14.08	21.45	15.54	16.72	7.24	7.18	7.57	9.80196e-39	-1.23701	DOWN
ENST00000476772.5	VEGFA	67.08	76.09	74.71	84.79	72.59	70.89	33.98	35.73	34.7	5.20082e-83	-1.23954	DOWN
ENST00000369483.5	IGSF3	14.78	16.09	17.28	8.61	6.28	6.67	6.51	6.56	6.85	6.7201e-70	-1.24587	DOWN
ENST00000256458.5	IRAK2	8.26	8.47	8.37	17.9	15.34	16.46	3.61	3.65	3.31	2.07725e-28	-1.2459	DOWN
ENST00000379902.7	TNS2	8.3	8.49	8.02	4.59	3.97	3.06	2.67	2.52	3.73	3.35004e-16	-1.24783	DOWN
ENST00000333039.4	NPTXR	12.1	13.18	13.31	10.26	8.69	8.68	5.38	5.62	5.23	1.66306e-54	-1.24955	DOWN
ENST00000264634.9	WNT5A	7.3	7.31	7.96	8.56	7.56	9.09	4.09	3.32	2.86	3.17127e-35	-1.25154	DOWN
ENST00000549484.5	DUXAP9	38.78	55.95	55.1	19.21	15.52	14.65	22.63	19.93	21.09	1.01155e-27	-1.25261	DOWN
ENST00000679921.1	IRF1	26.3	27.29	17.13	38.26	30.79	35.54	7.21	9.43	10.41	1.15712e-30	-1.25418	DOWN
ENST00000243077.8	LRP1	150.87	163.18	175.51	133.41	120.3	110.59	63.08	64.83	81.48	3.26145e-42	-1.25435	DOWN
ENST00000508593.6	APBB2	66.3	79.97	76.62	38.63	22.17	24.29	29.4	28.51	35.19	4.9118e-62	-1.25935	DOWN
ENST00000528413.6	IRF7	13.21	11.52	14.13	23.61	24.32	24.54	4.88	4.88	5.28	5.12301e-19	-1.26091	DOWN
ENST00000398540.8	FRMD4B	11.83	13.19	12.86	8.23	6.33	6.03	5.13	4.1	5.45	5.29356e-29	-1.26849	DOWN
ENST00000380871.5	NKX3-1	27.78	24.79	24.76	34.36	30.88	32.25	10.37	10.73	13.15	5.96949e-59	-1.26904	DOWN
ENST00000623356.1	AC009084.3	7.87	6.46	3.75	9.74	6.94	12.52	4.65	1.06	1.27	0.0288371	-1.27404	DOWN
ENST00000395323.9	LBH	250.83	336.45	286.13	79.75	60.86	66.69	113.87	108.15	117.62	1.28742e-113	-1.27412	DOWN
ENST00000425427.6	GALNT10	74.87	73.85	85.53	57.55	45.46	45.83	28.76	24.27	28.46	2.27846e-86	-1.2764	DOWN
ENST00000617161.1	CA9	57.29	59.22	55.37	17.56	17.19	16.25	22.02	25.46	23.4	7.71215e-62	-1.27853	DOWN
ENST00000622237.4	CEACAM19	11.33	8.75	11.67	12.08	9.87	11.96	4.62	3.42	3.54	1.86643e-15	-1.27855	DOWN
ENST00000616283.4	FER1L4	18.83	21.51	19	15.72	10.73	11.29	10.13	8.16	9.15	8.7591e-37	-1.27874	DOWN
ENST00000650017.1	LUCAT1	5.44	5.28	5.4	17.8	17.7	16.59	2.57	1.75	3.34	3.06598e-07	-1.28147	DOWN
ENST00000423350.1	TCN2	9.57	11.04	9.62	19.9	17.25	16.77	4.38	4.1	4.8	8.08951e-21	-1.28277	DOWN
ENST00000396634.5	HLA-A	101.94	92.33	101.96	174.26	181.94	177.88	40.68	41.72	39.63	4.78518e-62	-1.28853	DOWN
ENST00000547074.1	MMP14	367.31	395.64	423.61	546.47	419.86	438.19	147.2	157.06	155.01	4.5179e-139	-1.29497	DOWN
ENST00000648085.1	DUXAP10	45.48	45.64	42.03	27.29	26.03	26.34	19.1	20.18	25.51	1.49127e-71	-1.29501	DOWN
ENST00000566056.1	AC135048.1	10.81	9.12	12.53	7.95	8.63	9.46	4.97	3.58	4.32	1.64337e-06	-1.29547	DOWN
ENST00000427140.5	APCDD1L-DT	20.95	24.13	20.54	36.6	37.44	32.75	8.97	8.34	9.5	4.2995e-23	-1.297	DOWN
ENST00000303375.10	MRC2	17.82	17.52	18.79	14.39	13.42	13.26	7.92	7.24	7.43	3.08602e-63	-1.2984	DOWN
ENST00000471578.5	CNIH3	8.52	8.57	8.66	14.55	13.72	13.01	3.84	3.46	3.65	1.63984e-22	-1.29865	DOWN
ENST00000216797.10	NFKBIA	64.05	77.96	67.65	90.71	99.13	93.43	28.87	28.89	27.85	1.67906e-60	-1.30034	DOWN
ENST00000352483.3	RIPK4	8.36	7.91	8.84	10.75	10.33	11.36	3.37	3.42	3.4	9.68368e-33	-1.30128	DOWN
ENST00000300175.8	SCG5	5.37	6.04	5.72	36.32	39.86	42.76	2.18	1.99	2.66	4.96473e-06	-1.30286	DOWN
ENST00000335681.10	NPAS2	8.17	5.99	10.26	4.57	4.33	4.09	3.64	2.91	5.05	4.68464e-18	-1.3029	DOWN
ENST00000375856.5	IRS2	27.7	27.32	28.75	23.34	19.23	20.42	10.85	11.49	11.68	1.07414e-98	-1.30303	DOWN
ENST00000231061.9	SPARC	2110.72	1754.9	1931.59	1111.21	931.47	922.97	689.97	735.9	676.78	1.32137e-92	-1.30388	DOWN
ENST00000473756.1	LINC00973	22.53	20.16	19.49	33.65	39.79	41.42	8.87	9.34	6.77	3.38435e-15	-1.30643	DOWN
ENST00000397814.7	BMP1	50.11	51.94	54.89	41.88	31.79	32.39	20.35	19.31	21.69	3.08513e-72	-1.31154	DOWN
ENST00000393597.7	P2RY2	11.87	11.02	13.63	15.77	10.99	10.75	5.53	6.28	5.48	1.19616e-54	-1.31266	DOWN
ENST00000321356.9	CLK1	50.04	52.45	51.11	56.73	62.46	68.44	26.72	23.08	24.99	4.55714e-68	-1.3156	DOWN
ENST00000455833.7	IFFO2	11.12	13.62	11.89	8.48	6.2	6.68	4.16	4.72	4.07	4.73469e-45	-1.31622	DOWN
ENST00000659001.1	AP006287.3	8.15	5.39	4.97	7.1	7.19	5.81	2.21	2.73	2.53	2.04332e-06	-1.31749	DOWN
ENST00000640889.1	SRPX2	7.85	8.81	7.71	9.48	8.06	12.15	3.1	3.09	4.21	6.49502e-20	-1.31822	DOWN
ENST00000345512.7	PTPRU	7.27	6.11	7.64	10.02	5.64	7.07	2.97	2.82	3.37	4.48291e-26	-1.31833	DOWN
ENST00000368921.5	MLLT11	19.38	17.62	15.74	18.83	17.6	20.13	7.62	6.61	6.83	2.27822e-28	-1.326	DOWN
ENST00000586702.1	DOCK6	6.4	5.75	5.51	5.55	5.89	5.51	4	2.1	4.37	3.17401e-25	-1.33469	DOWN
ENST00000466892.5	HLA-C	75.96	63.96	71.87	134.05	135.21	135.32	28.05	29.07	26.78	1.9976e-44	-1.33545	DOWN
ENST00000404816.7	LTBP1	7.04	7.22	7.09	9.79	7.27	7.27	2.81	2.66	3.71	1.52915e-35	-1.34003	DOWN
ENST00000263317.9	NOX4	16.26	17.39	18.65	12.41	15.2	15.93	6.12	6.59	7.04	8.60462e-32	-1.34034	DOWN
ENST00000340573.8	UBE2L6	89.66	81.33	81.54	147.68	133.42	139.19	34.4	32.82	32.67	6.90754e-52	-1.34456	DOWN
ENST00000491934.3	DDIT4	53.4	52.36	54.95	47.5	48.81	47.08	21.56	21.51	19.88	7.97549e-62	-1.34519	DOWN
ENST00000604624.6	KCNMA1	51.34	49.76	53.78	40.47	35.97	37.71	19.77	20.94	20.09	7.31434e-86	-1.34629	DOWN
ENST00000572555.5	TRIM16L	27.47	30.81	31.99	40.1	39.75	39.69	12.79	11.91	10.67	5.88336e-47	-1.35805	DOWN
ENST00000478845.2	AC037198.1	19.54	24.49	25	8.56	4.41	5.95	7.73	7.38	11.3	1.23233e-13	-1.36615	DOWN
ENST00000679733.1	TUBA1A	450.35	457.01	451.33	380.6	387.17	375.77	175.46	176.43	169.91	5.4886e-125	-1.37455	DOWN
ENST00000381055.8	ADAMTS6	18.07	21.97	22.03	9.65	6.58	8.4	6.86	6.65	8.9	8.24127e-48	-1.37504	DOWN
ENST00000367976.4	CCN2	456.47	476.09	470.81	147.37	155.7	151.17	173.2	197.04	170.55	1.3492e-89	-1.37603	DOWN
ENST00000509101.1	CXCL1	7.13	8.26	7.18	13.76	17.36	17.56	2.73	3.17	2.16	6.17506e-10	-1.38374	DOWN
ENST00000374866.9	COL5A2	28.45	30.82	32.18	17.7	14.03	14.78	11.66	11.38	13.08	1.94891e-83	-1.38931	DOWN
ENST00000259486.10	ENPP2	8.89	8.25	9.5	13.49	12.73	12.91	3.53	3.24	3.11	5.70999e-29	-1.39286	DOWN
ENST00000489171.5	RASSF4	20.58	23.44	21.46	16.14	16.05	13.17	9.4	8.68	8.38	6.38687e-62	-1.39325	DOWN
ENST00000301873.11	LTBP3	166.96	158.96	166.08	172.62	139.39	136.73	64.47	61.52	60.04	1.1063e-114	-1.39906	DOWN
ENST00000464003.1	NRP2	7.07	8.13	7.39	6.1	4.7	5.28	3.62	6.74	5.58	1.15143e-36	-1.41004	DOWN
ENST00000375820.10	COL4A1	224.37	247.57	230.28	99.74	88.56	93.66	86.06	88.48	88.85	7.88307e-152	-1.41048	DOWN
ENST00000403534.7	BCL3	15.79	8.6	13.27	12.04	11.89	10.77	4.57	4.1	4.4	1.83238e-15	-1.41915	DOWN
ENST00000261023.8	ITGAV	127.15	151.61	155	82.21	64.54	74.41	48.13	44.76	59.86	1.03727e-50	-1.42108	DOWN
ENST00000535185.5	NNMT	55.76	47.74	53.41	25.56	29.6	29.78	22.36	19.91	20.01	1.06138e-42	-1.42301	DOWN
ENST00000296498.3	PRSS12	134.97	151	145.39	44.21	38.79	41.37	55.57	60.73	60.16	2.76159e-132	-1.42372	DOWN
ENST00000288398.10	TPM1	1342.58	1445.67	1373.49	1065.3	1012.62	1042.75	486.64	500.84	512.69	1.89081e-183	-1.43887	DOWN
ENST00000245479.3	SOX9	32.89	35	34.95	22.97	20.88	22.31	12.44	12.16	13.33	1.07503e-95	-1.4392	DOWN
ENST00000679812.1	OAS3	38.61	42.83	42.23	75.11	53.89	59.87	16.21	15.86	17.99	7.61031e-96	-1.44168	DOWN
ENST00000420652.5	RRAD	4.18	3.35	4.99	11.52	13.35	13.48	1.44	1.45	1.71	2.5234e-08	-1.44782	DOWN
ENST00000340134.5	IFITM10	0.97	4.15	5.84	19.21	6.97	10.19	0.17	0.03	0.1	0.0443666	-1.44812	DOWN
ENST00000310455.4	PPP1R3B	8.05	9.75	9.99	5.68	4.74	4.81	2.99	3.77	3.56	2.00451e-41	-1.45616	DOWN
ENST00000367429.9	CFH	4.67	5.17	4.94	12.6	10.93	10.28	1.94	1.66	1.48	9.8205e-22	-1.45873	DOWN
ENST00000382361.8	FSCN1	6.97	7.31	7.08	8.88	9.75	8.66	2.36	3	2.37	5.24197e-25	-1.46088	DOWN
ENST00000589979.1	DHX58	9.63	9.34	11.35	21.92	23.77	22.02	3.8	3.47	4.15	1.15553e-23	-1.46539	DOWN
ENST00000676217.1	LARGE1	18.22	18.75	18.51	12.85	10.77	10.7	6.62	7.7	6.65	9.53102e-72	-1.47355	DOWN
ENST00000539803.5	C1RL	9.93	9.64	9.26	9.52	10.42	11.64	3.42	2.86	3.37	7.14402e-30	-1.47586	DOWN
ENST00000679510.1	DDX60	10.21	12.22	11.68	22.97	18.04	19.98	3.57	3.55	4.72	1.34608e-40	-1.48241	DOWN
ENST00000373425.8	ANGPTL2	10.97	10.85	11.66	9.3	6.66	7.09	6.84	4.65	5.38	6.70953e-39	-1.48615	DOWN
ENST00000437429.6	SLC16A4	29.67	34.45	31.92	30.15	25.67	26.41	9.71	11.02	12.59	4.21988e-49	-1.48756	DOWN
ENST00000615299.4	BIRC3	48.76	53.16	49.36	122.71	115.29	121.4	17.59	21.2	18.32	3.74774e-75	-1.49871	DOWN
ENST00000393087.9	SERPINA1	8.29	7.97	7.97	14.28	15.32	13.64	2.67	3.05	2.46	4.62226e-18	-1.50688	DOWN
ENST00000624362.1	CCL2	232.97	298.87	293.12	175.01	176.18	162.77	101.5	96.6	84.97	4.12576e-50	-1.51206	DOWN
ENST00000397591.2	THBS1	1295.54	1409.29	1381.46	575.86	376.99	421.06	471.57	482.48	520.06	6.41053e-188	-1.51275	DOWN
ENST00000491710.5	HIVEP1	16.7	18.03	19.67	21.23	15.88	15.52	6.05	6.7	7.52	3.77217e-83	-1.52041	DOWN
ENST00000621158.5	CREB3L1	66.8	65.17	63.46	59.64	47.22	46.41	24.54	25.19	23.16	2.84818e-66	-1.52569	DOWN
ENST00000423145.7	CD70	22.68	20.39	20.82	17.63	18.08	18.96	7.92	7.7	6.32	3.6137e-21	-1.53252	DOWN
ENST00000264350.8	HERC5	6.72	6.4	6.53	14.86	17.32	15.19	2.35	2.13	2.09	2.78239e-29	-1.5328	DOWN
ENST00000404922.8	FBLN2	14.59	13.42	14.28	24.44	20.1	19.81	4.4	4.95	5.29	7.94014e-57	-1.53328	DOWN
ENST00000302326.5	MN1	8.74	9.51	8.25	9.94	7.83	8.49	2.79	2.46	2.98	4.29354e-63	-1.54135	DOWN
ENST00000448253.5	KALRN	6.24	8.41	9.74	6.73	6.67	5.15	3.66	2.61	3.13	2.41455e-34	-1.54255	DOWN
ENST00000444114.5	LINC01638	35.47	34.05	40.01	24.14	22.13	25.23	13.88	11.54	11.44	8.65675e-21	-1.55099	DOWN
ENST00000262067.5	TSPAN13	67.96	78.66	75.74	109.02	117.07	132.57	24.43	26.17	24.76	1.09076e-93	-1.5578	DOWN
ENST00000287008.8	PCDH1	7.9	8.39	9.73	9.61	8.8	8.8	3.15	3.13	3.15	1.37238e-41	-1.56372	DOWN
ENST00000259006.8	LIMD2	10.67	10.41	8.79	11.66	10.68	11	3.32	2.48	2.49	1.04439e-12	-1.5639	DOWN
ENST00000368679.8	ADAM12	65.02	75.94	74.82	30.33	17.84	19.8	22.16	20.76	27.02	3.68118e-98	-1.57672	DOWN
ENST00000447924.1	ACKR3	51.43	53.03	65.93	12.9	10.44	9.96	16.75	18.82	15.53	2.09678e-66	-1.57839	DOWN
ENST00000555122.1	AHNAK2	38.73	41.94	42.96	47.79	41.66	39.17	13.93	12.72	14.39	8.54212e-15	-1.57968	DOWN
ENST00000578899.5	LINC01145	0.92	1.55	19.43	2.63	2.74	2.66	0.33	0.66	21.81	0.000154564	-1.57983	DOWN
ENST00000517951.5	ADAM19	19.87	22	21.11	22.69	16.82	17.77	6.91	6.99	7.02	1.51154e-112	-1.58226	DOWN
ENST00000318627.4	FIBIN	11.92	11.74	12.68	17.17	14.77	16.49	4.12	3.88	4.08	4.50904e-49	-1.58631	DOWN
ENST00000084798.9	CA11	9.87	8.38	13.72	10.48	11.89	10.28	3.44	4.3	3.12	4.12356e-17	-1.59167	DOWN
ENST00000432328.2	PCED1B	12.44	9.71	8.75	11.4	11.94	10.21	2.77	3.95	3.54	7.96243e-20	-1.59303	DOWN
ENST00000470432.5	ECM1	58.65	56.13	57.57	39.22	34.99	34.45	20.39	19.46	18.38	3.24302e-84	-1.59695	DOWN
ENST00000481849.5	HLA-B	170.54	144.3	163.49	319.94	332.15	323.14	52.17	54.29	49.34	4.19127e-81	-1.60563	DOWN
ENST00000396613.7	GLIPR2	12.68	14.34	13.51	14.12	13.74	12.84	4.56	4.27	4.7	1.16502e-36	-1.61533	DOWN
ENST00000515707.1	ABCC3	9.78	10.77	11.31	41.62	30.13	31.29	3.41	3.46	3.86	7.54643e-50	-1.62341	DOWN
ENST00000359895.6	PDLIM7	289.13	253.12	269.26	235.14	222.03	224.8	83.81	87.85	81.33	1.84828e-91	-1.63079	DOWN
ENST00000245907.11	C3	48.82	64.15	55.42	100.46	116.53	103.55	16.47	16.03	15.17	7.06904e-146	-1.63469	DOWN
ENST00000540363.1	P4HA3	8.43	7.93	8.24	12.8	11.36	9.67	2.28	3.12	2.3	4.44264e-23	-1.63517	DOWN
ENST00000355426.8	EFEMP1	398.7	402.57	379.28	271.03	260.11	264.32	136.06	131.22	127.19	1.16685e-168	-1.63845	DOWN
ENST00000333486.4	UBA7	8.5	10.04	10.36	13.94	11.7	13	2.66	2.81	3.31	2.74837e-27	-1.64476	DOWN
ENST00000599111.5	PLA2G4C	23.55	20.92	22.95	38.97	39.82	37.86	6.69	6.49	6.26	1.15604e-42	-1.65241	DOWN
ENST00000254667.8	PTPRE	9.12	9.3	9.29	7.76	6.41	6.74	3.01	2.8	3.66	1.79163e-66	-1.66884	DOWN
ENST00000434663.5	GSN	35.66	37.61	39.73	39.16	39.9	38.86	11.95	11.51	12.14	1.48704e-106	-1.67695	DOWN
ENST00000393930.5	JUP	11.55	10.86	10.52	5.02	4.6	3.91	2.86	3.28	3.24	1.53179e-46	-1.68348	DOWN
ENST00000505099.5	ADTRP	100.1	85.56	90.04	107.7	108.78	105.98	27.21	27.93	27.56	1.03208e-92	-1.68704	DOWN
ENST00000295522.4	CLDN1	43.54	51.1	46.12	46.68	37.33	40.19	14.5	13.4	14.84	6.98394e-105	-1.68728	DOWN
ENST00000544305.5	EPHB2	36.74	31.76	39.84	32.09	23.13	24.28	11.14	10.62	11.27	8.72929e-123	-1.68746	DOWN
ENST00000473800.1	LYPD6B	20.93	19.77	16.82	20.47	22.69	23.63	5.04	6.51	5.87	1.4251e-27	-1.70032	DOWN
ENST00000583448.2	ANXA8	11.25	11.27	12.65	12.44	9.42	11.1	3.08	3.9	3.1	4.50496e-31	-1.71889	DOWN
ENST00000248437.9	TUBA4A	772.59	953.88	775.28	566.17	504.68	518.23	249.58	252.8	197.28	1.61895e-92	-1.72027	DOWN
ENST00000496928.6	FBLIM1	14.79	14.35	15.29	12.31	9.16	10.12	5.6	4.16	3.79	2.13906e-52	-1.72887	DOWN
ENST00000600362.5	KLK11	15.97	17.11	15.31	13.7	18.76	14.87	5.3	4.69	5.29	2.528e-27	-1.73285	DOWN
ENST00000605781.5	AKR1C3	7.53	7.4	9.11	14.36	16.86	14.28	1.89	2.5	2.84	5.39951e-15	-1.73455	DOWN
ENST00000557447.5	RHOJ	31.75	42.88	34.69	11.55	10.4	10.05	8.64	10.23	10.79	9.56332e-90	-1.74679	DOWN
ENST00000620103.4	MUC1	14.17	20.18	17.72	9.81	10.72	10.55	4.98	4.75	3.68	5.71328e-39	-1.75476	DOWN
ENST00000325568.9	IL32	133.98	143.9	155.75	176.25	191.2	179	40.29	41.68	42.63	1.00612e-104	-1.7627	DOWN
ENST00000244745.4	SOX4	14.4	17.86	16.73	13.93	13.05	13.41	4.78	4.11	5.4	1.41936e-61	-1.77363	DOWN
ENST00000679371.1	RELN	10.44	12.33	11.81	7.46	7.02	7.59	3.41	3.43	4.4	6.8044e-58	-1.77506	DOWN
ENST00000259874.6	IER3	54.66	50.91	46.66	43.38	43.68	45.48	15.57	15.16	13.52	6.21513e-74	-1.79196	DOWN
ENST00000538142.5	SSPN	8.78	10.25	9.39	5.08	4.35	4.22	2.07	2.02	3.37	1.63188e-49	-1.80514	DOWN
ENST00000371149.8	APCDD1L	28.44	28.37	30.02	50.14	38.52	42.45	8.14	8.53	7.87	2.54834e-126	-1.82093	DOWN
ENST00000404625.5	IL6	20.48	19.45	23.1	39.64	29.17	32.09	4.35	6.49	4.07	2.2905e-23	-1.82453	DOWN
ENST00000319332.10	P3H2	18.77	17.9	19.85	24.14	23.56	22.55	4.64	6.41	5.84	4.67517e-77	-1.82554	DOWN
ENST00000607600.1	AL136131.3	15.35	36.32	30.08	52.38	0	17.92	4.88	6.14	1.85	0.0433372	-1.82922	DOWN
ENST00000552564.5	ITGA5	104.29	85.34	90.12	122.24	109.27	116.95	27.04	29.49	24.91	4.47687e-187	-1.83008	DOWN
ENST00000480654.5	PIK3IP1	15.89	16.35	15.33	9.67	9.19	9.56	4.79	4.2	4.45	1.93873e-60	-1.83217	DOWN
ENST00000548149.1	AC011603.2	142.05	522.66	360.97	0.15	59.31	0.8	144.45	54.87	81.89	0.00728574	-1.83904	DOWN
ENST00000393704.3	MFAP3L	12.01	16.98	15.05	11.75	8.09	10.09	4.08	5.7	3.91	1.79061e-69	-1.84852	DOWN
ENST00000333007.8	TNFAIP2	9.01	6.89	12.49	21.84	25.11	18.38	2.48	3.04	1.91	2.504e-39	-1.84909	DOWN
ENST00000261978.9	LTBP2	107.18	110.92	121.23	101.76	66.77	76.59	30.66	30.68	32.51	5.08701e-234	-1.85009	DOWN
ENST00000649979.2	IFIH1	16.11	18.24	15.98	38.02	37.11	40.35	4.61	5.32	4.31	6.88525e-82	-1.86212	DOWN
ENST00000423829.2	ICAM1	21.79	22.75	21.23	29.68	25.94	25.56	6.31	6.32	6	3.18851e-93	-1.86226	DOWN
ENST00000596965.5	CGB7	3.12	3.03	2.83	10.77	12.1	11.12	0.86	1.42	0.73	2.82166e-16	-1.86237	DOWN
ENST00000316623.10	FBN1	83.83	81.03	81.14	68.83	45.94	57.62	27.15	26.22	25.06	6.70665e-130	-1.86615	DOWN
ENST00000414046.3	HCP5	7.37	7.76	7.51	10.28	9.14	9.61	1.87	2.23	2.91	9.50935e-39	-1.87097	DOWN
ENST00000646520.1	TNS1	44.54	52.32	50.93	41.31	22.82	26.32	15.72	13.64	18.71	1.33388e-129	-1.88381	DOWN
ENST00000555845.5	DACT1	22.09	21.2	23.84	25.04	19.46	20.28	6.17	6.3	6.04	2.77491e-86	-1.90643	DOWN
ENST00000346786.2	MYL9	249.01	208.06	220.24	107.53	114.39	108.5	61.59	62.33	53.23	5.96961e-95	-1.91475	DOWN
ENST00000354556.8	TP53I11	67.3	55.84	60.24	31	28.12	27.65	16.8	18.67	15.89	1.32667e-116	-1.91624	DOWN
ENST00000427522.6	HELZ2	14.04	13.08	16.09	25.65	17.47	18.95	3.97	3.19	4.06	4.11459e-88	-1.9263	DOWN
ENST00000273960.7	HERC6	14.3	14.43	14.05	43.47	36.28	35.92	3.99	3.69	3.61	6.9875e-78	-1.92724	DOWN
ENST00000405496.5	SERPING1	20.44	21.22	19.03	22.27	19.01	21.18	5.53	4.93	5.79	2.61744e-49	-1.93245	DOWN
ENST00000244043.5	PTGIS	9.27	8.79	8.09	21.43	16.57	17.38	1.89	2.13	1.96	1.58882e-76	-1.9419	DOWN
ENST00000426878.2	LMCD1	54.24	66.63	56.79	20.71	25.87	23.95	13.73	13.41	14.46	6.62808e-104	-1.94877	DOWN
ENST00000541191.5	STK38L	39	47.1	39.96	17.86	16.19	16.22	10.15	9.92	11.09	2.22472e-94	-1.97824	DOWN
ENST00000666013.1	STARD4-AS1	58.01	73.01	71.64	21.92	6.94	13.77	15.85	16.06	15.07	1.16575e-69	-1.98208	DOWN
ENST00000301408.7	CGB5	3.93	3.09	3.82	15.92	14.09	14.3	0.96	1.31	0.29	3.75742e-06	-1.99027	DOWN
ENST00000546084.5	TRAF1	24.77	25.32	27.58	35.1	30.38	30.79	6.6	6.1	6.51	4.93549e-140	-2.0008	DOWN
ENST00000613488.3	SIK1B	16.95	17.08	18.72	24.05	20.95	21.76	4.48	4.12	4.95	3.40003e-124	-2.00562	DOWN
ENST00000659164.1	SILC1	4.61	5.35	4.68	8.94	9.6	8.67	1.25	1.35	1.79	1.32049e-42	-2.00592	DOWN
ENST00000421182.5	FN1	861.49	835.88	887.35	939.28	920.24	861.57	215.34	203.06	211.43	1.4239e-212	-2.01268	DOWN
ENST00000517956.5	FBXO32	190.91	197.71	216.22	190.32	195.05	178.38	64.23	67.91	60.77	3.9127e-268	-2.02662	DOWN
ENST00000257100.7	SPOCD1	40.42	40.4	42.36	38.18	35.22	35.94	8.03	9.72	11.46	4.18134e-103	-2.03001	DOWN
ENST00000416150.1	INHBA	12.31	15.21	15.8	20.1	15.27	16.98	3.39	2.98	3.76	9.80845e-90	-2.1015	DOWN
ENST00000526958.5	CD82	121.38	116.71	113.95	148.4	129.65	145.27	27.85	28.84	24.06	1.1245e-193	-2.10371	DOWN
ENST00000395609.6	SULT1A1	14.82	12.76	11.36	12.53	12.91	11.52	2.97	2.41	2.57	6.91397e-29	-2.11336	DOWN
ENST00000521467.5	MSC-AS1	30.64	28.7	33	23.47	19.28	18.33	5.66	6.44	6.65	4.05437e-118	-2.12278	DOWN
ENST00000679781.1	IFIT3	60.38	63.2	59.4	158.18	151.21	152.58	14.16	14.59	12.71	8.54219e-149	-2.13025	DOWN
ENST00000600909.1	KCNN4	10.13	6.88	9.43	20.59	16.79	15.48	1.89	2.13	2.3	5.8575e-27	-2.13634	DOWN
ENST00000275300.3	SLC22A3	6.43	6.17	7.09	14.15	12.91	14.61	1.74	1.24	1.46	3.70106e-43	-2.13642	DOWN
ENST00000681850.1	IFIT2	27.46	32.14	28.91	76.12	71.89	71.5	7.12	6.64	6.12	3.10963e-132	-2.13705	DOWN
ENST00000636615.1	AC068580.4	13.72	11.35	13.51	40.79	40.59	39.58	2.59	3.1	2.79	4.59697e-53	-2.14958	DOWN
ENST00000504185.5	TGFBI	1767.49	1703.83	1808.62	1726.93	1823.12	1706.46	389.33	424.79	372.62	3.59539e-230	-2.15589	DOWN
ENST00000266581.4	AMIGO2	66.96	74.68	73.2	111.08	101.07	107.12	15.91	17.57	14.61	9.72541e-165	-2.1618	DOWN
ENST00000255688.8	PLAAT4	6.24	5.5	6.7	28.82	29.91	29.84	0.94	2.19	1.55	9.72537e-10	-2.17268	DOWN
ENST00000546318.2	IFIT1	25.86	29.65	29.81	96.7	103.41	104.22	6.64	6.23	5.98	2.22473e-145	-2.17573	DOWN
ENST00000377242.7	PLXDC2	20.87	21.91	21.14	15.51	12.44	12.26	5.88	4.69	6.32	2.06612e-140	-2.19621	DOWN
ENST00000679665.1	DDX58	15.76	17.71	16.35	36.58	31.39	35.22	2.99	4.09	4.23	7.2155e-80	-2.23189	DOWN
ENST00000459831.2	GBP1	26.25	30.02	30.38	39.23	39.39	42.56	5.98	6.6	6.22	1.58562e-118	-2.23247	DOWN
ENST00000401931.1	CXCL8	63.18	68.35	66.87	295.42	387.07	381.58	13	15.49	13.65	2.27405e-138	-2.23769	DOWN
ENST00000671160.1	CASC15	10.32	12.58	10.81	7.87	7.56	6.78	3.63	1.72	2.3	2.15915e-34	-2.24179	DOWN
ENST00000585682.6	GASK1B	8.38	11.3	13.09	6.17	4.95	5.71	3.19	2.1	2.98	6.74429e-84	-2.25942	DOWN
ENST00000624697.4	ISG15	144.08	135.57	150.5	582.15	694.44	650.95	27.59	31.98	28.32	4.86423e-99	-2.27712	DOWN
ENST00000514515.5	NREP	516.36	583.87	571.39	224.61	201.88	218.91	119.86	113.6	120.38	0	-2.27992	DOWN
ENST00000392951.9	TAGLN	1249.28	1240.9	1276.75	390.43	393.97	381.12	290.27	310.22	260.45	6.84651e-239	-2.2809	DOWN
ENST00000302754.6	JUNB	65.09	56.15	56.41	86.08	87.8	84.23	11.33	13.05	9.46	5.85747e-90	-2.39132	DOWN
ENST00000318238.9	SAMD9L	7.26	9.58	10.39	16.28	10.82	11.79	1.6	1.4	2.05	2.27846e-86	-2.39441	DOWN
ENST00000406697.5	C1S	27.96	30.45	27.73	66.95	57.7	60.53	6.02	5.31	5.1	2.81382e-125	-2.39791	DOWN
ENST00000448456.3	CGB8	20.99	19.59	19.84	58	62.5	59.86	2.77	5.32	3.14	7.8324e-31	-2.39988	DOWN
ENST00000605140.6	CCL5	8.28	9.8	10.37	29.14	29.08	27.76	1.82	1.92	1.4	8.60528e-27	-2.41053	DOWN
ENST00000559488.7	ITGB3	8.96	11.02	9.99	6.93	5.76	5.8	1.99	1.81	1.87	3.74841e-112	-2.42269	DOWN
ENST00000565587.5	ADGRG1	14.95	21.65	21.85	41.58	30.69	32.86	2.66	3.76	3.02	6.21106e-90	-2.43617	DOWN
ENST00000379224.10	ISG20	8.89	8.4	9.18	23.81	28.59	24.14	1.23	1.35	0.47	1.35351e-24	-2.51521	DOWN
ENST00000215794.8	USP18	8.12	8.84	9.06	26.37	25.62	27.59	1.31	1.66	1.46	1.84741e-44	-2.52341	DOWN
ENST00000009530.12	CD74	7.71	8.07	6.54	68.7	68.89	69.75	1.1	0.73	1.34	1.77705e-23	-2.53694	DOWN
ENST00000394945.6	SPOCK1	45.23	45.6	47.21	64.72	52.88	58.14	7.14	6.37	7.85	2.57234e-253	-2.60784	DOWN
ENST00000680620.1	OASL	19.45	19.24	21.05	70.85	67.48	69.22	3.66	3.31	3.41	1.25646e-89	-2.63729	DOWN
ENST00000395816.7	PMEPA1	116.94	110.09	122.57	82.32	71.97	70.13	17.51	14.25	16.9	1.09253e-304	-2.72663	DOWN
ENST00000540394.5	C1R	18.69	16.89	16.93	33	28.7	29.62	3.36	2.92	1.97	1.12656e-89	-2.7392	DOWN
ENST00000470076.1	COL7A1	20.54	22.1	23.21	33.85	35.22	31.08	4.6	4.16	3.35	1.98163e-207	-2.79419	DOWN
ENST00000233813.5	IGFBP5	64.09	77.39	69.92	6.56	4.33	4.87	9.21	10.09	10.88	1.3811e-274	-2.80692	DOWN
ENST00000394243.5	SYNPO	17.41	18.02	19.84	8.97	6.21	6.48	2.11	2.82	2.3	3.90253e-241	-2.96959	DOWN
ENST00000327741.9	KRT81	9.31	7.74	9.37	14.97	14.06	14.14	1.13	0.86	1.26	2.51212e-49	-2.99347	DOWN
ENST00000377507.8	TNFRSF9	7	7.56	6.4	9.26	8.63	10.56	0.43	0.98	0.69	6.88404e-83	-3.006	DOWN
ENST00000470323.5	IFI44	18.41	20.45	20.41	78	99.08	89.19	1.89	2.35	2.9	9.31414e-76	-3.08288	DOWN
ENST00000462608.5	FAP	16.23	18.48	17.97	22.62	21.51	20.21	1.87	1.63	1.29	8.06405e-121	-3.48224	DOWN
ENST00000325509.5	MSC	28.61	28.54	30.42	27.46	23.28	26.32	2.71	2.63	2.24	6.93482e-156	-3.48722	DOWN
ENST00000393592.7	P2RY6	17.92	19.26	19.25	19.35	16.61	17.92	1.4	1.89	1.65	5.41044e-131	-3.56387	DOWN
ENST00000679911.1	MX1	33.85	34.07	35.42	139.15	123.37	124.8	2.17	2.04	2.68	9.47542e-285	-4.10084	DOWN
ENST00000339145.8	IFI6	191.89	189.46	205.62	1128.59	1281.01	1230.8	9.57	11.63	11.77	0	-4.13911	DOWN
ENST00000570308.5	MMP2	27.63	27.24	27.34	35.06	28.11	30.46	1.36	1.48	1.23	1.20322e-239	-4.65446	DOWN
ENST00000225964.10	COL1A1	58.77	57.45	66.97	28.79	19.44	19.44	1.97	3.19	3.76	0	-4.66825	DOWN
ENST00000458098.5	CMPK2	6.15	5.75	6.84	20.05	17.02	18.68	0.21	0.15	0.25	6.33054e-49	-4.67604	DOWN
ENST00000302228.9	LGALS9	10.21	9.25	10.52	25.84	26.06	23.05	0.15	0.45	0.42	6.37309e-38	-4.84345	DOWN
ENST00000527220.2	BST2	29.55	32.53	32.41	207.56	232.32	234.85	0.85	1.15	0.86	3.20308e-92	-4.94396	DOWN
ENST00000680607.1	RSAD2	11.07	12.49	12.75	42.93	39.81	38.37	0.32	0.59	0.55	5.08886e-134	-5.06015	DOWN
ENST00000342315.8	OAS2	7.65	7.94	7.86	26.15	19.25	21.76	0.27	0.21	0.2	6.38638e-109	-5.20362	DOWN
ENST00000680299.1	IFITM1	218.34	150.41	161.77	755.17	631.71	611.95	3.52	1.96	2.9	3.23236e-135	-5.25112	DOWN
ENST00000614204.4	IFI27	28.81	26.21	21.07	151.01	173.96	178.35	0.08	0.37	0.08	1.4659e-29	-5.47928	DOWN
ENST00000679998.1	IFI44L	8.14	15.23	10.48	41.67	36.46	41.68	0.2	0.21	0.36	2.18414e-98	-5.65446	DOWN
ENST00000680189.1	OAS1	17.27	17.56	18.38	55.73	55.35	59.92	0.37	0.48	0.31	2.96718e-97	-5.9683	DOWN
