## Supplemental Table 8 for "YAP activation reverses aging-related visual dysfunction caused by impaired cell‒matrix adhesion"

### Sheet: Supplementary Table X5
Transcript_ID	Gene_Symbol	Ctrl_1_TPM	Ctrl_2_TPM	TRULI_1_TPM	TRULI_2_TPM	prob(1-AdjP)	log2FC	State
ENSMUST00000158917.3	Gm25835	0	0	0	358.8	0.999668	7.49506	UP
ENSMUST00000121320.2	Gm14303	0	0	0	114.32	1	5.86196	UP
ENSMUST00000231720.2	Gm56451	0	0	16.65	87.61	0.99899	5.73145	UP
ENSMUST00000121569.2	Smt3h2-ps4	0	0	0	42.17	0.986623	4.46499	UP
ENSMUST00020182243.1	Gm56423	0	0	32.57	0	0.997881	4.11145	UP
ENSMUST00000197572.2	Gm42457	0	0	14.26	16.4	1	4.02945	UP
ENSMUST00020183581.1	Gm54907	0	0	27.56	0	0.996099	3.88557	UP
ENSMUST00000223465.2	Gm48503	0	0	24.84	0	0.996078	3.74631	UP
ENSMUST00000177700.8	Gm11007	0	0	18.76	2.83	0.981559	3.5601	UP
ENSMUST00000177981.8	Gm2007	0	0	18.76	2.83	0.981559	3.5601	UP
ENSMUST00000103365.3	Igkv12-46	0	0	18.34	2.37	0.999627	3.50526	UP
ENSMUST00000236364.2	Gm45928	0	0	0	20.27	0.978487	3.47703	UP
ENSMUST00000232791.2	Gm49832	10.89	0	102.32	0	0.978117	3.01669	UP
ENSMUST00000118611.2	Gm12328	4.16	0	12.29	21.53	0.990922	2.53976	UP
ENSMUST00000109363.8	Fgf18	1.5	0.06	6.16	12.41	0.990711	2.53059	UP
ENSMUST00000022519.15	Anxa8	1.89	0.86	7.34	17.55	0.999461	2.50107	UP
ENSMUST00000124245.3	Optc	1.07	1.34	2.55	20.22	0.98332	2.48974	UP
ENSMUST00000036976.7	Gm9762	2.22	0.46	12.9	9.35	0.999059	2.3734	UP
ENSMUST00000138730.2	Ccn5	2.51	3.26	8.63	27.97	0.994543	2.31261	UP
ENSMUST00000040418.9	Chad	10.33	29.65	82.98	121.92	1	2.30116	UP
ENSMUST00020182120.1	Gm56424	0	10.37	0	57.51	0.980863	2.26629	UP
ENSMUST00000183618.3	Pet117	3.58	0	15.24	9.38	0.985011	2.25417	UP
ENSMUST00000002073.13	Ltbp2	8.54	9.62	30.8	63.33	1	2.25349	UP
ENSMUST00000072739.6	Gm10146	1.7	0.73	0	18.8	0.977833	2.2312	UP
ENSMUST00000112336.8	Crybb2	10.58	90.53	331.07	150.05	0.991835	2.2282	UP
ENSMUST00000179483.9	Gm47283	124.85	93.94	532.39	497.27	1	2.22422	UP
ENSMUST00000177948.2	Aspn	10.52	9.46	25.9	70.03	0.983651	2.15556	UP
ENSMUST00000050027.9	Ccn3	3.54	2.28	9.71	22.37	0.996637	2.12368	UP
ENSMUST00000124178.2	Cryba1	0	11.52	33.93	22.52	0.983576	2.11211	UP
ENSMUST00000122364.2	Gm10156	0.84	3.04	19.18	2.71	0.973422	2.02252	UP
ENSMUST00000147473.6	Gm42791	2.85	0.71	10.34	10.03	0.995141	2.00841	UP
ENSMUST00000006721.3	Cryba2	0.99	7.66	25.77	14.42	0.983904	1.98605	UP
ENSMUST00000152014.2	Gm15787	2.82	3.54	1.82	29.26	0.974042	1.98438	UP
ENSMUST00000040592.6	Crygs	1.11	4.56	18.57	9.65	0.983825	1.97821	UP
ENSMUST00000029625.8	Sfrp2	38.25	51.77	70.46	289.75	0.99605	1.97681	UP
ENSMUST00000067072.5	Cthrc1	18.49	23.18	51.08	118.37	0.997154	1.97307	UP
ENSMUST00000076069.13	Crybb3	0	7.32	21.09	13.43	0.980945	1.97028	UP
ENSMUST00000178509.3	Gm9830	0	6.12	13.98	15.83	0.976844	1.96993	UP
ENSMUST00000179760.2	Gm55594	71.78	66.41	298.9	246.8	1	1.966	UP
ENSMUST00000238676.2	Gm21860	6.29	5.46	26.03	25.43	0.971211	1.95903	UP
ENSMUST00000033606.15	Srpx2	5.64	3.17	9.19	30.12	0.984975	1.93412	UP
ENSMUST00000022640.8	Adam7	11.83	28.82	70.53	89.79	1	1.92822	UP
ENSMUST00000212297.2	Calb2	2.55	0.97	13.29	5.45	0.981291	1.90968	UP
ENSMUST00000034590.4	Tagln	8.45	16.72	32.37	67	0.999645	1.89954	UP
ENSMUST00000223381.2	Gm34552	3.46	3.55	4.32	26.17	0.978328	1.8504	UP
ENSMUST00000188894.7	Fn1	72.7	112.3	177.95	486.27	0.980265	1.83296	UP
ENSMUST00000048183.8	Fmod	111.3	180.32	267.09	769.97	0.994632	1.82326	UP
ENSMUST00000214680.2	Fxyd2	6.55	8.11	24.95	31.51	1	1.81106	UP
ENSMUST00000027217.9	Ecrg4	7.46	23.67	38.79	75.21	0.991264	1.80791	UP
ENSMUST00000097425.10	Fndc1	45.71	78.45	145.08	290.02	1	1.79271	UP
ENSMUST00000048432.6	Prelp	129.24	192.86	340.37	757.15	0.99994	1.76236	UP
ENSMUST00000033602.9	Tnmd	41.55	68.51	95.48	276.06	0.996383	1.73699	UP
ENSMUST00000075980.12	Tmem107	3.18	3.94	15.6	12.76	0.998351	1.73507	UP
ENSMUST00000021939.8	Cdk20	4.69	0.63	10.57	11.73	0.982483	1.73104	UP
ENSMUST00000143616.8	Coq4	3.31	2.72	1.45	22.79	0.979795	1.7083	UP
ENSMUST00000105511.2	Col10a1	6.97	7.67	24.87	26.07	1	1.6697	UP
ENSMUST00000017637.13	Igfbp4	254.58	483.95	991.64	1356.86	0.999323	1.66634	UP
ENSMUST00000114732.3	Ephb6	2.32	5.69	16.04	13.35	0.970756	1.64886	UP
ENSMUST00000172164.10	Slc7a4	2.5	3.05	5.83	15.24	0.97715	1.61147	UP
ENSMUST00000116383.3	Gm14448	5.46	0	7.12	13.58	0.980265	1.60544	UP
ENSMUST00000173086.2	Mrpl23-ps1	6.75	8.3	27.05	22.62	1	1.59956	UP
ENSMUST00000001547.8	Col1a1	43.05	49.82	97.41	188.06	0.997667	1.59939	UP
ENSMUST00000027988.8	Ccdc3	20.05	27.65	60.91	87.06	1	1.59336	UP
ENSMUST00000135009.8	Col12a1	16.86	36.68	44.97	119.57	0.978328	1.58427	UP
ENSMUST00000066163.3	A930004D18Rik	2.22	3.04	9.72	10	0.989783	1.58098	UP
ENSMUST00000161221.8	Nos1ap	3.06	2.67	6.8	14.08	0.983058	1.56555	UP
ENSMUST00000228716.3	Cryaa	6.13	28.24	58.04	46.25	0.988948	1.54719	UP
ENSMUST00000062216.4	Emx2	2.21	4.39	10.59	12.52	0.970427	1.54585	UP
ENSMUST00000229933.2	Nell2	1.5	3.31	4.49	13.37	0.975131	1.54414	UP
ENSMUST00000197957.2	Gm3724	7.68	0	13.69	12.35	0.981631	1.53441	UP
ENSMUST00000052902.10	Gm9797	8.34	0	14.13	13.76	0.981698	1.53143	UP
ENSMUST00000185617.2	Gm28221	24.22	0	37.58	36.09	0.981282	1.52905	UP
ENSMUST00000123239.2	Gpc6	8.94	15.15	24.66	48.07	0.979025	1.51819	UP
ENSMUST00000198827.2	Gm40117	5.9	2.32	16.17	10.86	0.977231	1.50615	UP
ENSMUST00000033965.14	Tenm3	3.92	6.79	11.2	22.73	0.978597	1.49922	UP
ENSMUST00000092162.7	Lyz1	11.32	11.31	34.26	32.6	1	1.48325	UP
ENSMUST00000029603.10	Prss12	11.35	9.2	23.4	37.17	0.991029	1.47234	UP
ENSMUST00000231833.2	Gm49719	3.03	1.69	7.21	9.35	0.983678	1.46566	UP
ENSMUST00000121758.8	Ano1	8.87	6.62	19.67	26.58	0.998454	1.464	UP
ENSMUST00000172490.2	Adamtsl3	3.04	9.78	13.43	25.09	0.980911	1.45109	UP
ENSMUST00000168727.3	Gdf10	7.42	16.5	27.77	40.95	0.979029	1.44805	UP
ENSMUST00000025946.7	Cyp26a1	19.23	34.31	57	91.93	0.992528	1.44228	UP
ENSMUST00000115342.10	Timp1	10.8	10.53	27.75	33.35	1	1.43545	UP
ENSMUST00000123619.8	Col11a1	16.71	21.68	37.2	68.82	0.995461	1.41923	UP
ENSMUST00000173192.2	Gm8203	10.38	14.67	34.67	35.66	0.999714	1.41897	UP
ENSMUST00000028020.11	Myoc	289.28	640.51	941.25	1541.49	1	1.41502	UP
ENSMUST00000027467.11	Serpine2	484.41	713.85	1302.18	1882.04	0.99734	1.4085	UP
ENSMUST00000001181.13	Col6a2	26.15	31.57	62.41	93.4	0.999999	1.4019	UP
ENSMUST00000113069.9	Slc25a53	3.41	3.62	14.23	7.5	0.978151	1.39391	UP
ENSMUST00000121302.2	Gm14176	0.94	9.82	18.05	13.18	0.981614	1.38086	UP
ENSMUST00000113134.8	Ugt1a6a	4.86	1.33	4.68	14.61	0.968702	1.37824	UP
ENSMUST00000174539.2	Dlk1	5.65	3.55	18.72	8.25	0.977464	1.37106	UP
ENSMUST00000233994.2	Lims2	10.78	14.84	23.73	45.66	0.978219	1.37001	UP
ENSMUST00000075805.13	Prrx1	8.42	9.87	17.94	32.31	0.976129	1.36466	UP
ENSMUST00000029846.5	Ccn1	15.76	13.28	30.42	46.6	0.994253	1.34809	UP
ENSMUST00000121805.9	Dpysl3	17.72	30.58	58.84	67.12	0.994435	1.34706	UP
ENSMUST00000113280.8	Mdfi	2.14	2.73	5.46	9.9	0.981549	1.33738	UP
ENSMUST00000080126.4	Rnase1	1.74	5.25	5.29	15.41	0.97211	1.3363	UP
ENSMUST00000148022.8	Uggt2	4.41	6.47	14.37	16.07	0.993966	1.33264	UP
ENSMUST00000026561.10	Cox8b	149.21	108.37	276.21	375.24	1	1.3319	UP
ENSMUST00000061632.9	Trhde	5.11	3.96	13.56	12.13	0.992063	1.32271	UP
ENSMUST00000047480.13	Piezo2	6.05	12.92	14.16	36.09	0.973484	1.3171	UP
ENSMUST00000177715.8	Ighm	2.95	3.97	7.19	13.03	0.981673	1.31674	UP
ENSMUST00000041565.11	Ift172	19.69	25.32	68.82	45.93	0.980037	1.31238	UP
ENSMUST00000038775.6	Ndn	2.28	3.09	7.94	8.25	0.991259	1.30341	UP
ENSMUST00000125728.8	Mfap5	9.68	13.21	15.21	44.21	0.975747	1.30314	UP
ENSMUST00000142299.2	Gm13194	12.68	2.6	17.23	22.89	0.978698	1.2854	UP
ENSMUST00000126807.2	Gm14308	4.44	0.68	7.27	8.05	0.971221	1.28249	UP
ENSMUST00000084828.5	Ncapg2	9.73	6.87	12.78	30.45	0.979781	1.28198	UP
ENSMUST00000174311.2	D17H6S53E	7.75	4.51	16.49	16.15	0.984252	1.28046	UP
ENSMUST00000134015.2	Pprc1	4.77	3.55	11.92	11.03	0.992055	1.2736	UP
ENSMUST00000117373.8	Postn	46.5	50.75	67.32	169.5	0.984198	1.26678	UP
ENSMUST00000029002.9	Stmn2	3.81	5.8	11.02	14.91	0.98292	1.26645	UP
ENSMUST00000047328.11	Igfbp2	51.29	57.57	79.22	185.3	0.976979	1.2655	UP
ENSMUST00000191837.6	Pcdh7	3.11	2.64	8.34	8.23	0.995088	1.26071	UP
ENSMUST00000200206.5	Cfi	15.48	18.05	25.4	57.6	0.979031	1.25843	UP
ENSMUST00000121998.2	Rpl34-ps1	4.95	3.32	8.77	13.64	0.977893	1.24904	UP
ENSMUST00000133394.8	Bgn	472.43	608.04	967.26	1591.02	1	1.24197	UP
ENSMUST00000054825.5	Rarres1	2.66	4.3	4.02	14.99	0.965384	1.22951	UP
ENSMUST00000075774.5	Tubb2b	3.31	5.71	10.41	13.38	0.976483	1.22669	UP
ENSMUST00000198571.2	Slc30a7	5.26	8.08	8.9	24.98	0.981329	1.22588	UP
ENSMUST00000020171.12	Ccn2	355.92	563.81	867.64	1286.11	1	1.22577	UP
ENSMUST00000160964.8	Ndrg4	4.29	3.13	11.55	8.48	0.980038	1.22567	UP
ENSMUST00000057054.8	Meox1	8.46	8.6	15.57	26.93	0.982437	1.22326	UP
ENSMUST00000000199.8	Ncs1	1.79	5.08	12.15	6.48	0.979921	1.21774	UP
ENSMUST00000171877.8	Pdzk1ip1	3.86	2.03	3.89	12.45	0.965566	1.2169	UP
ENSMUST00000049681.14	Itgbl1	57.7	88.38	118.91	222.07	0.996916	1.21175	UP
ENSMUST00000141483.8	Col1a2	89.56	115.37	166.44	308.6	0.99827	1.20497	UP
ENSMUST00000178799.8	Cacnb4	10.22	4.79	10.15	27.06	0.981632	1.20484	UP
ENSMUST00000192984.6	Gm38182	15.83	18.42	43.35	38.19	0.996629	1.20449	UP
ENSMUST00000238694.2	Rian	4.43	5.74	9.23	16.8	0.983583	1.20364	UP
ENSMUST00000111265.9	Tspan18	21.04	31.1	54.17	67.89	0.985438	1.19627	UP
ENSMUST00000139509.2	Ccdc80	96.24	122.56	187.8	314.98	0.988876	1.19291	UP
ENSMUST00000031976.14	Prdm5	4.85	6.29	9.96	17.89	0.983856	1.18377	UP
ENSMUST00000221170.2	Omd	11.2	11.72	19.53	34.97	0.981392	1.18095	UP
ENSMUST00000003687.8	Tgfb3	47.2	76.94	120.87	162.75	0.998529	1.17907	UP
ENSMUST00000065086.6	Gas1	10.89	24.95	33.85	49.82	0.979555	1.17888	UP
ENSMUST00000039956.6	Slc41a2	20.21	38.48	67.21	67.62	0.992232	1.17285	UP
ENSMUST00000021822.7	Ogn	41.18	51.89	75.73	136.35	0.991184	1.17109	UP
ENSMUST00000035129.14	Ephb1	3.48	5.81	12.06	11.36	0.976833	1.17092	UP
ENSMUST00000069837.4	Slit3	7.27	10.7	14.01	28.74	0.974731	1.16405	UP
ENSMUST00000001147.5	Col6a1	25.59	32.21	48.76	83.23	0.994263	1.16391	UP
ENSMUST00000111086.11	Pax6	17.77	7.48	11.1	47.66	0.965644	1.15687	UP
ENSMUST00000234782.2	Pi16	12.81	6.91	17.22	29.13	0.983056	1.15449	UP
ENSMUST00000046863.12	Hsd3b7	8.08	8.01	23.3	14.96	0.982775	1.15415	UP
ENSMUST00000152960.2	Mettl1	3.49	3.38	5.47	12.23	0.981415	1.15119	UP
ENSMUST00000114763.3	Fstl1	108.59	124.79	221.06	298.22	1	1.14707	UP
ENSMUST00000111738.8	Tctn1	2.88	3.41	7.3	9.01	0.985001	1.14319	UP
ENSMUST00000085558.11	Mtus2	3.48	2.9	7.57	8.93	0.983395	1.1425	UP
ENSMUST00000118012.9	Gm14295	11.77	6.86	8.02	35.33	0.964122	1.13636	UP
ENSMUST00000019447.15	Psmc3ip	11.39	5.39	28.07	11.13	0.980058	1.13345	UP
ENSMUST00000027997.9	Rgs5	170.2	214.71	302.8	541.85	0.978658	1.12977	UP
ENSMUST00000080885.12	Dbp	82.73	65.67	181.46	144.55	1	1.12494	UP
ENSMUST00000021603.9	Fbln5	46.91	66.4	95.03	153.87	0.993542	1.12159	UP
ENSMUST00000030332.7	Gpx7	6.61	3.35	13.41	10.48	0.973393	1.11418	UP
ENSMUST00000025482.10	Atp8b1	11.38	16.95	21.3	42.31	0.984667	1.11317	UP
ENSMUST00000029575.12	Extl2	19.12	19.88	61.05	25.61	0.984653	1.11266	UP
ENSMUST00000017290.11	Brca1	6.75	6.02	15.23	14.64	0.990827	1.10953	UP
ENSMUST00000110347.9	Smoc1	61.69	98.98	157.9	191.02	1	1.10919	UP
ENSMUST00000004587.11	Clec11a	9.72	16.11	18.96	39.03	0.974133	1.10808	UP
ENSMUST00000043966.8	Mrpl47	7.43	4.42	19.86	7.99	0.975548	1.10784	UP
ENSMUST00000231767.2	Gm49741	1.88	7.81	9.11	14.02	0.964064	1.10414	UP
ENSMUST00000041591.16	Enpp2	346.93	489.51	970.51	829.62	1	1.10392	UP
ENSMUST00000045372.6	Bpgm	46.82	51.44	90.73	122.55	1	1.10247	UP
ENSMUST00000238733.2	Tmem200b	5.43	5.71	10.16	16.05	0.983335	1.10224	UP
ENSMUST00000105322.9	Smim24	3.97	3.09	8.13	9.32	0.981895	1.10219	UP
ENSMUST00000069451.11	Ghr	7.09	8.91	15.49	21.11	0.983462	1.1006	UP
ENSMUST00000111948.8	Kazald1	6.89	10.36	21.88	17.25	0.978996	1.09533	UP
ENSMUST00000036355.13	Phldb2	24.51	22.76	49.42	53.57	1	1.09147	UP
ENSMUST00000225981.2	Emb	32.69	61.41	94.89	107.74	0.98823	1.09041	UP
ENSMUST00000217956.2	A730063M14Rik	3.13	3.86	14.02	3.12	0.952307	1.0902	UP
ENSMUST00000015138.13	Eln	9.22	10.11	14.71	28.69	0.977338	1.08981	UP
ENSMUST00000046792.9	Olfml2b	5.91	6.64	12.96	15.94	0.983964	1.08659	UP
ENSMUST00000023356.8	Snai2	4.42	4.87	8.76	13.17	0.984457	1.08377	UP
ENSMUST00000170757.3	C2cd2	13.73	8.53	20.86	28.49	0.97733	1.08178	UP
ENSMUST00000114634.3	Boc	10.14	12.21	18.33	30.94	0.977518	1.07419	UP
ENSMUST00000155559.8	Fam20a	6.96	6.59	13.57	17.16	0.984188	1.0737	UP
ENSMUST00000088552.7	Myl9	20.3	35.68	59.25	60.57	0.996519	1.07112	UP
ENSMUST00000143927.8	Prkab2	5.02	5.15	9.59	13.83	0.97913	1.06263	UP
ENSMUST00000037361.9	Lefty1	4.65	3.39	6.92	12.05	0.980189	1.06257	UP
ENSMUST00000049166.5	Bet1	28.3	34.34	71.88	60.99	0.992369	1.06107	UP
ENSMUST00000233067.2	Jpt2	9.03	15.59	18.84	34.53	0.973497	1.05659	UP
ENSMUST00000111773.10	Rbms3	7.31	6.58	14.21	16.81	0.974094	1.05522	UP
ENSMUST00000046521.14	Bcl9	8.89	8.69	20.27	18.41	0.995733	1.05494	UP
ENSMUST00000151019.8	Tdp1	5.66	3.71	8.91	12.71	0.97365	1.05478	UP
ENSMUST00000030056.12	Tnc	10.15	9.28	14.22	28.28	0.973542	1.05417	UP
ENSMUST00000022921.7	Angpt1	21.86	34.74	52.76	66.51	0.994169	1.04925	UP
ENSMUST00000160946.8	Cep295	5.48	3.55	14.03	6.77	0.976139	1.0476	UP
ENSMUST00000143294.8	Dab1	3.87	3.3	12.44	4.5	0.963808	1.04644	UP
ENSMUST00000200960.4	Fry	3.86	4.42	8.23	10.91	0.978507	1.04014	UP
ENSMUST00000235048.2	4833419F23Rik	8.33	8.97	29.02	8.66	0.96535	1.03981	UP
ENSMUST00000148314.3	Gm13889	3.54	5.47	7.64	12.98	0.981427	1.03878	UP
ENSMUST00000113696.8	Tpm1	277.12	322.96	492.43	739.92	1	1.03572	UP
ENSMUST00000099374.9	Gas2l3	6.84	2.84	8.72	13.2	0.971282	1.03418	UP
ENSMUST00000003659.9	Comp	35.36	61.57	57.25	142.94	0.977138	1.03123	UP
ENSMUST00000004208.7	Angptl2	28.26	47.4	69.43	86.72	0.996738	1.02605	UP
ENSMUST00000085222.12	Trpm1	78.44	57.11	126.8	151.29	1	1.02593	UP
ENSMUST00000211167.2	Gm45494	11.1	2.52	20.6	9.16	0.952207	1.02382	UP
ENSMUST00000121773.2	Sms-ps	3.92	2.78	11.16	4.52	0.963798	1.02303	UP
ENSMUST00000089759.9	Bdh1	15.07	10.26	24.67	28.85	0.984605	1.02252	UP
ENSMUST00000109896.8	Ninl	3.69	2.27	7.68	6.43	0.974398	1.01712	UP
ENSMUST00000030257.15	Cachd1	3.59	5.63	6.24	14.46	0.965339	1.01662	UP
ENSMUST00000114122.8	Tiam1	8.26	18.37	20.68	35.24	0.980013	1.01653	UP
ENSMUST00000010974.9	Kdelr3	4.29	4.72	9.31	10.89	0.98274	1.01175	UP
ENSMUST00000023726.5	Lalba	9.89	18.3	26.9	31.82	0.977494	1.0081	UP
ENSMUST00000126927.8	Mfsd4a	6.63	2.52	9.95	10.46	0.970295	1.0071	UP
ENSMUST00000124549.9	Comtd1	9.29	4.57	17.04	12.83	0.980936	1.00681	UP
ENSMUST00000096485.6	Gm21811	3.97	3.28	7.52	9.01	0.978227	1.00234	UP
ENSMUST00000021278.14	Ctc1	6.03	10.2	15.53	18.94	0.976113	1.0004	UP
ENSMUST00000095157.11	Phf11d	38.45	24.42	15.11	15.31	0.971816	-1.00067	DOWN
ENSMUST00000236028.2	Ccdc88b	8.55	13.72	4.99	5.12	0.969307	-1.00298	DOWN
ENSMUST00000247019.1	ENSMUSG00000121056	16.55	11.32	5.74	7.14	0.973564	-1.00532	DOWN
ENSMUST00000242394.1	Gm50341	25.46	13.04	11.59	6.52	0.95518	-1.01001	DOWN
ENSMUST00000205679.3	Txnrd2	11.94	11.26	5.5	4.98	0.971206	-1.01381	DOWN
ENSMUST00000226280.2	Cma1	43.28	47.33	15.16	28.7	0.971955	-1.01393	DOWN
ENSMUST00000087600.10	Gda	9.62	6.5	2.86	4.1	0.962676	-1.01601	DOWN
ENSMUST00000183211.8	Bin2	44.31	47.78	21.32	23.11	0.986694	-1.01898	DOWN
ENSMUST00000241928.1	Atad3aos	9.96	17.59	4.1	8.48	0.955792	-1.01917	DOWN
ENSMUST00000033664.14	Il2rg	26.07	25.59	12.61	11.83	0.99749	-1.02112	DOWN
ENSMUST00000051145.15	Wdr47	20.69	24.91	9.75	11.62	0.969612	-1.0263	DOWN
ENSMUST00000218379.2	Gm48768	9.06	8.03	5.19	2.18	0.958918	-1.0267	DOWN
ENSMUST00000024774.14	Guca1b	17.13	9.42	4.06	7.94	0.957853	-1.02806	DOWN
ENSMUST00000058210.13	Eps8	11.38	17.27	6.55	6.46	0.969038	-1.02996	DOWN
ENSMUST00000062069.6	Ptgs1	6.91	7.26	2.94	2.97	0.972608	-1.03157	DOWN
ENSMUST00000040772.9	Fermt3	41.88	36.53	18.91	18.4	0.986028	-1.03248	DOWN
ENSMUST00000026267.16	Parp6	27.45	26.65	9.76	15.6	0.969917	-1.03593	DOWN
ENSMUST00000038038.8	Slfn2	91.76	83.68	39.39	44.87	1	-1.04057	DOWN
ENSMUST00000031287.12	Tpst2	39.92	31.57	18.77	14.95	0.99528	-1.04082	DOWN
ENSMUST00000017974.13	Dhx58	9.02	8.25	3.23	4.12	0.972242	-1.04332	DOWN
ENSMUST00000016427.11	H2-M2	33.85	32.31	20.11	10.86	0.968663	-1.04777	DOWN
ENSMUST00000046071.5	Klhdc8a	12.26	8.5	5.24	3.75	0.967193	-1.05031	DOWN
ENSMUST00000136944.8	Rab36	12.62	17.43	5.82	7.58	0.963772	-1.05739	DOWN
ENSMUST00000127537.6	Gm28053	24.38	37.33	21.9	6.41	0.959469	-1.07173	DOWN
ENSMUST00000056708.4	Kcnv2	9.68	8.91	3.57	4.21	0.975631	-1.07404	DOWN
ENSMUST00000079204.9	Rph3a	7.44	8.04	2.99	3.25	0.970589	-1.08499	DOWN
ENSMUST00000022124.10	Cd180	10.28	10.78	4.23	4.64	0.996936	-1.08504	DOWN
ENSMUST00000029018.14	Zbp1	24.39	18.62	10.31	8.82	0.975089	-1.09095	DOWN
ENSMUST00000121422.2	Rbm3-ps	51.3	52.38	26.64	20.95	0.988972	-1.09158	DOWN
ENSMUST00000111214.4	Ifi204	44.51	40.93	19.57	19.36	0.994595	-1.09513	DOWN
ENSMUST00000042610.15	Ifi207	27.6	22.4	9.7	12.57	0.981103	-1.09934	DOWN
ENSMUST00000222464.2	Sfrp4	20.54	15.16	9.42	6.15	0.96443	-1.10145	DOWN
ENSMUST00000009340.10	Ifi211	27.71	25.02	8.41	15.06	0.968265	-1.10353	DOWN
ENSMUST00000031843.7	Npy	75.44	43.67	35.5	18.77	0.96902	-1.10588	DOWN
ENSMUST00000127551.2	Parvg	19.48	17.55	8.47	7.64	0.992671	-1.1078	DOWN
ENSMUST00000111080.8	Ap1s1	21.39	29.72	8.6	13.97	0.972128	-1.11209	DOWN
ENSMUST00000046285.6	C1qa	390.63	371.03	146.15	203.38	1	-1.11928	DOWN
ENSMUST00000015998.8	Cd5l	64.39	63.27	19.54	37.98	0.990989	-1.12329	DOWN
ENSMUST00000054491.6	Sox18	14.69	11.7	5.89	5.12	0.976354	-1.12576	DOWN
ENSMUST00000059026.10	Abi3	8.94	28.08	6.98	8.89	0.957411	-1.12667	DOWN
ENSMUST00000043069.6	Cyth4	57.83	58.01	24.1	27.77	1	-1.12928	DOWN
ENSMUST00000106507.9	Mif4gd	80.41	102.33	45.77	36.66	0.992493	-1.12967	DOWN
ENSMUST00000148598.2	Tvp23bos	8.75	9.16	3.74	3.35	0.995334	-1.13114	DOWN
ENSMUST00000045902.13	Fmo2	19.97	17.72	5.35	10.76	0.963338	-1.13199	DOWN
ENSMUST00000169220.9	Vav1	27	30.52	10.71	14.42	0.994702	-1.13349	DOWN
ENSMUST00000031238.13	Gbp9	19.36	16.49	6.08	9.12	0.969968	-1.13788	DOWN
ENSMUST00000046332.6	C1qc	380.88	354.43	138.55	193.11	1	-1.14389	DOWN
ENSMUST00000224801.2	Cxcl14	11.35	8.01	3.88	3.78	0.972106	-1.14482	DOWN
ENSMUST00000082408.1	mt-Atp6	794.96	510.29	436.84	150.71	0.993733	-1.14885	DOWN
ENSMUST00000201463.4	Cnga1	31.55	18.14	8.24	13.07	0.962813	-1.14894	DOWN
ENSMUST00000040271.12	Cep85	38.84	38.75	16.63	17.22	0.999899	-1.15061	DOWN
ENSMUST00000019405.4	Map1s	16.76	20.14	7.44	8.07	0.994689	-1.15159	DOWN
ENSMUST00000024773.6	Prph2	43.67	23.26	10.65	18.21	0.96238	-1.15939	DOWN
ENSMUST00000031456.8	Pde6b	77.16	41.64	22.81	29.23	0.975487	-1.16052	DOWN
ENSMUST00000226010.2	Idnk	16.38	19.33	6.77	8.09	0.99437	-1.16134	DOWN
ENSMUST00000058704.9	Irgm2	29.16	24.29	12.11	10.52	0.999598	-1.17077	DOWN
ENSMUST00000026021.14	Msr1	21.88	23.38	10.41	8.49	0.999521	-1.17712	DOWN
ENSMUST00000170086.8	Tap1	54.82	29.14	16.69	19.32	0.969498	-1.17729	DOWN
ENSMUST00000143713.2	Spn	12.05	8.61	2.79	5.09	0.97342	-1.19756	DOWN
ENSMUST00000033646.9	Il13ra2	8.45	8.35	2.69	3.48	0.969795	-1.20232	DOWN
ENSMUST00000080322.8	Oas1a	10.81	8.23	3.63	3.51	0.977303	-1.20287	DOWN
ENSMUST00000147219.2	Lcn2	17.92	27.05	3.11	15.27	0.954016	-1.20459	DOWN
ENSMUST00000081816.11	Bpifb1	49.38	74.8	21.66	31.06	0.990827	-1.20534	DOWN
ENSMUST00000244895.1	Mir124a-1hg	27.8	17.65	5.44	13.13	0.971248	-1.20587	DOWN
ENSMUST00000145122.2	Cd52	95.09	75.73	36.12	36.75	1	-1.20681	DOWN
ENSMUST00000148717.8	Zdhhc12	14.64	13.44	4.41	6.62	0.974355	-1.20697	DOWN
ENSMUST00000114803.9	Fance	12.12	11.58	4.16	4.88	0.990728	-1.21903	DOWN
ENSMUST00000111404.8	Nrl	20.82	9.68	5.4	6.56	0.967196	-1.21914	DOWN
ENSMUST00000176271.9	Pou6f1	30.02	30.06	11.62	13.04	0.995002	-1.21945	DOWN
ENSMUST00000042228.15	Ifi203	32.64	21.11	9.55	12.2	0.971133	-1.23104	DOWN
ENSMUST00000164163.8	Sla	17.29	24.01	7.23	9.13	0.978564	-1.2378	DOWN
ENSMUST00000006828.9	Aplp1	200.61	75.29	74.47	40.69	0.971882	-1.24609	DOWN
ENSMUST00000150167.2	Mmp12	194.8	131.01	74.7	61.27	0.998609	-1.24851	DOWN
ENSMUST00000130278.2	Slc43a3	16.04	21.53	8.33	6.22	0.973923	-1.25758	DOWN
ENSMUST00000085102.6	Cish	26.34	31.06	5.56	17.09	0.964383	-1.26888	DOWN
ENSMUST00000024810.8	Fgd2	5.33	16.26	3.06	4.62	0.956057	-1.2851	DOWN
ENSMUST00000193083.6	Ankrd23	17.27	12.37	2.68	8.3	0.969117	-1.28546	DOWN
ENSMUST00000031264.12	Plac8	19.08	16.33	7.81	5.51	0.99455	-1.28801	DOWN
ENSMUST00000022082.8	Glrx	14.98	18.05	4.33	7.98	0.969438	-1.29157	DOWN
ENSMUST00000031549.6	Gm4951	8.5	6.62	2.36	2.62	0.980341	-1.29438	DOWN
ENSMUST00000188866.7	Ly6e	158.66	170.97	59.83	73.33	1	-1.29491	DOWN
ENSMUST00000220004.2	Gm47647	11.55	4.28	1.68	3.54	0.959309	-1.30424	DOWN
ENSMUST00000162032.8	Adh1	29.33	23.46	10.27	9.82	0.981891	-1.31052	DOWN
ENSMUST00000122336.2	Gm12751	107.34	130.37	24.61	69.36	0.99023	-1.32063	DOWN
ENSMUST00000096357.12	Ncf4	17.47	22.34	7.11	7.56	0.999986	-1.32659	DOWN
ENSMUST00000052120.14	Wdr3	52.76	52.43	16.9	23.27	0.999562	-1.34588	DOWN
ENSMUST00000050770.6	C5ar1	13.51	8.54	1.94	5.52	0.969328	-1.34612	DOWN
ENSMUST00000061728.5	Nog	98.8	58.66	37.54	22.89	0.999403	-1.35288	DOWN
ENSMUST00000217103.2	Ubap1l	13.33	7.57	1.7	5.25	0.962511	-1.35539	DOWN
ENSMUST00000029748.8	Fcgr1	15.59	24.92	7.48	7.09	0.992187	-1.35923	DOWN
ENSMUST00000032471.9	Rho	521.95	228.74	108.05	181.78	0.993555	-1.36693	DOWN
ENSMUST00000208683.2	Tnfsf13b	8.66	8.26	2.21	3.12	0.994135	-1.36803	DOWN
ENSMUST00000045557.10	Slc7a5	158.02	99.56	53.05	45.22	0.992808	-1.37229	DOWN
ENSMUST00000102832.3	Cd3e	7.72	12.9	5.28	1.45	0.961677	-1.37355	DOWN
ENSMUST00000161023.8	Slirp	20.34	10.55	6.85	3.73	0.962756	-1.38652	DOWN
ENSMUST00000021107.14	Itgb4	9.65	15.85	3.63	4.88	0.969958	-1.38767	DOWN
ENSMUST00000020702.11	Igfbp3	154.3	151.4	58.98	56.58	1	-1.38813	DOWN
ENSMUST00000090971.11	Bcan	99.33	39.68	39.38	12.04	0.963804	-1.40035	DOWN
ENSMUST00000042286.12	Fmnl1	33.1	34.2	13.64	10.5	0.99246	-1.4066	DOWN
ENSMUST00000242003.1	ENSMUSG00000120230	40.13	99.07	0	51.26	0.960655	-1.40662	DOWN
ENSMUST00000225358.2	A930028N01Rik	55.84	31.41	19.23	12.28	0.994419	-1.41326	DOWN
ENSMUST00000060484.9	Clec4a1	10.53	14.56	3.33	4.76	0.981963	-1.42483	DOWN
ENSMUST00000165774.8	Gbp2	125.23	76.4	36.05	37.62	0.997913	-1.42816	DOWN
ENSMUST00000100400.9	Mpp3	20.56	7.94	4.97	4.28	0.972858	-1.43888	DOWN
ENSMUST00000082411.1	mt-Nd3	516.27	215.25	0	267.81	0.973012	-1.44289	DOWN
ENSMUST00000026148.9	Cbr2	13.56	25.12	3.88	8.99	0.964215	-1.45192	DOWN
ENSMUST00000068063.4	Tgtp1	79.34	55.6	23.66	23.88	0.991115	-1.46688	DOWN
ENSMUST00000184666.8	Unc13c	9.43	9.34	0.79	4.64	0.967387	-1.48307	DOWN
ENSMUST00000013559.3	Igf2bp1	7.9	13.33	4.92	1.39	0.967467	-1.48307	DOWN
ENSMUST00000217289.2	Htr3a	29.6	11.89	8.88	4.66	0.963626	-1.4847	DOWN
ENSMUST00000030840.4	Angptl7	378.53	353.33	82.53	177.64	1	-1.485	DOWN
ENSMUST00000067782.8	Xlr	16.86	13.37	2.86	6.56	0.969492	-1.49684	DOWN
ENSMUST00000159891.7	Clec4a2	12.97	29.58	6.07	7.7	0.968184	-1.49824	DOWN
ENSMUST00000035266.11	Igtp	51.76	36.85	14.68	15.28	0.99723	-1.5034	DOWN
ENSMUST00000034497.8	Mmp3	456.32	436.12	136.51	176.55	1	-1.50536	DOWN
ENSMUST00000030044.3	Orm1	35.27	35.1	11.89	11.5	1	-1.51113	DOWN
ENSMUST00000066337.13	Alas2	18.46	17.08	4.54	6.55	0.99026	-1.51996	DOWN
ENSMUST00000000193.6	Ccl2	21.22	9.81	6.06	3.44	0.965405	-1.52214	DOWN
ENSMUST00000118998.2	Ndufa12-ps	29.69	8.47	9.84	2.12	0.954257	-1.52446	DOWN
ENSMUST00000000342.3	Ccl11	40.75	28.36	12.17	10.2	0.993843	-1.54495	DOWN
ENSMUST00000187897.2	1700018L02Rik	48.39	25.18	16.49	6.86	0.976732	-1.57583	DOWN
ENSMUST00000062606.8	Upk3b	38.11	17.79	11.34	6.02	0.971386	-1.58048	DOWN
ENSMUST00000106023.8	Irf7	48.29	26.89	11.6	12.12	0.999757	-1.58534	DOWN
ENSMUST00000098192.4	Hbb-bt	104.35	82	38.82	21.91	1	-1.58619	DOWN
ENSMUST00000078729.9	Gm20900	14.24	5.87	2.39	2.91	0.96564	-1.59873	DOWN
ENSMUST00000174854.3	H2-Q5	45.87	46.33	27.11	1.9	0.97006	-1.60299	DOWN
ENSMUST00000009329.3	Ccl8	18.66	10.71	3.01	5.26	0.977491	-1.61095	DOWN
ENSMUST00000023934.8	Hbb-bs	555.72	388.43	169.94	137.07	1	-1.61442	DOWN
ENSMUST00000093207.4	Hba-a2	1119.35	912.5	316.66	345.19	1	-1.61528	DOWN
ENSMUST00000198803.2	Gbp5	40.7	21.49	10.3	8.5	0.989346	-1.62577	DOWN
ENSMUST00000220647.2	Gpr137b-ps	10.82	21.29	8.64	0.39	0.960857	-1.62876	DOWN
ENSMUST00000035938.3	Ccl5	21.69	23.61	7.13	6.13	1	-1.63209	DOWN
ENSMUST00000093209.4	Hba-a1	1272.82	868.5	359.66	317.2	1	-1.65866	DOWN
ENSMUST00000051377.15	Dpy19l3	4.79	23.1	2.22	5.24	0.962195	-1.65975	DOWN
ENSMUST00000201176.2	Cxcl10	18.31	4.89	4.06	1.87	0.96934	-1.66803	DOWN
ENSMUST00000206204.2	Mylpf	22.73	9.86	5.37	3.47	0.969898	-1.67399	DOWN
ENSMUST00000063888.5	Pld4	30.69	33.26	8.18	10.24	1	-1.69139	DOWN
ENSMUST00000123386.2	Crygn	18.38	10.87	4.4	3.23	0.994788	-1.69825	DOWN
ENSMUST00000171065.8	Serpina3g	36.44	20.72	6.99	9.19	0.999947	-1.70227	DOWN
ENSMUST00000151671.8	Clec12a	70.3	72.05	21.86	20.04	1	-1.71728	DOWN
ENSMUST00000061469.4	Wfikkn2	264.45	122.83	86.91	29.08	0.999946	-1.72214	DOWN
ENSMUST00000180726.2	E030030I06Rik	13.34	5.65	2.43	1.92	0.969363	-1.72487	DOWN
ENSMUST00000180532.2	Gm6055	5.44	20.79	5.21	1.33	0.964438	-1.72492	DOWN
ENSMUST00000046745.7	Tgtp2	150.94	117.78	36.06	43.66	1	-1.72804	DOWN
ENSMUST00000103740.2	Trac	8	14.8	0.55	4.84	0.968085	-1.74669	DOWN
ENSMUST00000099172.5	Kif5a	50.91	44.58	2.77	23.79	0.994129	-1.77126	DOWN
ENSMUST00000096020.7	Gm10335	30.17	41.23	12.97	4.68	0.990655	-1.90125	DOWN
ENSMUST00000176921.3	Rab26os	5.79	13.57	0.23	3.29	0.973972	-1.95217	DOWN
ENSMUST00000226194.2	Rnase6	13.82	9.57	1.24	2.87	0.999986	-2.05502	DOWN
ENSMUST00000218123.2	Gm49339	62.46	54.17	4.25	21.54	0.997094	-2.09383	DOWN
ENSMUST00000006171.16	Prg4	30.22	31.1	4.56	7.82	1	-2.1386	DOWN
ENSMUST00000002101.12	Cd3g	24.98	32.43	6.94	4.41	1	-2.15387	DOWN
ENSMUST00000078825.5	Fcgr4	47.6	30.42	6.79	8.99	1	-2.17011	DOWN
ENSMUST00000130560.8	Apod	4205.5	3754.07	1097.87	653.04	1	-2.1833	DOWN
ENSMUST00000103095.5	Tnnc2	50.94	3.28	10.2	0	0.962961	-2.2042	DOWN
ENSMUST00000058897.11	Pilra	16.2	13.58	2.09	2.7	1	-2.22664	DOWN
ENSMUST00000078497.15	Tnnt3	75.98	4.56	13.11	2.37	0.974102	-2.23939	DOWN
ENSMUST00000243198.1	AW112010	67.6	28.42	7.94	10.26	0.986637	-2.27872	DOWN
ENSMUST00000196204.5	Gbp4	16.42	9.05	1.62	2.04	0.99071	-2.27898	DOWN
ENSMUST00000135197.2	Gm21972	38.04	8.87	4.34	3.72	0.987243	-2.2815	DOWN
ENSMUST00000094141.7	Folr2	10.82	11.36	0.33	2.64	0.993641	-2.2825	DOWN
ENSMUST00000015394.10	Mmp13	41.27	21.11	9.61	1.57	0.994798	-2.28826	DOWN
ENSMUST00000019071.4	Ccl6	123.47	83.85	13.7	25.81	1	-2.33418	DOWN
ENSMUST00000103558.3	Trgc1	2.82	18.74	1.84	0.59	0.972186	-2.41096	DOWN
ENSMUST00000069960.12	S100a9	36.67	28.55	2.14	7.27	0.991031	-2.55859	DOWN
ENSMUST00000224713.2	Gm21188	15.42	10.4	1.97	0.74	0.99743	-2.56232	DOWN
ENSMUST00000024044.7	Cd4	58.13	74.98	10.23	10.39	1	-2.57846	DOWN
ENSMUST00000034453.6	Acta1	32.29	3.35	4.27	0	0.962497	-2.58573	DOWN
ENSMUST00000171692.2	Serpine3	2855.07	749.79	489.56	105.75	0.992358	-2.59419	DOWN
ENSMUST00000043458.9	Srd5a2	12.78	17.69	2.67	0.65	0.984716	-2.60961	DOWN
ENSMUST00000194813.2	Gm20056	7.49	11.95	1.47	0	0.999946	-2.6273	DOWN
ENSMUST00000142767.8	AA467197	72.64	43.33	5.35	11.63	1	-2.63587	DOWN
ENSMUST00000069927.10	S100a8	20.9	19.67	0.72	3.75	0.993624	-2.718	DOWN
ENSMUST00000059438.11	2310057M21Rik	27.15	14.33	1.94	2.59	1	-2.7352	DOWN
ENSMUST00000019266.6	Ccl9	100.43	59.31	8.74	12.4	0.984358	-2.80522	DOWN
ENSMUST00000032262.14	Clec1b	12.75	14.64	1.86	0.26	0.996621	-2.83461	DOWN
ENSMUST00000105971.8	Tnni2	121.93	24.94	11.67	7.17	0.98742	-2.83663	DOWN
ENSMUST00000074839.7	Ear2	10.4	25.38	1.16	1.69	0.998055	-2.96157	DOWN
ENSMUST00000237794.2	Iigp1	44.01	22.26	3.5	3.16	1	-2.97881	DOWN
ENSMUST00000031320.8	Pf4	108.65	94.5	12.61	8.25	1	-3.16578	DOWN
ENSMUST00000124516.8	Myh1	33.96	2.94	1.87	0.44	0.997478	-3.17401	DOWN
ENSMUST00000113093.5	Cxcl9	28.57	17.46	2.1	1.2	1	-3.17987	DOWN
ENSMUST00000119438.2	Rpl10-ps1	15.05	5.01	0	0	0.999117	-3.46336	DOWN
ENSMUST00000244382.1	ENSMUSG00000120589	0	21.11	0	0	0.99468	-3.53045	DOWN
ENSMUST00000200568.2	Iglc1	21.12	0	0	0	0.994763	-3.53107	DOWN
ENSMUST00000230572.2	Cela1	36.28	65.89	1.66	4.86	1	-3.61194	DOWN
ENSMUST00000198330.2	Trgv6	1.09	38.53	0.9	0	0.990995	-3.84315	DOWN
ENSMUST00000001156.8	Cfp	42.2	40.32	1.46	2.12	1	-3.92096	DOWN
ENSMUST00000103510.2	Ighv1-26	42.48	0	0	0.83	0.990332	-3.97428	DOWN
ENSMUST00020182649.1	Gm55782	4.51	26.38	0	0	0.996471	-4.03958	DOWN
ENSMUST00000232064.2	Gm49739	0	32.79	0	0	0.999985	-4.1206	DOWN
ENSMUST00000194059.2	Snurf	11.08	27.74	0	0	0.977531	-4.3512	DOWN
ENSMUST00000028307.9	Fcna	27.12	30.85	0.43	0.39	1	-4.41047	DOWN
ENSMUST00000100239.3	Cd300ld5	8.91	32.72	0	0	1	-4.44725	DOWN
ENSMUST00000050707.3	Vsig4	28.46	16.04	0	0	1	-4.53916	DOWN
ENSMUST00020183243.1	Gm55235	43.34	7.85	0	0	1	-4.73308	DOWN
ENSMUST00000208632.2	Gm45236	11.21	40.11	0	0	1	-4.7366	DOWN
ENSMUST00000241718.1	ENSMUSG00000120167	7	44.67	0	0	1	-4.74604	DOWN
ENSMUST00020181760.1	Gm56433	64.46	0	0	0	0.998972	-5.05441	DOWN
ENSMUST00000185915.2	Gm7329	4.44	70.83	0	0	1	-5.27184	DOWN
ENSMUST00000108451.4	Apoc1	169.38	185.49	1.56	3.63	1	-5.63326	DOWN
ENSMUST00000118324.2	Gm14536	146.3	0	0	0	1	-6.21237	DOWN
ENSMUST00000120922.2	Gm15027	146.3	0	0	0	1	-6.21237	DOWN
ENSMUST00020182383.1	Gm54751	160.64	0	0	0	1	-6.34554	DOWN
ENSMUST00020181968.1	Gm54987	160.64	0	0	0	1	-6.34554	DOWN
ENSMUST00020182038.1	Gm54988	160.64	0	0	0	1	-6.34554	DOWN
ENSMUST00000116715.3	Gm25776	0	201.33	0	0	1	-6.66768	DOWN
