## Supplemental Table 9 for "YAP activation reverses aging-related visual dysfunction caused by impaired cell‒matrix adhesion"

### Sheet: Sheet1
qPCR primer	Forward (5'-3')	Reverse (3'-5')
LMNB1	GTTAGCCCTGGACATGGAAA	CTCGCCTCTGATTCTTCCAC
p21 (CDKN1A)	GCAGACCAGCATGACAGATTT	GGATTAGGGCTTCCTCTTGGA
IL1B	CCACCTCCAGGGACAGGATA	TCAACACGCAGGACAGGTAC
IL6	AGTGAGGAACAAGCCAGAGC	GGTCAGGGGTGGTTATTGCA
IL8	CAGAGACAGCAGAGCACACA	CTCCTTGGCAAAACTGCACC
IL18	CAGCCTAGAGGTATGGCTGT	GTCCTGGGACACTTCTCTGA
MMP2	GATACCCCTTTGACGGTAAGGA	CCTTCTCCCAAGGTCCATAGC
MMP9	GGGACGCAGACATCGTCATC	TCGTCATCGTCGAAATGGGC
TNFa	GTGCTTGTTCCTCAGCCTCT	ATGGGCTACAGGCTTGTCAC
TP53	GCGCACAGAGGAAGAGAATC	CAAGGCCTCATTCAGCTCTC
ITGB1	GTCGTGTGTGTGAGTGCAAC	CCAAGGCAGGTCTGACACAT
YAP	CACAGCATGTTCGAGCTCAT	GATGCTGAGCTGTGGGTGTA
CTGF	CCAATGACAACGCCTCCTG	TGGTGCAGCCAGAAAGCTC
CYR61	AGCCTCGCATCCTATACAACC	TTCTTTCACAAGGCGGCACTC
GAPDH	GAAGGTGAAGGTCGGAGTC	GAAGATGGTGATGGGATTTC
RPE65	ACATATGCGTATGGACTTGG	GAACAGTCCATGAAAGGTGA
BEST1	CCTTATGGGCTCCACCTTCAACATC	CAGTAGTTTGGTCCTTGAGTTTGCCC
MITF	AAAGAACTTGAAAACCGACA	ACAGGTTAGGTCTGCATGAT
CRALBP	TGCTCAGAGGCTATGTGAAT	AATATGCCTGCAAGATCTCA
OTX2	CAACAGCAGAATGGAGGTCA	CTGGGTGGAAAGAGAGAAGCTG
GAPDH	AGGTCGGTGTGAACGGATTTG	TGTAGACCATGTAGTTGAGGTCA
mouse p21 (Cdkn1a)	ACGGTGGAACTTTGACTTCG	CAGGGCAGAGGAAGTACTGG
mouse p16 (Cdkn2a)	GAACTCTTTCGGTCGTACCC	GTTCGAATCTGCACCGTAGT
mouse Gapdh	CTGACCTGCCGTCTAGAAAA	GAGCTTGACAAAGTGGTCGT
